# Proteome analysis reveals common players between the physiological neurodegeneration of the ascidian *Ciona intestinalis* and the pathological neurodegeneration in humans

**DOI:** 10.64898/2026.01.12.698666

**Authors:** Daniele Capitanio, Silvia Mercurio, Ettore Mosca, Cristina Battaglia, Marco Venturin, Roberta Pennati

**Author notes:** Corresponding author Department of Environmental Science and Policy Università degli Studi di Milano. these authors equally contributed to the work (Marco Venturin, Roberta Pennati).

## Abstract

Tunicates, including ascidians, are recognized as the true ‘sister group’ of vertebrates and are emerging as models to study the development and degeneration of central nervous system (CNS). Ascidian larvae have the typical chordate body plan that includes a dorsal neural tube. During their metamorphosis, a deep tissue reorganization takes place, with some tissues that degenerate while others develop to become functional during the adult life. The larval CNS also degenerates and most neurons disappear, making room for the formation of adult CNS. The genome of the ascidian *Ciona intestinalis* has been sequenced and annotated, with several CNS specific genes that have been characterized, revealing specification mechanisms shared with humans. These features make ascidian metamorphosis a good model to study the mechanisms underlying physiological CNS degeneration and to compare them to the pathological conditions typical of neurodegenerative diseases.

In order to shed light on the molecular determinants of *C. intestinalis* metamorphosis and neurodegeneration, we analyzed the proteome at three stages of development: swimming larva (SwL, Hotta stage 28), settled larva (SetL, Hotta stage 32) and metamorphosing larva (MetL, Hotta stage 34). A total of 405 modulated proteins were identified by mass spectrometry by comparing the three stages. Enrichment and network analysis showed the involvement of several processes/pathways, including autophagy and mTOR pathway, and actin cytoskeleton organization and remodeling among the most significant ones.

This study elucidates molecular pathways underlying ascidian metamorphosis and highlights shared mechanisms between physiological neurodegeneration in ascidians and pathological neurodegeneration in humans.
