## Supplementary material for "Proteome analysis reveals common players between the physiological neurodegeneration of the ascidian *Ciona intestinalis* and the pathological neurodegeneration in humans": Table S3

### Sheet: Table S3 gProfiler_cintestinali
source	term_name	term_id	adjusted_p_value	negative_log10_of_adjusted_p_value	term_size	query_size	intersection_size	effective_domain_size	intersections
GO:MF	molecular_function	GO:0003674	1.55284e-17	16.8089	7836	222	168	17153	A0A1W2WCG1,A0A1W2WEA2,A0A1W2WF05,A0A1W2WJ91,A0A1W2WKT4,A0A1W2WQ35,A0A1W3JNV5,A0A1W3JRI0,F6PIZ2,F6PKL1,F6PL95,F6PLS3,F6PMM3,F6PNS6,F6PTZ3,F6PV45,F6PZ06,F6Q041,F6Q2H6,F6Q5K0,F6Q9P9,H2XUQ6,F6QRJ2,F6QWS2,F6QX34,F6R0J7,F6R1X5,F6R3W0,F6R8X1,F6R9G4,F6R9M9,F6RE18,F6REF5,F6RHA1,F6RID7,F6RLX1,F6S4Q0,F6S5A6,F6SHN0,F6SID0,F6SJ40,F6SNL0,F6ST26,F6SVM4,F6SXN2,F6T060,F6T0U0,F6T2M3,F6T636,F6TFY3,F6TJY9,F6TMJ9,F6T…
GO:MF	binding	GO:0005488	3.62423e-14	13.4408	5174	222	126	17153	A0A1W2WEA2,A0A1W2WKT4,A0A1W3JRI0,F6PKL1,F6PL95,F6PLS3,F6PMM3,F6PNS6,F6PTZ3,F6PV45,F6PZ06,F6Q041,F6Q2H6,F6Q5K0,F6Q9P9,H2XUQ6,F6QX34,F6R0J7,F6R1X5,F6R3W0,F6R8X1,F6R9G4,F6R9M9,F6REF5,F6RHA1,F6RLX1,F6S5A6,F6SID0,F6SJ40,F6SVM4,F6T0U0,F6T2M3,F6T636,F6TFY3,F6TMJ9,F6TNN9,F6TQ69,F6U1L2,F6U3T3,F6U8C7,F6UHH9,F6UJG6,F6USH9,F6UV18,F6V2S0,F6VC80,F6VDQ2,F6VF77,F6VIA9,F6VNG2,F6VT59,F6VZ12,F6W1H2,F6W2U3,F6W8I3,F6…
GO:MF	small molecule binding	GO:0036094	8.98482e-14	13.0465	2338	222	78	17153	A0A1W2WEA2,F6PL95,F6PLS3,F6PNS6,F6PTZ3,F6PV45,F6PZ06,F6Q041,F6Q9P9,F6QX34,F6R0J7,F6R1X5,F6R3W0,F6R8X1,F6R9G4,F6R9M9,F6REF5,F6RHA1,F6S5A6,F6SJ40,F6T2M3,F6T636,F6TMJ9,F6U1L2,F6U3T3,F6UHH9,F6UJG6,F6USH9,F6UV18,F6VDQ2,F6VF77,F6VNG2,F6VT59,F6W2U3,F6W8I3,F6WI66,F6X0I3,F6X211,F6XE85,F6XIQ9,F6XMA0,F6XQP8,F6XZ43,F6YNJ1,F6YQT3,F6ZDC7,F6ZRX9,F6ZX12,F6ZZF2,F7ADR7,F7AQA9,F7AQE7,F7B580,F7B898,F7B8G8,F7BA03,F7B…
GO:MF	organic cyclic compound binding	GO:0097159	1.49434e-12	11.8256	2299	222	75	17153	A0A1W2WEA2,A0A1W2WKT4,F6PMM3,F6PNS6,F6PV45,F6PZ06,F6Q9P9,H2XUQ6,F6QX34,F6R1X5,F6R3W0,F6R8X1,F6RHA1,F6RLX1,F6SID0,F6SJ40,F6SVM4,F6T0U0,F6T636,F6TMJ9,F6TNN9,F6U1L2,F6U3T3,F6U8C7,F6UHH9,F6UV18,F6VF77,F6VIA9,F6W8I3,F6WAR5,F6WI66,F6X211,F6XE85,F6XIQ9,F6XMA0,F6XMP8,F6XMT9,F6XZ43,F6YGK4,F6YKX8,F6YNJ1,F6YQT3,F6ZKI9,F6ZRX9,F6ZUP0,F6ZZF2,F7A5D0,F7A5J2,F7ADR7,F7AQA9,F7AQE7,F7B1Z2,F7B580,F7B898,F7B8G8,F7BA03…
GO:MF	heterocyclic compound binding	GO:1901363	2.11738e-12	11.6742	1209	222	52	17153	A0A1W2WEA2,F6PNS6,F6PV45,F6PZ06,F6Q9P9,F6QX34,F6R1X5,F6R3W0,F6R8X1,F6RHA1,F6SJ40,F6T636,F6TMJ9,F6U1L2,F6U3T3,F6UHH9,F6UV18,F6VF77,F6W8I3,F6WI66,F6X211,F6XE85,F6XIQ9,F6XMA0,F6XZ43,F6YNJ1,F6YQT3,F6ZRX9,F6ZZF2,F7ADR7,F7AQA9,F7AQE7,F7B580,F7B898,F7B8G8,F7BA03,F7BBQ5,H2XJF4,H2XL87,H2XNA4,H2XQE7,H2XRE2,H2XWY7,H2XXR8,H2Y169,H2Y265,H2Y2A4,H2Y3H5,Q4H383,Q4H3L5,Q7YT82,Q8WSS2
GO:MF	ion binding	GO:0043167	2.40599e-12	11.6187	2267	222	74	17153	A0A1W2WEA2,F6PL95,F6PLS3,F6PNS6,F6PTZ3,F6PV45,F6PZ06,F6Q041,F6Q9P9,F6QX34,F6R0J7,F6R1X5,F6R3W0,F6R8X1,F6R9G4,F6R9M9,F6REF5,F6RHA1,F6S5A6,F6SJ40,F6T2M3,F6T636,F6TMJ9,F6U1L2,F6U3T3,F6UHH9,F6UJG6,F6USH9,F6UV18,F6VDQ2,F6VF77,F6VNG2,F6VT59,F6W2U3,F6W8I3,F6WI66,F6X0I3,F6X211,F6XIQ9,F6XMA0,F6XZ43,F6YNJ1,F6YQT3,F6ZDC7,F6ZRX9,F6ZZF2,F7ADR7,F7AQA9,F7AQE7,F7B580,F7B898,F7B8G8,F7BA03,F7BBQ5,F7BBW9,F7BD57,H2X…
GO:MF	anion binding	GO:0043168	9.51635e-12	11.0215	1168	222	50	17153	A0A1W2WEA2,F6PNS6,F6PV45,F6PZ06,F6Q9P9,F6QX34,F6R1X5,F6R3W0,F6R8X1,F6RHA1,F6SJ40,F6T636,F6TMJ9,F6U1L2,F6U3T3,F6UHH9,F6UV18,F6VF77,F6W8I3,F6WI66,F6X211,F6XIQ9,F6XMA0,F6XZ43,F6YNJ1,F6YQT3,F6ZRX9,F6ZZF2,F7ADR7,F7AQA9,F7AQE7,F7B580,F7B898,F7B8G8,F7BA03,F7BBQ5,H2XJF4,H2XL87,H2XNA4,H2XRE2,H2XWY7,H2XXR8,H2Y169,H2Y265,H2Y2A4,H2Y3H5,Q4H383,Q4H3L5,Q7YT82,Q8WSS2
GO:MF	catalytic activity	GO:0003824	1.96948e-11	10.7056	3436	222	93	17153	A0A1W2WEA2,A0A1W2WF05,F6PLS3,F6PNS6,F6PTZ3,F6PV45,F6PZ06,F6Q9P9,F6QWS2,F6QX34,F6R0J7,F6R1X5,F6R3W0,F6R8X1,F6RE18,F6RHA1,F6RID7,F6S4Q0,F6S5A6,F6SHN0,F6SJ40,F6SXN2,F6T060,F6T636,F6TFY3,F6TMJ9,F6TUR1,F6U1L2,F6U222,F6U2Q6,F6U3T3,F6U5F1,F6U8Z7,F6UHH9,F6UJG6,F6USH9,F6VC80,F6VF77,F6VR09,F6WI66,F6WUH0,F6WXR3,F6WYW5,F6X0I3,F6X211,F6X600,F6XE85,F6XIQ9,F6XMA0,F6XZ43,F6YDF4,F6YNJ1,F6YQT3,F6YYG7,F6Z761,F6ZBX3…
GO:MF	nucleoside phosphate binding	GO:1901265	4.96635e-11	10.304	1132	222	48	17153	A0A1W2WEA2,F6PNS6,F6PZ06,F6Q9P9,F6QX34,F6R1X5,F6R3W0,F6R8X1,F6RHA1,F6SJ40,F6T636,F6TMJ9,F6U1L2,F6U3T3,F6UHH9,F6UV18,F6VF77,F6W8I3,F6WI66,F6X211,F6XE85,F6XMA0,F6XZ43,F6YNJ1,F6YQT3,F6ZRX9,F6ZZF2,F7ADR7,F7AQE7,F7B580,F7B898,F7B8G8,F7BA03,F7BBQ5,H2XL87,H2XNA4,H2XQE7,H2XRE2,H2XWY7,H2XXR8,H2Y169,H2Y265,H2Y2A4,H2Y3H5,Q4H383,Q4H3L5,Q7YT82,Q8WSS2
GO:MF	nucleotide binding	GO:0000166	4.96635e-11	10.304	1132	222	48	17153	A0A1W2WEA2,F6PNS6,F6PZ06,F6Q9P9,F6QX34,F6R1X5,F6R3W0,F6R8X1,F6RHA1,F6SJ40,F6T636,F6TMJ9,F6U1L2,F6U3T3,F6UHH9,F6UV18,F6VF77,F6W8I3,F6WI66,F6X211,F6XE85,F6XMA0,F6XZ43,F6YNJ1,F6YQT3,F6ZRX9,F6ZZF2,F7ADR7,F7AQE7,F7B580,F7B898,F7B8G8,F7BA03,F7BBQ5,H2XL87,H2XNA4,H2XQE7,H2XRE2,H2XWY7,H2XXR8,H2Y169,H2Y265,H2Y2A4,H2Y3H5,Q4H383,Q4H3L5,Q7YT82,Q8WSS2
GO:MF	structural molecule activity	GO:0005198	6.32626e-11	10.1989	227	222	22	17153	A0A1W2WCG1,A0A1W2WJ91,A0A1W2WKT4,A0A1W2WQ35,A0A1W3JNV5,A0A1W3JRI0,F6RLX1,F6SNL0,F6TJY9,F6UV18,F6W1H2,F6WAR5,F6WWV8,F6YKX8,F6YMZ5,F6YRR0,F6ZKI9,F6ZXN6,F7AMR5,H2XSQ8,H2XWE4,H2Y2G2
GO:MF	purine nucleotide binding	GO:0017076	2.14344e-09	8.66889	1033	222	43	17153	A0A1W2WEA2,F6PNS6,F6PZ06,F6Q9P9,F6QX34,F6R1X5,F6R3W0,F6R8X1,F6RHA1,F6T636,F6TMJ9,F6U3T3,F6UHH9,F6UV18,F6VF77,F6W8I3,F6WI66,F6X211,F6XE85,F6XMA0,F6XZ43,F6YNJ1,F6YQT3,F6ZZF2,F7AQE7,F7B580,F7B898,F7B8G8,F7BA03,F7BBQ5,H2XL87,H2XNA4,H2XQE7,H2XRE2,H2XWY7,H2XXR8,H2Y169,H2Y265,H2Y3H5,Q4H383,Q4H3L5,Q7YT82,Q8WSS2
GO:MF	carbohydrate derivative binding	GO:0097367	6.30395e-09	8.20039	1024	222	42	17153	A0A1W2WEA2,F6PNS6,F6PZ06,F6Q9P9,F6QX34,F6R1X5,F6R3W0,F6R8X1,F6RHA1,F6T636,F6TMJ9,F6U3T3,F6UHH9,F6UV18,F6VC80,F6VF77,F6W8I3,F6WI66,F6X211,F6XMA0,F6XZ43,F6YNJ1,F6YQT3,F6ZZF2,F7AQE7,F7AZD3,F7B580,F7B898,F7B8G8,F7BBQ5,H2XL87,H2XNA4,H2XRE2,H2XWY7,H2XXR8,H2Y169,H2Y265,H2Y3H5,Q4H383,Q4H3L5,Q7YT82,Q8WSS2
GO:MF	purine ribonucleoside triphosphate binding	GO:0035639	1.59524e-08	7.79717	967	222	40	17153	A0A1W2WEA2,F6PNS6,F6PZ06,F6Q9P9,F6QX34,F6R1X5,F6R3W0,F6R8X1,F6RHA1,F6T636,F6TMJ9,F6U3T3,F6UHH9,F6UV18,F6VF77,F6W8I3,F6WI66,F6X211,F6XMA0,F6XZ43,F6YNJ1,F6YQT3,F6ZZF2,F7AQE7,F7B580,F7B898,F7B8G8,F7BBQ5,H2XL87,H2XNA4,H2XRE2,H2XWY7,H2XXR8,H2Y169,H2Y265,H2Y3H5,Q4H383,Q4H3L5,Q7YT82,Q8WSS2
GO:MF	purine ribonucleotide binding	GO:0032555	2.38726e-08	7.6221	980	222	40	17153	A0A1W2WEA2,F6PNS6,F6PZ06,F6Q9P9,F6QX34,F6R1X5,F6R3W0,F6R8X1,F6RHA1,F6T636,F6TMJ9,F6U3T3,F6UHH9,F6UV18,F6VF77,F6W8I3,F6WI66,F6X211,F6XMA0,F6XZ43,F6YNJ1,F6YQT3,F6ZZF2,F7AQE7,F7B580,F7B898,F7B8G8,F7BBQ5,H2XL87,H2XNA4,H2XRE2,H2XWY7,H2XXR8,H2Y169,H2Y265,H2Y3H5,Q4H383,Q4H3L5,Q7YT82,Q8WSS2
GO:MF	ribonucleotide binding	GO:0032553	3.0481e-08	7.51597	988	222	40	17153	A0A1W2WEA2,F6PNS6,F6PZ06,F6Q9P9,F6QX34,F6R1X5,F6R3W0,F6R8X1,F6RHA1,F6T636,F6TMJ9,F6U3T3,F6UHH9,F6UV18,F6VF77,F6W8I3,F6WI66,F6X211,F6XMA0,F6XZ43,F6YNJ1,F6YQT3,F6ZZF2,F7AQE7,F7B580,F7B898,F7B8G8,F7BBQ5,H2XL87,H2XNA4,H2XRE2,H2XWY7,H2XXR8,H2Y169,H2Y265,H2Y3H5,Q4H383,Q4H3L5,Q7YT82,Q8WSS2
GO:MF	structural constituent of ribosome	GO:0003735	3.19987e-08	7.49487	150	222	16	17153	A0A1W2WCG1,A0A1W2WJ91,A0A1W2WKT4,A0A1W2WQ35,A0A1W3JNV5,A0A1W3JRI0,F6SNL0,F6TJY9,F6WAR5,F6YKX8,F6YMZ5,F6YRR0,F6ZKI9,F7AMR5,H2XSQ8,H2XWE4
GO:MF	ribonucleoside triphosphate phosphatase activity	GO:0017111	6.86412e-07	6.16342	332	222	21	17153	F6PZ06,F6QX34,F6R1X5,F6R3W0,F6R8X1,F6RHA1,F6T636,F6VF77,F6X211,F6XMA0,F6XZ43,F6YNJ1,F7B8G8,H2XL87,H2XNA4,H2XRE2,H2XXR8,H2Y169,H2Y3H5,Q7YT82,Q8WSS2
GO:MF	pyrophosphatase activity	GO:0016462	1.93927e-06	5.71236	352	222	21	17153	F6PZ06,F6QX34,F6R1X5,F6R3W0,F6R8X1,F6RHA1,F6T636,F6VF77,F6X211,F6XMA0,F6XZ43,F6YNJ1,F7B8G8,H2XL87,H2XNA4,H2XRE2,H2XXR8,H2Y169,H2Y3H5,Q7YT82,Q8WSS2
GO:MF	hydrolase activity, acting on acid anhydrides, in phosphorus-containing anhydrides	GO:0016818	2.61025e-06	5.58332	358	222	21	17153	F6PZ06,F6QX34,F6R1X5,F6R3W0,F6R8X1,F6RHA1,F6T636,F6VF77,F6X211,F6XMA0,F6XZ43,F6YNJ1,F7B8G8,H2XL87,H2XNA4,H2XRE2,H2XXR8,H2Y169,H2Y3H5,Q7YT82,Q8WSS2
GO:MF	hydrolase activity, acting on acid anhydrides	GO:0016817	2.87798e-06	5.54091	360	222	21	17153	F6PZ06,F6QX34,F6R1X5,F6R3W0,F6R8X1,F6RHA1,F6T636,F6VF77,F6X211,F6XMA0,F6XZ43,F6YNJ1,F7B8G8,H2XL87,H2XNA4,H2XRE2,H2XXR8,H2Y169,H2Y3H5,Q7YT82,Q8WSS2
GO:MF	RNA binding	GO:0003723	3.58512e-05	4.4455	455	222	22	17153	A0A1W2WKT4,F6PMM3,H2XUQ6,F6SVM4,F6TNN9,F6U8C7,F6UHH9,F6WAR5,F6WI66,F6XMP8,F6XMT9,F6YGK4,F6YKX8,F6ZKI9,F6ZUP0,F7A5D0,F7A5J2,F7B1Z2,F7B580,F7B898,H2XSQ8,H2XWE4
GO:MF	mRNA binding	GO:0003729	7.47408e-05	4.12644	90	222	10	17153	F6PMM3,F6TNN9,F6UHH9,F6XMP8,F6XMT9,F6YGK4,F6ZUP0,F7B1Z2,F7B898,H2XSQ8
GO:MF	actin filament binding	GO:0051015	8.19771e-05	4.08631	51	222	8	17153	F6Q041,F6Q5K0,F6V2S0,F6WWV8,F7AKV1,H2XWY7,H2Y265,H2Y2G2
GO:MF	ATP-dependent protein folding chaperone	GO:0140662	8.2528e-05	4.0834	22	222	6	17153	F6QX34,F6W8I3,F6XMA0,F6YNJ1,F7B8G8,H2XRE2
GO:MF	adenyl nucleotide binding	GO:0030554	0.000112566	3.94859	833	222	30	17153	A0A1W2WEA2,F6PNS6,F6PZ06,F6Q9P9,F6QX34,F6R8X1,F6RHA1,F6TMJ9,F6U3T3,F6UHH9,F6W8I3,F6WI66,F6X211,F6XE85,F6XMA0,F6XZ43,F6YNJ1,F6YQT3,F7B580,F7B898,F7B8G8,F7BA03,F7BBQ5,H2XNA4,H2XQE7,H2XRE2,H2XWY7,H2Y265,Q4H383,Q4H3L5
GO:MF	mRNA 3'-UTR binding	GO:0003730	0.000145686	3.83658	24	222	6	17153	F6TNN9,F6UHH9,F6XMP8,F6XMT9,F6YGK4,F7B1Z2
GO:MF	iron-sulfur cluster binding	GO:0051536	0.000148665	3.82779	38	222	7	17153	F6PL95,F6PLS3,F6SJ40,F6XQP8,F6ZX12,F7BBW9,H2XP26
GO:MF	metal cluster binding	GO:0051540	0.000148665	3.82779	38	222	7	17153	F6PL95,F6PLS3,F6SJ40,F6XQP8,F6ZX12,F7BBW9,H2XP26
GO:MF	hydrolase activity	GO:0016787	0.000298867	3.52452	1271	222	38	17153	F6PTZ3,F6PZ06,F6QX34,F6R0J7,F6R1X5,F6R3W0,F6R8X1,F6RHA1,F6S5A6,F6SHN0,F6T636,F6U2Q6,F6UHH9,F6VF77,F6WI66,F6X211,F6XMA0,F6XZ43,F6YNJ1,F6ZBX3,F7AEZ3,F7AJ84,F7B898,F7B8G8,F7BD57,H2XL87,H2XLM6,H2XLP3,H2XNA4,H2XQS5,H2XR12,H2XRE2,H2XXR8,H2Y0H5,H2Y169,H2Y3H5,Q7YT82,Q8WSS2
GO:MF	protein folding chaperone	GO:0044183	0.000310168	3.5084	27	222	6	17153	F6QX34,F6W8I3,F6XMA0,F6YNJ1,F7B8G8,H2XRE2
GO:MF	GTP binding	GO:0005525	0.000706505	3.15088	202	222	13	17153	F6R1X5,F6R3W0,F6T636,F6UV18,F6VF77,F6ZZF2,F7AQE7,H2XL87,H2XXR8,H2Y169,H2Y3H5,Q7YT82,Q8WSS2
GO:MF	ATP binding	GO:0005524	0.000735714	3.13329	769	222	27	17153	A0A1W2WEA2,F6PNS6,F6PZ06,F6Q9P9,F6QX34,F6R8X1,F6RHA1,F6TMJ9,F6U3T3,F6UHH9,F6W8I3,F6WI66,F6X211,F6XMA0,F6XZ43,F6YNJ1,F6YQT3,F7B580,F7B898,F7B8G8,F7BBQ5,H2XNA4,H2XRE2,H2XWY7,H2Y265,Q4H383,Q4H3L5
GO:MF	guanyl ribonucleotide binding	GO:0032561	0.000926243	3.03327	207	222	13	17153	F6R1X5,F6R3W0,F6T636,F6UV18,F6VF77,F6ZZF2,F7AQE7,H2XL87,H2XXR8,H2Y169,H2Y3H5,Q7YT82,Q8WSS2
GO:MF	guanyl nucleotide binding	GO:0019001	0.000976837	3.01018	208	222	13	17153	F6R1X5,F6R3W0,F6T636,F6UV18,F6VF77,F6ZZF2,F7AQE7,H2XL87,H2XXR8,H2Y169,H2Y3H5,Q7YT82,Q8WSS2
GO:MF	adenyl ribonucleotide binding	GO:0032559	0.000982339	3.00774	781	222	27	17153	A0A1W2WEA2,F6PNS6,F6PZ06,F6Q9P9,F6QX34,F6R8X1,F6RHA1,F6TMJ9,F6U3T3,F6UHH9,F6W8I3,F6WI66,F6X211,F6XMA0,F6XZ43,F6YNJ1,F6YQT3,F7B580,F7B898,F7B8G8,F7BBQ5,H2XNA4,H2XRE2,H2XWY7,H2Y265,Q4H383,Q4H3L5
GO:MF	ATP-dependent activity	GO:0140657	0.00235713	2.62762	374	222	17	17153	F6PZ06,F6QX34,F6R8X1,F6RHA1,F6T060,F6TMJ9,F6UHH9,F6W8I3,F6WI66,F6X211,F6XMA0,F6XZ43,F6YNJ1,F7B898,F7B8G8,H2XNA4,H2XRE2
GO:MF	electron transfer activity	GO:0009055	0.00289171	2.53884	23	222	5	17153	F6PLS3,F6WUH0,F6ZX12,F7BBW9,H2XTZ1
GO:MF	unfolded protein binding	GO:0051082	0.00349504	2.45655	40	222	6	17153	F6QX34,F6XMA0,F6XTZ6,F6YNJ1,F7B8G8,H2XRE2
GO:MF	intramolecular oxidoreductase activity	GO:0016860	0.00361435	2.44197	24	222	5	17153	F6QWS2,F6RID7,F6TUR1,F6WYW5,F7AZD3
GO:MF	ATP hydrolysis activity	GO:0016887	0.00406707	2.39072	170	222	11	17153	F6PZ06,F6QX34,F6R8X1,F6RHA1,F6X211,F6XMA0,F6XZ43,F6YNJ1,F7B8G8,H2XNA4,H2XRE2
GO:MF	2 iron, 2 sulfur cluster binding	GO:0051537	0.00533422	2.27293	13	222	4	17153	F6PLS3,F6SJ40,F6XQP8,F6ZX12
GO:MF	actin binding	GO:0003779	0.00548981	2.26044	88	222	8	17153	F6Q041,F6Q5K0,F6V2S0,F6WWV8,F7AKV1,H2XWY7,H2Y265,H2Y2G2
GO:MF	protein-containing complex binding	GO:0044877	0.00694233	2.15849	180	222	11	17153	F6Q041,F6Q5K0,F6SVM4,F6UHH9,F6V2S0,F6WWV8,F7AKV1,H2XWY7,H2Y265,H2Y2G2,Q8WSS2
GO:MF	isomerase activity	GO:0016853	0.010366	1.98439	96	222	8	17153	F6QWS2,F6RID7,F6TFY3,F6TUR1,F6WYW5,F6ZDC7,F7AZD3,H2XNB4
GO:MF	cytoskeletal protein binding	GO:0008092	0.0174214	1.75892	199	222	11	17153	F6Q041,F6Q5K0,F6V2S0,F6VF77,F6VZ12,F6WWV8,F6X0F3,F7AKV1,H2XWY7,H2Y265,H2Y2G2
GO:MF	GTPase activity	GO:0003924	0.0175559	1.75558	165	222	10	17153	F6R1X5,F6R3W0,F6T636,F6VF77,H2XL87,H2XXR8,H2Y169,H2Y3H5,Q7YT82,Q8WSS2
GO:MF	poly-purine tract binding	GO:0070717	0.0215696	1.66616	7	222	3	17153	F6XMP8,F6XMT9,F7B1Z2
GO:MF	oxidoreductase activity	GO:0016491	0.0298746	1.5247	549	222	19	17153	F6SJ40,F6SXN2,F6TUR1,F6U1L2,F6UJG6,F6USH9,F6WUH0,F6X0I3,F6XE85,F6YDF4,F6YYG7,F6ZRX9,F6ZX12,F7ADR7,F7BA03,F7BBW9,H2XQE7,H2XQS5,H2Y2A4
GO:BP	biological_process	GO:0008150	4.39649e-13	12.3569	6296	222	140	17153	A0A1W2WCG1,A0A1W2WEA2,A0A1W2WJ91,A0A1W2WKT4,A0A1W2WQ35,A0A1W3JNV5,A0A1W3JRI0,F6PIZ2,F6PKL1,F6PLS3,F6PNS6,F6PTZ3,F6PV45,F6PXX9,F6Q041,F6Q5B7,F6Q5K0,F6Q9P9,F6QFI4,F6QRJ2,F6QX34,F6R0J7,F6R1X5,F6RE18,F6RHA1,F6RID7,F6S5A6,F6SHN0,F6SID0,F6SNL0,F6ST26,F6SVM4,F6T060,F6T0J5,F6T2M3,F6TFY3,F6TJ76,F6TJY9,F6TNN9,F6TQ69,F6TUR1,F6U1L2,F6U222,F6U2Q6,F6U3T3,F6U5F1,F6U8C7,F6UHH9,F6UJG6,F6USH9,F6UV18,F6V2S0,F6VC80,…
GO:BP	translation	GO:0006412	2.1473e-12	11.6681	235	222	24	17153	A0A1W2WCG1,A0A1W2WJ91,A0A1W2WKT4,A0A1W2WQ35,A0A1W3JNV5,A0A1W3JRI0,F6Q9P9,F6SID0,F6SNL0,F6SVM4,F6TJY9,F6U8C7,F6VIA9,F6WAR5,F6XQM9,F6YKX8,F6YMZ5,F6YRR0,F6ZKI9,F7AMR5,F7B580,F7B898,H2XSQ8,H2XWE4
GO:BP	peptide biosynthetic process	GO:0043043	5.4915e-12	11.2603	245	222	24	17153	A0A1W2WCG1,A0A1W2WJ91,A0A1W2WKT4,A0A1W2WQ35,A0A1W3JNV5,A0A1W3JRI0,F6Q9P9,F6SID0,F6SNL0,F6SVM4,F6TJY9,F6U8C7,F6VIA9,F6WAR5,F6XQM9,F6YKX8,F6YMZ5,F6YRR0,F6ZKI9,F7AMR5,F7B580,F7B898,H2XSQ8,H2XWE4
GO:BP	peptide metabolic process	GO:0006518	1.77442e-11	10.7509	284	222	25	17153	A0A1W2WCG1,A0A1W2WJ91,A0A1W2WKT4,A0A1W2WQ35,A0A1W3JNV5,A0A1W3JRI0,F6Q9P9,F6QFI4,F6SID0,F6SNL0,F6SVM4,F6TJY9,F6U8C7,F6VIA9,F6WAR5,F6XQM9,F6YKX8,F6YMZ5,F6YRR0,F6ZKI9,F7AMR5,F7B580,F7B898,H2XSQ8,H2XWE4
GO:BP	organonitrogen compound metabolic process	GO:1901564	7.01842e-11	10.1538	1880	222	64	17153	A0A1W2WCG1,A0A1W2WEA2,A0A1W2WJ91,A0A1W2WKT4,A0A1W2WQ35,A0A1W3JNV5,A0A1W3JRI0,F6PTZ3,F6PXX9,F6Q5B7,F6Q9P9,F6QFI4,F6QX34,F6R0J7,F6RE18,F6RID7,F6S5A6,F6SID0,F6SNL0,F6SVM4,F6T0J5,F6TFY3,F6TJ76,F6TJY9,F6U3T3,F6U8C7,F6USH9,F6VC80,F6VIA9,F6WAR5,F6WXR3,F6WYW5,F6X600,F6XMA0,F6XQM9,F6YDF4,F6YKX8,F6YMZ5,F6YNJ1,F6YRR0,F6YYG7,F6Z3T2,F6ZBX3,F6ZKI9,F7AEZ3,F7AJ84,F7AMR5,F7AQA9,F7AZD3,F7B580,F7B898,F7B8G8,F7BBQ5,…
GO:BP	amide biosynthetic process	GO:0043604	8.37483e-11	10.077	277	222	24	17153	A0A1W2WCG1,A0A1W2WJ91,A0A1W2WKT4,A0A1W2WQ35,A0A1W3JNV5,A0A1W3JRI0,F6Q9P9,F6SID0,F6SNL0,F6SVM4,F6TJY9,F6U8C7,F6VIA9,F6WAR5,F6XQM9,F6YKX8,F6YMZ5,F6YRR0,F6ZKI9,F7AMR5,F7B580,F7B898,H2XSQ8,H2XWE4
GO:BP	metabolic process	GO:0008152	9.57197e-11	10.019	3809	222	98	17153	A0A1W2WCG1,A0A1W2WEA2,A0A1W2WJ91,A0A1W2WKT4,A0A1W2WQ35,A0A1W3JNV5,A0A1W3JRI0,F6PLS3,F6PNS6,F6PTZ3,F6PV45,F6PXX9,F6Q5B7,F6Q9P9,F6QFI4,F6QX34,F6R0J7,F6RE18,F6RHA1,F6RID7,F6S5A6,F6SHN0,F6SID0,F6SNL0,F6SVM4,F6T060,F6T0J5,F6TFY3,F6TJ76,F6TJY9,F6TNN9,F6U1L2,F6U222,F6U2Q6,F6U3T3,F6U5F1,F6U8C7,F6UHH9,F6UJG6,F6USH9,F6VC80,F6VIA9,F6VR09,F6W2U3,F6WAR5,F6WXR3,F6WYW5,F6X0I3,F6X600,F6XIQ9,F6XMA0,F6XQM9,F6XQP8,…
GO:BP	cellular process	GO:0009987	4.35872e-10	9.36064	5556	222	123	17153	A0A1W2WCG1,A0A1W2WEA2,A0A1W2WJ91,A0A1W2WKT4,A0A1W2WQ35,A0A1W3JNV5,A0A1W3JRI0,F6PIZ2,F6PKL1,F6PLS3,F6PNS6,F6PTZ3,F6PXX9,F6Q041,F6Q5B7,F6Q5K0,F6Q9P9,F6QFI4,F6QRJ2,F6QX34,F6R1X5,F6RE18,F6RHA1,F6RID7,F6SID0,F6SNL0,F6ST26,F6SVM4,F6T060,F6T2M3,F6TFY3,F6TJY9,F6TNN9,F6TQ69,F6TUR1,F6U1L2,F6U222,F6U3T3,F6U5F1,F6U8C7,F6UHH9,F6UJG6,F6USH9,F6UV18,F6V2S0,F6VC80,F6VF77,F6VIA9,F6VR09,F6W1H2,F6W2U3,F6WAR5,F6WH63,…
GO:BP	amide metabolic process	GO:0043603	2.64173e-09	8.57811	355	222	25	17153	A0A1W2WCG1,A0A1W2WJ91,A0A1W2WKT4,A0A1W2WQ35,A0A1W3JNV5,A0A1W3JRI0,F6Q9P9,F6QFI4,F6SID0,F6SNL0,F6SVM4,F6TJY9,F6U8C7,F6VIA9,F6WAR5,F6XQM9,F6YKX8,F6YMZ5,F6YRR0,F6ZKI9,F7AMR5,F7B580,F7B898,H2XSQ8,H2XWE4
GO:BP	cellular metabolic process	GO:0044237	1.59293e-08	7.7978	3084	222	81	17153	A0A1W2WCG1,A0A1W2WEA2,A0A1W2WJ91,A0A1W2WKT4,A0A1W2WQ35,A0A1W3JNV5,A0A1W3JRI0,F6PLS3,F6PNS6,F6PTZ3,F6PXX9,F6Q5B7,F6Q9P9,F6QFI4,F6QX34,F6RE18,F6RHA1,F6RID7,F6SID0,F6SNL0,F6SVM4,F6T060,F6TFY3,F6TJY9,F6TNN9,F6U1L2,F6U222,F6U3T3,F6U5F1,F6U8C7,F6UHH9,F6UJG6,F6USH9,F6VC80,F6VIA9,F6VR09,F6W2U3,F6WAR5,F6WXR3,F6WYW5,F6X0I3,F6X600,F6XMA0,F6XQM9,F6XQP8,F6YDF4,F6YGK4,F6YKX8,F6YMZ5,F6YNJ1,F6YRR0,F6YWN2,F6YYG7,…
GO:BP	organic substance metabolic process	GO:0071704	1.63225e-08	7.78721	3631	222	90	17153	A0A1W2WCG1,A0A1W2WEA2,A0A1W2WJ91,A0A1W2WKT4,A0A1W2WQ35,A0A1W3JNV5,A0A1W3JRI0,F6PNS6,F6PTZ3,F6PV45,F6PXX9,F6Q5B7,F6Q9P9,F6QFI4,F6QX34,F6R0J7,F6RE18,F6RHA1,F6RID7,F6S5A6,F6SHN0,F6SID0,F6SNL0,F6SVM4,F6T060,F6T0J5,F6TFY3,F6TJ76,F6TJY9,F6TNN9,F6U1L2,F6U222,F6U2Q6,F6U3T3,F6U5F1,F6U8C7,F6UHH9,F6UJG6,F6USH9,F6VC80,F6VIA9,F6VR09,F6WAR5,F6WXR3,F6WYW5,F6X0I3,F6X600,F6XIQ9,F6XMA0,F6XQM9,F6YDF4,F6YGK4,F6YKX8,…
GO:BP	primary metabolic process	GO:0044238	4.51645e-08	7.3452	3389	222	85	17153	A0A1W2WCG1,A0A1W2WEA2,A0A1W2WJ91,A0A1W2WKT4,A0A1W2WQ35,A0A1W3JNV5,A0A1W3JRI0,F6PTZ3,F6PV45,F6PXX9,F6Q5B7,F6Q9P9,F6QFI4,F6QX34,F6R0J7,F6RE18,F6RHA1,F6RID7,F6S5A6,F6SHN0,F6SID0,F6SNL0,F6SVM4,F6T060,F6T0J5,F6TFY3,F6TJ76,F6TJY9,F6TNN9,F6U1L2,F6U222,F6U2Q6,F6U3T3,F6U5F1,F6U8C7,F6UHH9,F6UJG6,F6USH9,F6VC80,F6VIA9,F6VR09,F6WAR5,F6WXR3,F6WYW5,F6XIQ9,F6XMA0,F6XQM9,F6YDF4,F6YKX8,F6YMZ5,F6YNJ1,F6YRR0,F6YYG7,…
GO:BP	protein metabolic process	GO:0019538	5.55758e-08	7.25511	1461	222	50	17153	A0A1W2WCG1,A0A1W2WJ91,A0A1W2WKT4,A0A1W2WQ35,A0A1W3JNV5,A0A1W3JRI0,F6PTZ3,F6Q5B7,F6Q9P9,F6QFI4,F6QX34,F6R0J7,F6S5A6,F6SID0,F6SNL0,F6SVM4,F6T0J5,F6TFY3,F6TJ76,F6TJY9,F6U3T3,F6U8C7,F6VC80,F6VIA9,F6WAR5,F6WYW5,F6XMA0,F6XQM9,F6YKX8,F6YMZ5,F6YNJ1,F6YRR0,F6Z3T2,F6ZBX3,F6ZKI9,F7AEZ3,F7AJ84,F7AMR5,F7B580,F7B898,F7B8G8,F7BD57,H2XLM6,H2XNB4,H2XRE2,H2XSQ8,H2XWE4,H2Y0H5,Q4H383,Q4H3L5
GO:BP	organonitrogen compound biosynthetic process	GO:1901566	1.22403e-07	6.91221	684	222	32	17153	A0A1W2WCG1,A0A1W2WEA2,A0A1W2WJ91,A0A1W2WKT4,A0A1W2WQ35,A0A1W3JNV5,A0A1W3JRI0,F6Q9P9,F6RE18,F6SID0,F6SNL0,F6SVM4,F6TJY9,F6U8C7,F6USH9,F6VC80,F6VIA9,F6WAR5,F6X600,F6XQM9,F6YKX8,F6YMZ5,F6YRR0,F6ZKI9,F7AMR5,F7B580,F7B898,F7BBQ5,F7BH30,H2XJF4,H2XSQ8,H2XWE4
GO:BP	carboxylic acid metabolic process	GO:0019752	1.65816e-05	4.78037	255	222	17	17153	F6RID7,F6T060,F6U1L2,F6U222,F6UJG6,F6VC80,F6VR09,F6WXR3,F6YDF4,F6YYG7,F6Z761,F6ZRX9,F7AHV7,F7AQA9,F7AZD3,F7BA03,H2XJF4
GO:BP	small molecule metabolic process	GO:0044281	1.70111e-05	4.76927	542	222	25	17153	A0A1W2WEA2,F6PNS6,F6RE18,F6RID7,F6T060,F6U1L2,F6U222,F6U2Q6,F6UJG6,F6USH9,F6VC80,F6VR09,F6WXR3,F6X0I3,F6YDF4,F6YYG7,F6Z761,F6ZRX9,F6ZZF2,F7AHV7,F7AQA9,F7AZD3,F7BA03,F7BBQ5,H2XJF4
GO:BP	oxoacid metabolic process	GO:0043436	1.75597e-05	4.75548	256	222	17	17153	F6RID7,F6T060,F6U1L2,F6U222,F6UJG6,F6VC80,F6VR09,F6WXR3,F6YDF4,F6YYG7,F6Z761,F6ZRX9,F7AHV7,F7AQA9,F7AZD3,F7BA03,H2XJF4
GO:BP	biosynthetic process	GO:0009058	2.07885e-05	4.68218	2073	222	56	17153	A0A1W2WCG1,A0A1W2WEA2,A0A1W2WJ91,A0A1W2WKT4,A0A1W2WQ35,A0A1W3JNV5,A0A1W3JRI0,F6PNS6,F6PTZ3,F6Q5B7,F6Q9P9,F6QFI4,F6QX34,F6RE18,F6RHA1,F6SID0,F6SNL0,F6SVM4,F6TFY3,F6TJY9,F6TNN9,F6U8C7,F6UHH9,F6UJG6,F6USH9,F6VC80,F6VIA9,F6WAR5,F6WYW5,F6X600,F6XIQ9,F6XMA0,F6XQM9,F6YGK4,F6YKX8,F6YMZ5,F6YNJ1,F6YRR0,F6ZKI9,F6ZUP0,F6ZZF2,F7A5J2,F7AMR5,F7AQA9,F7AZD3,F7B1Z2,F7B580,F7B898,F7B8G8,F7BBQ5,F7BH30,H2XJF4,H2XNB4,…
GO:BP	lipid oxidation	GO:0034440	2.94766e-05	4.53052	29	222	7	17153	F6U1L2,F6U222,F6UJG6,F6VR09,F6WXR3,F6ZRX9,F7AHV7
GO:BP	generation of precursor metabolites and energy	GO:0006091	3.67641e-05	4.43458	102	222	11	17153	F6PLS3,F6RID7,F6U5F1,F6X0I3,F6YWN2,F6Z761,F6ZX12,F7ANT6,F7AZD3,F7BBW9,H2XNI9
GO:BP	fatty acid beta-oxidation	GO:0006635	4.5019e-05	4.3466	19	222	6	17153	F6U1L2,F6U222,F6VR09,F6WXR3,F6ZRX9,F7AHV7
GO:BP	organic substance biosynthetic process	GO:1901576	7.75755e-05	4.11028	2041	222	54	17153	A0A1W2WCG1,A0A1W2WEA2,A0A1W2WJ91,A0A1W2WKT4,A0A1W2WQ35,A0A1W3JNV5,A0A1W3JRI0,F6PNS6,F6PTZ3,F6Q5B7,F6Q9P9,F6QFI4,F6QX34,F6RE18,F6RHA1,F6SID0,F6SNL0,F6SVM4,F6TFY3,F6TJY9,F6TNN9,F6U8C7,F6UHH9,F6UJG6,F6USH9,F6VC80,F6VIA9,F6WAR5,F6WYW5,F6X600,F6XMA0,F6XQM9,F6YGK4,F6YKX8,F6YMZ5,F6YNJ1,F6YRR0,F6ZKI9,F6ZUP0,F6ZZF2,F7A5J2,F7AMR5,F7AZD3,F7B1Z2,F7B580,F7B898,F7B8G8,F7BBQ5,F7BH30,H2XJF4,H2XNB4,H2XRE2,H2XSQ8,…
GO:BP	organic acid metabolic process	GO:0006082	9.13921e-05	4.03909	287	222	17	17153	F6RID7,F6T060,F6U1L2,F6U222,F6UJG6,F6VC80,F6VR09,F6WXR3,F6YDF4,F6YYG7,F6Z761,F6ZRX9,F7AHV7,F7AQA9,F7AZD3,F7BA03,H2XJF4
GO:BP	gene expression	GO:0010467	0.000115243	3.93839	1410	222	42	17153	A0A1W2WCG1,A0A1W2WJ91,A0A1W2WKT4,A0A1W2WQ35,A0A1W3JNV5,A0A1W3JRI0,F6PTZ3,F6Q5B7,F6Q9P9,F6QFI4,F6QX34,F6RHA1,F6SID0,F6SNL0,F6SVM4,F6TFY3,F6TJY9,F6TNN9,F6U8C7,F6UHH9,F6VIA9,F6WAR5,F6WYW5,F6XMA0,F6XQM9,F6YGK4,F6YKX8,F6YMZ5,F6YNJ1,F6YRR0,F6ZKI9,F6ZUP0,F7A5J2,F7AMR5,F7B1Z2,F7B580,F7B898,F7B8G8,H2XNB4,H2XRE2,H2XSQ8,H2XWE4
GO:BP	fatty acid oxidation	GO:0019395	0.000119845	3.92138	22	222	6	17153	F6U1L2,F6U222,F6VR09,F6WXR3,F6ZRX9,F7AHV7
GO:BP	small molecule catabolic process	GO:0044282	0.00020003	3.6989	96	222	10	17153	F6U1L2,F6U222,F6VR09,F6WXR3,F6X0I3,F6YDF4,F6YYG7,F6ZRX9,F7AHV7,F7AQA9
GO:BP	protein maturation	GO:0051604	0.000212529	3.67258	121	222	11	17153	F6PTZ3,F6Q5B7,F6QFI4,F6QX34,F6TFY3,F6WYW5,F6XMA0,F6YNJ1,F7B8G8,H2XNB4,H2XRE2
GO:BP	monocarboxylic acid metabolic process	GO:0032787	0.000272117	3.56524	124	222	11	17153	F6RID7,F6T060,F6U1L2,F6U222,F6UJG6,F6VR09,F6WXR3,F6ZRX9,F7AHV7,F7AZD3,F7BA03
GO:BP	organic acid catabolic process	GO:0016054	0.000393858	3.40466	80	222	9	17153	F6U1L2,F6U222,F6VR09,F6WXR3,F6YDF4,F6YYG7,F6ZRX9,F7AHV7,F7AQA9
GO:BP	carboxylic acid catabolic process	GO:0046395	0.000393858	3.40466	80	222	9	17153	F6U1L2,F6U222,F6VR09,F6WXR3,F6YDF4,F6YYG7,F6ZRX9,F7AHV7,F7AQA9
GO:BP	fatty acid catabolic process	GO:0009062	0.000450418	3.34638	27	222	6	17153	F6U1L2,F6U222,F6VR09,F6WXR3,F6ZRX9,F7AHV7
GO:BP	cellular biosynthetic process	GO:0044249	0.000551301	3.25861	1997	222	51	17153	A0A1W2WCG1,A0A1W2WEA2,A0A1W2WJ91,A0A1W2WKT4,A0A1W2WQ35,A0A1W3JNV5,A0A1W3JRI0,F6PNS6,F6PTZ3,F6Q5B7,F6Q9P9,F6QFI4,F6QX34,F6RE18,F6RHA1,F6SID0,F6SNL0,F6SVM4,F6TFY3,F6TJY9,F6TNN9,F6U8C7,F6UHH9,F6UJG6,F6USH9,F6VC80,F6VIA9,F6WAR5,F6WYW5,F6X600,F6XMA0,F6XQM9,F6YGK4,F6YKX8,F6YMZ5,F6YNJ1,F6YRR0,F6ZKI9,F6ZUP0,F7A5J2,F7AMR5,F7B1Z2,F7B580,F7B898,F7B8G8,F7BBQ5,H2XJF4,H2XNB4,H2XRE2,H2XSQ8,H2XWE4
GO:BP	fatty acid metabolic process	GO:0006631	0.000597878	3.22339	84	222	9	17153	F6T060,F6U1L2,F6U222,F6UJG6,F6VR09,F6WXR3,F6ZRX9,F7AHV7,F7BA03
GO:BP	lipid modification	GO:0030258	0.000613719	3.21203	44	222	7	17153	F6U1L2,F6U222,F6UJG6,F6VR09,F6WXR3,F6ZRX9,F7AHV7
GO:BP	monocarboxylic acid catabolic process	GO:0072329	0.00070734	3.15037	29	222	6	17153	F6U1L2,F6U222,F6VR09,F6WXR3,F6ZRX9,F7AHV7
GO:BP	nitrogen compound metabolic process	GO:0006807	0.000945275	3.02444	3125	222	69	17153	A0A1W2WCG1,A0A1W2WEA2,A0A1W2WJ91,A0A1W2WKT4,A0A1W2WQ35,A0A1W3JNV5,A0A1W3JRI0,F6PTZ3,F6PXX9,F6Q5B7,F6Q9P9,F6QFI4,F6QX34,F6R0J7,F6RE18,F6RHA1,F6RID7,F6S5A6,F6SID0,F6SNL0,F6SVM4,F6T0J5,F6TFY3,F6TJ76,F6TJY9,F6TNN9,F6U3T3,F6U8C7,F6UHH9,F6USH9,F6VC80,F6VIA9,F6WAR5,F6WXR3,F6WYW5,F6X600,F6XMA0,F6XQM9,F6YDF4,F6YKX8,F6YMZ5,F6YNJ1,F6YRR0,F6YYG7,F6Z3T2,F6ZBX3,F6ZKI9,F7A5J2,F7AEZ3,F7AJ84,F7AMR5,F7AQA9,F7AZD3,…
GO:BP	protein folding	GO:0006457	0.00177238	2.75144	72	222	8	17153	F6QX34,F6TFY3,F6WYW5,F6XMA0,F6YNJ1,F7B8G8,H2XNB4,H2XRE2
GO:BP	macromolecule biosynthetic process	GO:0009059	0.00285903	2.54378	1652	222	43	17153	A0A1W2WCG1,A0A1W2WJ91,A0A1W2WKT4,A0A1W2WQ35,A0A1W3JNV5,A0A1W3JRI0,F6PTZ3,F6Q5B7,F6Q9P9,F6QFI4,F6QX34,F6RHA1,F6SID0,F6SNL0,F6SVM4,F6TFY3,F6TJY9,F6TNN9,F6U8C7,F6UHH9,F6VC80,F6VIA9,F6WAR5,F6WYW5,F6XMA0,F6XQM9,F6YGK4,F6YKX8,F6YMZ5,F6YNJ1,F6YRR0,F6ZKI9,F6ZUP0,F7A5J2,F7AMR5,F7B1Z2,F7B580,F7B898,F7B8G8,H2XNB4,H2XRE2,H2XSQ8,H2XWE4
GO:BP	cellular lipid catabolic process	GO:0044242	0.00325611	2.4873	56	222	7	17153	F6U1L2,F6U222,F6VR09,F6WXR3,F6ZRX9,F7AHV7,H2XR12
GO:BP	cellular nitrogen compound biosynthetic process	GO:0044271	0.00484999	2.31426	1036	222	31	17153	A0A1W2WCG1,A0A1W2WEA2,A0A1W2WJ91,A0A1W2WKT4,A0A1W2WQ35,A0A1W3JNV5,A0A1W3JRI0,F6Q9P9,F6RE18,F6RHA1,F6SID0,F6SNL0,F6SVM4,F6TJY9,F6U8C7,F6USH9,F6VC80,F6VIA9,F6WAR5,F6X600,F6XQM9,F6YKX8,F6YMZ5,F6YRR0,F6ZKI9,F7AMR5,F7B580,F7B898,F7BBQ5,H2XSQ8,H2XWE4
GO:BP	aerobic respiration	GO:0009060	0.00893994	2.04867	44	222	6	17153	F6U5F1,F6YWN2,F6Z761,F6ZX12,F7ANT6,F7BBW9
GO:BP	cellular catabolic process	GO:0044248	0.0118455	1.92645	291	222	14	17153	F6RID7,F6U1L2,F6U222,F6VR09,F6WXR3,F6X0I3,F6XQP8,F6YDF4,F6YYG7,F6ZRX9,F7AHV7,F7AQA9,F7AZD3,H2XR12
GO:BP	cellular respiration	GO:0045333	0.0236544	1.62609	52	222	6	17153	F6U5F1,F6YWN2,F6Z761,F6ZX12,F7ANT6,F7BBW9
GO:BP	purine ribonucleoside triphosphate metabolic process	GO:0009205	0.0410261	1.38694	36	222	5	17153	F6RE18,F6RID7,F6USH9,F7AZD3,F7BBQ5
GO:BP	electron transport chain	GO:0022900	0.0469403	1.32845	37	222	5	17153	F6PLS3,F6YWN2,F7ANT6,F7BBW9,H2XNI9
GO:BP	purine nucleoside triphosphate metabolic process	GO:0009144	0.0469403	1.32845	37	222	5	17153	F6RE18,F6RID7,F6USH9,F7AZD3,F7BBQ5
GO:CC	intracellular anatomical structure	GO:0005622	1.83766e-18	17.7357	3624	222	109	17153	A0A1W2WCG1,A0A1W2WJ91,A0A1W2WKT4,A0A1W2WP01,A0A1W2WQ35,A0A1W3JNV5,A0A1W3JRI0,F6PIZ2,F6PKL1,F6PLS3,F6PMM3,F6PNS6,F6PXX9,F6Q2H6,F6Q5K0,F6Q9P9,F6QFI4,H2XUQ6,F6R9G4,F6R9M9,F6RE18,F6REF5,F6RLX1,F6S5A6,F6SID0,F6SJ40,F6SNL0,F6SVM4,F6T0J5,F6TFY3,F6TJ76,F6TJY9,F6TNN9,F6TQ69,F6TUR1,F6U1L2,F6U222,F6U2Q6,F6U3T3,F6U5F1,F6U8C7,F6UHH9,F6USH9,F6UV18,F6V2S0,F6VF77,F6VGW8,F6VIA9,F6VNG2,F6VR09,F6W1H2,F6WAR5,F6WI66,…
GO:CC	cytoplasm	GO:0005737	2.78919e-17	16.5545	2213	222	81	17153	A0A1W2WP01,F6PIZ2,F6PKL1,F6PLS3,F6PMM3,F6PNS6,F6PXX9,F6Q2H6,F6Q5K0,F6Q9P9,F6QFI4,H2XUQ6,F6RE18,F6REF5,F6S5A6,F6SID0,F6SJ40,F6SVM4,F6TFY3,F6TJY9,F6TQ69,F6TUR1,F6U1L2,F6U222,F6U2Q6,F6U3T3,F6U5F1,F6U8C7,F6UHH9,F6USH9,F6VF77,F6VGW8,F6VIA9,F6VNG2,F6VR09,F6W1H2,F6WAR5,F6WI66,F6WXR3,F6WYW5,F6X0I3,F6XMP8,F6XMT9,F6XQM9,F6XTZ6,F6YGK4,F6YGR5,F6YKX8,F6YMZ5,F6YNJ1,F6YQT3,F6YUL2,F6YWN2,F6Z215,F6Z3U3,F6Z761,F6Z…
GO:CC	intracellular organelle	GO:0043229	2.19637e-12	11.6583	2956	222	86	17153	A0A1W2WCG1,A0A1W2WJ91,A0A1W2WKT4,A0A1W2WP01,A0A1W2WQ35,A0A1W3JNV5,A0A1W3JRI0,F6PIZ2,F6PLS3,F6PMM3,F6PXX9,F6Q2H6,F6Q9P9,F6QFI4,H2XUQ6,F6R9G4,F6R9M9,F6RE18,F6REF5,F6RLX1,F6SID0,F6SNL0,F6TFY3,F6TJY9,F6TNN9,F6TQ69,F6TUR1,F6U1L2,F6U222,F6U2Q6,F6U3T3,F6UHH9,F6UV18,F6V2S0,F6VF77,F6VGW8,F6VNG2,F6VR09,F6W1H2,F6WAR5,F6WI66,F6WWV8,F6WXR3,F6WYW5,F6XH64,F6XMP8,F6XMT9,F6XQP8,F6YGK4,F6YGR5,F6YKX8,F6YMZ5,F6YQT3,…
GO:CC	organelle	GO:0043226	7.62313e-12	11.1179	3019	222	86	17153	A0A1W2WCG1,A0A1W2WJ91,A0A1W2WKT4,A0A1W2WP01,A0A1W2WQ35,A0A1W3JNV5,A0A1W3JRI0,F6PIZ2,F6PLS3,F6PMM3,F6PXX9,F6Q2H6,F6Q9P9,F6QFI4,H2XUQ6,F6R9G4,F6R9M9,F6RE18,F6REF5,F6RLX1,F6SID0,F6SNL0,F6TFY3,F6TJY9,F6TNN9,F6TQ69,F6TUR1,F6U1L2,F6U222,F6U2Q6,F6U3T3,F6UHH9,F6UV18,F6V2S0,F6VF77,F6VGW8,F6VNG2,F6VR09,F6W1H2,F6WAR5,F6WI66,F6WWV8,F6WXR3,F6WYW5,F6XH64,F6XMP8,F6XMT9,F6XQP8,F6YGK4,F6YGR5,F6YKX8,F6YMZ5,F6YQT3,…
GO:CC	intracellular non-membrane-bounded organelle	GO:0043232	1.12597e-08	7.94847	854	222	37	17153	A0A1W2WCG1,A0A1W2WJ91,A0A1W2WKT4,A0A1W2WQ35,A0A1W3JNV5,A0A1W3JRI0,F6Q2H6,F6R9G4,F6R9M9,F6RLX1,F6SNL0,F6TJY9,F6UV18,F6V2S0,F6VF77,F6VNG2,F6WAR5,F6WI66,F6WWV8,F6XMP8,F6XMT9,F6YKX8,F6YMZ5,F6YRR0,F6YUL2,F6ZKI9,F7A5J2,F7AEV2,F7AMR5,F7B898,H2XSQ8,H2XTV2,H2XWE4,H2XWY7,H2Y169,H2Y265,H2Y2G2
GO:CC	non-membrane-bounded organelle	GO:0043228	1.12597e-08	7.94847	854	222	37	17153	A0A1W2WCG1,A0A1W2WJ91,A0A1W2WKT4,A0A1W2WQ35,A0A1W3JNV5,A0A1W3JRI0,F6Q2H6,F6R9G4,F6R9M9,F6RLX1,F6SNL0,F6TJY9,F6UV18,F6V2S0,F6VF77,F6VNG2,F6WAR5,F6WI66,F6WWV8,F6XMP8,F6XMT9,F6YKX8,F6YMZ5,F6YRR0,F6YUL2,F6ZKI9,F7A5J2,F7AEV2,F7AMR5,F7B898,H2XSQ8,H2XTV2,H2XWE4,H2XWY7,H2Y169,H2Y265,H2Y2G2
GO:CC	ribosome	GO:0005840	1.71836e-08	7.76489	152	222	16	17153	A0A1W2WCG1,A0A1W2WJ91,A0A1W2WKT4,A0A1W2WQ35,A0A1W3JNV5,A0A1W3JRI0,F6SNL0,F6TJY9,F6WAR5,F6YKX8,F6YMZ5,F6YRR0,F6ZKI9,F7AMR5,H2XSQ8,H2XWE4
GO:CC	cytosol	GO:0005829	3.91723e-08	7.40702	267	222	20	17153	F6PMM3,F6PNS6,F6TJY9,F6TQ69,F6WAR5,F6X0I3,F6XMP8,F6XMT9,F6XQM9,F6YGK4,F6YKX8,F6YMZ5,F6YNJ1,F6ZDC7,F7AEZ3,H2XQC1,H2XQS5,H2XSQ8,H2XWE4,H2Y2A4
GO:CC	mitochondrion	GO:0005739	8.95922e-07	6.04773	353	222	21	17153	F6PIZ2,F6PLS3,F6Q9P9,F6RE18,F6U1L2,F6U222,F6VR09,F6WXR3,F6YQT3,F6YWN2,F6Z215,F6Z761,F6ZJB9,F7AHV7,F7ANT6,F7BAT7,F7BBW9,H2XK79,H2XNI9,H2XQS5,H2Y2A4
GO:CC	protein-containing complex	GO:0032991	4.82946e-06	5.3161	1414	222	44	17153	A0A1W2WKT4,A0A1W2WP01,F6PMM3,F6Q5K0,F6QFI4,F6R9G4,F6R9M9,F6RE18,F6RLX1,F6SID0,F6ST26,F6SVM4,F6T0J5,F6TJ76,F6TJY9,F6TNN9,F6U8C7,F6UHH9,F6VIA9,F6W1H2,F6WAR5,F6XMP8,F6XMT9,F6XTZ6,F6YKX8,F6YMZ5,F6YNJ1,F6YRR0,F6YUL2,F6Z3U3,F6Z761,F6ZJB9,F6ZKI9,F7AEV2,F7ANT6,F7B580,H2Y1H9,H2XNI9,H2XSQ8,H2XTV2,H2XWE4,H2XWY7,H2Y169,H2Y265
GO:CC	actin cytoskeleton	GO:0015629	1.94351e-05	4.71141	65	222	9	17153	F6R9G4,F6R9M9,F6V2S0,F6YUL2,F7AEV2,H2XTV2,H2XWY7,H2Y265,H2Y2G2
GO:CC	mitochondrial envelope	GO:0005740	8.92826e-05	4.04923	125	222	11	17153	F6PIZ2,F6PLS3,F6RE18,F6WXR3,F6YWN2,F6Z215,F6ZJB9,F7ANT6,F7BAT7,H2XK79,H2XNI9
GO:CC	ribonucleoprotein complex	GO:1990904	0.000118358	3.9268	283	222	16	17153	A0A1W2WKT4,F6PMM3,F6SID0,F6SVM4,F6TJY9,F6TNN9,F6UHH9,F6WAR5,F6XMP8,F6XMT9,F6YKX8,F6YMZ5,F6YRR0,F6ZKI9,H2XSQ8,H2XWE4
GO:CC	ribosomal subunit	GO:0044391	0.000149098	3.82653	61	222	8	17153	A0A1W2WKT4,F6TJY9,F6WAR5,F6YKX8,F6YMZ5,F6YRR0,H2XSQ8,H2XWE4
GO:CC	cellular anatomical entity	GO:0110165	0.000151104	3.82072	6417	222	118	17153	A0A1W2WCG1,A0A1W2WJ91,A0A1W2WKT4,A0A1W2WP01,A0A1W2WQ35,A0A1W3JNV5,A0A1W3JRI0,F6PIZ2,F6PKL1,F6PLS3,F6PMM3,F6PNS6,F6PTZ3,F6PXX9,F6Q2H6,F6Q5B7,F6Q5K0,F6Q9P9,F6QFI4,H2XUQ6,F6R9G4,F6R9M9,F6RE18,F6REF5,F6RLX1,F6S5A6,F6SID0,F6SJ40,F6SNL0,F6ST26,F6SVM4,F6T0J5,F6T0U0,F6T2M3,F6TFY3,F6TJ76,F6TJY9,F6TNN9,F6TQ69,F6TUR1,F6U1L2,F6U222,F6U2Q6,F6U3T3,F6U5F1,F6U8C7,F6UHH9,F6USH9,F6UV18,F6V2S0,F6VF77,F6VGW8,F6VIA9,…
GO:CC	envelope	GO:0031975	0.000293045	3.53307	170	222	12	17153	F6PIZ2,F6PLS3,F6RE18,F6TQ69,F6WXR3,F6YWN2,F6Z215,F6ZJB9,F7ANT6,F7BAT7,H2XK79,H2XNI9
GO:CC	organelle envelope	GO:0031967	0.000293045	3.53307	170	222	12	17153	F6PIZ2,F6PLS3,F6RE18,F6TQ69,F6WXR3,F6YWN2,F6Z215,F6ZJB9,F7ANT6,F7BAT7,H2XK79,H2XNI9
GO:CC	cytosolic ribosome	GO:0022626	0.000324702	3.48851	31	222	6	17153	F6TJY9,F6WAR5,F6YKX8,F6YMZ5,H2XSQ8,H2XWE4
GO:CC	cellular_component	GO:0005575	0.00045267	3.34422	6541	222	118	17153	A0A1W2WCG1,A0A1W2WJ91,A0A1W2WKT4,A0A1W2WP01,A0A1W2WQ35,A0A1W3JNV5,A0A1W3JRI0,F6PIZ2,F6PKL1,F6PLS3,F6PMM3,F6PNS6,F6PTZ3,F6PXX9,F6Q2H6,F6Q5B7,F6Q5K0,F6Q9P9,F6QFI4,H2XUQ6,F6R9G4,F6R9M9,F6RE18,F6REF5,F6RLX1,F6S5A6,F6SID0,F6SJ40,F6SNL0,F6ST26,F6SVM4,F6T0J5,F6T0U0,F6T2M3,F6TFY3,F6TJ76,F6TJY9,F6TNN9,F6TQ69,F6TUR1,F6U1L2,F6U222,F6U2Q6,F6U3T3,F6U5F1,F6U8C7,F6UHH9,F6USH9,F6UV18,F6V2S0,F6VF77,F6VGW8,F6VIA9,…
GO:CC	mitochondrial inner membrane	GO:0005743	0.00186734	2.72878	85	222	8	17153	F6RE18,F6YWN2,F6Z215,F6ZJB9,F7ANT6,F7BAT7,H2XK79,H2XNI9
GO:CC	mitochondrial membrane	GO:0031966	0.00197507	2.70442	112	222	9	17153	F6RE18,F6WXR3,F6YWN2,F6Z215,F6ZJB9,F7ANT6,F7BAT7,H2XK79,H2XNI9
GO:CC	myosin complex	GO:0016459	0.002923	2.53417	27	222	5	17153	F6R9G4,F6R9M9,F6YUL2,H2XWY7,H2Y265
GO:CC	organelle inner membrane	GO:0019866	0.00308581	2.51063	91	222	8	17153	F6RE18,F6YWN2,F6Z215,F6ZJB9,F7ANT6,F7BAT7,H2XK79,H2XNI9
GO:CC	intracellular membrane-bounded organelle	GO:0043231	0.00443541	2.35307	2426	222	54	17153	A0A1W2WP01,F6PIZ2,F6PLS3,F6PXX9,F6Q2H6,F6Q9P9,F6QFI4,H2XUQ6,F6RE18,F6REF5,F6SID0,F6TFY3,F6TJY9,F6TNN9,F6TQ69,F6TUR1,F6U1L2,F6U222,F6U2Q6,F6U3T3,F6UHH9,F6VGW8,F6VR09,F6W1H2,F6WI66,F6WXR3,F6WYW5,F6XH64,F6XMP8,F6XMT9,F6XQP8,F6YGK4,F6YGR5,F6YQT3,F6YWN2,F6Z215,F6Z3T2,F6Z761,F6ZJB9,F6ZRX9,F6ZUP0,F7A5J2,F7AHV7,F7ANT6,F7B1Z2,F7BAT7,F7BBW9,H2XK79,H2Y1H9,H2XNA4,H2XNI9,H2XQC1,H2XQS5,H2Y2A4
GO:CC	cytoplasmic stress granule	GO:0010494	0.00546902	2.26209	6	222	3	17153	F6XMP8,F6XMT9,F7B898
GO:CC	supramolecular complex	GO:0099080	0.00920681	2.03589	136	222	9	17153	F6UV18,F6VF77,F6VNG2,F6WI66,F6XMP8,F6XMT9,F7B898,H2XTV2,H2Y169
GO:CC	membrane-bounded organelle	GO:0043227	0.0093042	2.03132	2555	222	55	17153	A0A1W2WP01,F6PIZ2,F6PLS3,F6PXX9,F6Q2H6,F6Q9P9,F6QFI4,H2XUQ6,F6RE18,F6REF5,F6SID0,F6TFY3,F6TJY9,F6TNN9,F6TQ69,F6TUR1,F6U1L2,F6U222,F6U2Q6,F6U3T3,F6UHH9,F6VGW8,F6VR09,F6W1H2,F6WI66,F6WXR3,F6WYW5,F6XH64,F6XMP8,F6XMT9,F6XQP8,F6YGK4,F6YGR5,F6YQT3,F6YWN2,F6Z215,F6Z3T2,F6Z761,F6ZJB9,F6ZRX9,F6ZUP0,F7A5J2,F7AHV7,F7ANT6,F7B1Z2,F7BAT7,F7BBW9,H2XK79,H2Y1H9,H2XNA4,H2XNI9,H2XQC1,H2XQS5,H2Y169,H2Y2A4
GO:CC	cytoskeleton	GO:0005856	0.0135037	1.86955	371	222	15	17153	F6Q2H6,F6R9G4,F6R9M9,F6UV18,F6V2S0,F6VF77,F6VNG2,F6WWV8,F6YUL2,F7AEV2,H2XTV2,H2XWY7,H2Y169,H2Y265,H2Y2G2
GO:CC	cytosolic small ribosomal subunit	GO:0022627	0.0315783	1.50061	10	222	3	17153	F6TJY9,F6YMZ5,H2XWE4
GO:CC	small ribosomal subunit	GO:0015935	0.0367129	1.43518	25	222	4	17153	A0A1W2WKT4,F6TJY9,F6YMZ5,H2XWE4
GO:CC	organelle membrane	GO:0031090	0.038552	1.41395	501	222	17	17153	A0A1W2WP01,F6Q2H6,F6QFI4,F6RE18,F6VGW8,F6W1H2,F6WXR3,F6YWN2,F6Z215,F6ZJB9,F7ANT6,F7BAT7,H2XK79,H2Y1H9,H2XNA4,H2XNI9,H2XQC1
GO:CC	cytoplasmic ribonucleoprotein granule	GO:0036464	0.0499116	1.3018	27	222	4	17153	F6WI66,F6XMP8,F6XMT9,F7B898
GO:CC	ribonucleoprotein granule	GO:0035770	0.0499116	1.3018	27	222	4	17153	F6WI66,F6XMP8,F6XMT9,F7B898
KEGG	KEGG root term	KEGG:00000	2.18988e-31	30.6596	1177	222	75	17153	A0A1W2WCG1,A0A1W2WEA2,A0A1W2WF05,A0A1W2WJ91,A0A1W2WKT4,A0A1W2WP01,A0A1W2WQ35,A0A1W3JNV5,A0A1W3JRI0,F6PKL1,F6PV45,F6PZ06,F6QFI4,F6QWS2,F6R1X5,F6R8X1,F6RHA1,F6RID7,F6RLX1,F6S2W5,F6S4Q0,F6SDC9,F6SHN0,F6SNL0,F6SXN2,F6T060,F6T0J5,F6T2M3,F6TJ76,F6TQ69,F6TSY3,F6TT18,F6U8Z7,F6U9F4,F6UV18,F6W8I3,F6WAR5,F6WUH0,F6X0I3,F6X211,F6X600,F6XCK4,F6XIQ9,F6Y4V4,F6Y5B7,F6YDF4,F6YKX8,F6YRR0,F6YWN2,F6YYG7,F6ZRX9,F6ZX12…
KEGG	Metabolic pathways	KEGG:01100	5.43445e-12	11.2648	424	222	29	17153	A0A1W2WEA2,A0A1W2WP01,F6PV45,F6RID7,F6S4Q0,F6SHN0,F6SXN2,F6T060,F6U8Z7,F6U9F4,F6WUH0,F6X0I3,F6X600,F6XCK4,F6XIQ9,F6YDF4,F6YWN2,F6YYG7,F6ZRX9,F6ZX12,F6ZZF2,F7ADR7,F7AHV7,F7ANT6,F7BBW9,F7BD57,F7BH30,H2XJF4,H2XTZ1
KEGG	Carbon metabolism	KEGG:01200	1.09792e-08	7.95943	35	222	9	17153	F6RID7,F6S4Q0,F6U9F4,F6X0I3,F6XIQ9,F6YYG7,F6ZRX9,F6ZX12,H2XJF4
KEGG	Ribosome	KEGG:03010	3.02338e-08	7.51951	69	222	11	17153	A0A1W2WCG1,A0A1W2WJ91,A0A1W2WKT4,A0A1W2WQ35,A0A1W3JNV5,A0A1W3JRI0,F6SNL0,F6WAR5,F6YKX8,F6YRR0,F7AMR5
KEGG	Fatty acid degradation	KEGG:00071	1.16022e-06	5.93546	17	222	6	17153	F6S4Q0,F6T060,F6U8Z7,F6X0I3,F6ZRX9,F7ADR7
KEGG	Protein processing in endoplasmic reticulum	KEGG:04141	1.04021e-05	4.98288	54	222	8	17153	A0A1W2WP01,F6QWS2,F6TSY3,F6W8I3,F6Y4V4,F6Y5B7,F7B2X5,H2Y1H9
KEGG	Motor proteins	KEGG:04814	4.6365e-05	4.33381	46	222	7	17153	F6SDC9,F6TT18,F6UV18,H2XTV2,H2XWY7,H2XZJ2,H2Y265
KEGG	Glyoxylate and dicarboxylate metabolism	KEGG:00630	0.000201737	3.69521	11	222	4	17153	F6S4Q0,F6U9F4,F6YYG7,H2XJF4
KEGG	Fatty acid metabolism	KEGG:01212	0.000358932	3.44499	25	222	5	17153	F6S4Q0,F6T060,F6U8Z7,F6ZRX9,F7ADR7
KEGG	Oxidative phosphorylation	KEGG:00190	0.000564204	3.24856	45	222	6	17153	F6WUH0,F6YWN2,F6ZX12,F7ANT6,F7BBW9,H2XTZ1
KEGG	Proteasome	KEGG:03050	0.00136871	2.86369	17	222	4	17153	F6PZ06,F6T0J5,F6TJ76,H2XLP3
KEGG	Biosynthesis of amino acids	KEGG:01230	0.00569144	2.24478	24	222	4	17153	F6RID7,F6U9F4,F6XIQ9,H2XJF4
KEGG	Citrate cycle (TCA cycle)	KEGG:00020	0.00576911	2.23889	10	222	3	17153	F6U9F4,F6ZX12,F6ZZF2
KEGG	Autophagy - animal	KEGG:04140	0.0100099	1.99957	49	222	5	17153	A0A1W2WF05,A0A1W3JRI0,H2XL87,Q4H383,Q4H3L5
KEGG	Pyruvate metabolism	KEGG:00620	0.0168422	1.7736	14	222	3	17153	F6S4Q0,F6X0I3,F6ZZF2
KEGG	Glycolysis / Gluconeogenesis	KEGG:00010	0.0305744	1.51464	17	222	3	17153	F6RID7,F6X0I3,F6ZZF2
KEGG	mTOR signaling pathway	KEGG:04150	0.0378544	1.42188	39	222	4	17153	F7AMR5,Q4H383,Q4H3L5,Q7YT82
