## Supplementary material for "Proteome analysis reveals common players between the physiological neurodegeneration of the ascidian *Ciona intestinalis* and the pathological neurodegeneration in humans": Table S4

### Sheet: Table S4 gProfiler_cintestinali
source	term_name	term_id	adjusted_p_value	negative_log10_of_adjusted_p_value	term_size	query_size	intersection_size	effective_domain_size	intersections
GO:MF	molecular_function	GO:0003674	2.18006e-14	13.6615	7836	225	164	17153	A0A1W2WCG1,A0A1W2WF05,A0A1W2WJ91,A0A1W2WKT4,A0A1W3JRI0,A0A1W5B7N8,F6PH03,F6PID9,F6PIZ2,F6PKL1,F6PL95,F6PN41,F6PP44,F6PTZ3,F6PV45,F6PZN0,F6Q2H6,F6Q6Q9,H2XUQ6,F6R0J7,F6R1X5,F6R3W0,F6TZF6,F6R8X1,F6R955,F6REF5,F6RGQ1,F6RHA1,F6RHK8,F6RID7,F6RLX1,F6RN60,F6S4Q0,F6SD85,F6SI87,F6SID0,F6SNL0,F6SPE9,F6SVM4,F6SZU4,F6T060,F6T2M3,F6TD21,F6TEZ1,F6TG24,F6TJY9,F6TM19,F6TMJ9,F6TQ69,F6TWU9,F6TZA7,F6U1G1,F6U2Q6,F6U3…
GO:MF	binding	GO:0005488	8.07207e-11	10.093	5174	225	120	17153	A0A1W2WKT4,A0A1W3JRI0,F6PH03,F6PID9,F6PKL1,F6PL95,F6PN41,F6PTZ3,F6PV45,F6Q2H6,H2XUQ6,F6R0J7,F6R1X5,F6R3W0,F6TZF6,F6R8X1,F6R955,F6REF5,F6RGQ1,F6RHA1,F6RLX1,F6RN60,F6SD85,F6SI87,F6SID0,F6SPE9,F6SVM4,F6SZU4,F6T2M3,F6TD21,F6TEZ1,F6TG24,F6TM19,F6TMJ9,F6TQ69,F6TWU9,F6TZA7,F6U3T3,F6U8C7,F6UAP7,F6UHH9,F6UJG6,F6UK45,F6UQ90,F6UYD9,F6V8Q9,F6VC80,F6VF77,F6VGC6,F6VNG2,F6VQ02,F6VT59,F6VYC6,F6W1H2,F6W4W6,F6WN97…
GO:MF	small molecule binding	GO:0036094	7.83004e-10	9.10624	2338	225	71	17153	F6PH03,F6PID9,F6PL95,F6PN41,F6PTZ3,F6PV45,F6R0J7,F6R1X5,F6R3W0,F6R8X1,F6R955,F6REF5,F6RHA1,F6RN60,F6SZU4,F6T2M3,F6TD21,F6TG24,F6TMJ9,F6TWU9,F6U3T3,F6UHH9,F6UJG6,F6UK45,F6UQ90,F6VF77,F6VNG2,F6VT59,F6VYC6,F6W4W6,F6X211,F6XE85,F6XQP8,F6XTY4,F6Y8H4,F6YEG0,F6YFY0,F6YK29,F6YLI3,F6YNJ1,F6ZF70,F6ZRX9,F6ZX12,F6ZZF2,F7AJP1,F7AQE7,F7AUJ3,F7B580,F7B898,F7BA18,F7BBQ5,F7BD57,F7BEF3,F7BIS6,F7BQ94,H2Y1H9,H2XL87,…
GO:MF	carbohydrate derivative binding	GO:0097367	9.59336e-09	8.01803	1024	225	42	17153	F6R1X5,F6R3W0,F6R8X1,F6RHA1,F6RN60,F6SZU4,F6TD21,F6TMJ9,F6TWU9,F6U3T3,F6UHH9,F6UK45,F6UQ90,F6VC80,F6VF77,F6VYC6,F6X211,F6XTY4,F6Y8H4,F6YFY0,F6YK29,F6YLI3,F6YNJ1,F6ZZF2,F7AQE7,F7AUJ3,F7AZD3,F7B580,F7B898,F7BA18,F7BBQ5,F7BEF3,F7BIS6,H2XL87,H2XRE2,H2XVY7,H2XWP0,H2XY07,H2XZY7,H2Y040,H2Y265,Q8WSS2
GO:MF	heterocyclic compound binding	GO:1901363	1.19004e-08	7.92444	1209	225	46	17153	F6PV45,F6R1X5,F6R3W0,F6R8X1,F6RHA1,F6RN60,F6SZU4,F6TD21,F6TG24,F6TMJ9,F6TWU9,F6U3T3,F6UHH9,F6UK45,F6UQ90,F6VF77,F6VYC6,F6X211,F6XE85,F6XTY4,F6Y8H4,F6YFY0,F6YK29,F6YLI3,F6YNJ1,F6ZF70,F6ZRX9,F6ZZF2,F7AJP1,F7AQE7,F7AUJ3,F7B580,F7B898,F7BA18,F7BBQ5,F7BEF3,H2XL87,H2XQE7,H2XRE2,H2XVY7,H2XWP0,H2XY07,H2XZY7,H2Y040,H2Y265,Q8WSS2
GO:MF	purine nucleotide binding	GO:0017076	1.26389e-08	7.89829	1033	225	42	17153	F6R1X5,F6R3W0,F6R8X1,F6RHA1,F6RN60,F6SZU4,F6TD21,F6TMJ9,F6TWU9,F6U3T3,F6UHH9,F6UK45,F6UQ90,F6VF77,F6VYC6,F6X211,F6XE85,F6XTY4,F6Y8H4,F6YFY0,F6YK29,F6YLI3,F6YNJ1,F6ZF70,F6ZZF2,F7AQE7,F7AUJ3,F7B580,F7B898,F7BA18,F7BBQ5,F7BEF3,H2XL87,H2XQE7,H2XRE2,H2XVY7,H2XWP0,H2XY07,H2XZY7,H2Y040,H2Y265,Q8WSS2
GO:MF	anion binding	GO:0043168	1.34242e-08	7.87211	1168	225	45	17153	F6PV45,F6R1X5,F6R3W0,F6R8X1,F6RHA1,F6RN60,F6SZU4,F6TD21,F6TG24,F6TMJ9,F6TWU9,F6U3T3,F6UHH9,F6UK45,F6UQ90,F6VF77,F6VYC6,F6W4W6,F6X211,F6XTY4,F6Y8H4,F6YFY0,F6YK29,F6YLI3,F6YNJ1,F6ZRX9,F6ZZF2,F7AJP1,F7AQE7,F7AUJ3,F7B580,F7B898,F7BA18,F7BBQ5,F7BEF3,F7BIS6,H2XL87,H2XRE2,H2XVY7,H2XWP0,H2XY07,H2XZY7,H2Y040,H2Y265,Q8WSS2
GO:MF	ion binding	GO:0043167	1.42539e-08	7.84606	2267	225	67	17153	F6PH03,F6PID9,F6PL95,F6PN41,F6PTZ3,F6PV45,F6R0J7,F6R1X5,F6R3W0,F6R8X1,F6R955,F6REF5,F6RHA1,F6RN60,F6SZU4,F6T2M3,F6TD21,F6TG24,F6TMJ9,F6TWU9,F6U3T3,F6UHH9,F6UJG6,F6UK45,F6UQ90,F6VF77,F6VNG2,F6VT59,F6VYC6,F6W4W6,F6X211,F6XTY4,F6Y8H4,F6YEG0,F6YFY0,F6YK29,F6YLI3,F6YNJ1,F6ZF70,F6ZRX9,F6ZZF2,F7AJP1,F7AQE7,F7AUJ3,F7B580,F7B898,F7BA18,F7BBQ5,F7BD57,F7BEF3,F7BIS6,F7BQ94,H2Y1H9,H2XL87,H2XLM6,H2XN50,H2XP26,…
GO:MF	catalytic activity	GO:0003824	2.11165e-08	7.67538	3436	225	87	17153	A0A1W2WF05,A0A1W5B7N8,F6PID9,F6PN41,F6PP44,F6PTZ3,F6PV45,F6PZN0,F6R0J7,F6R1X5,F6R3W0,F6R8X1,F6RHA1,F6RHK8,F6RID7,F6RN60,F6S4Q0,F6SZU4,F6T060,F6TD21,F6TG24,F6TMJ9,F6TWU9,F6U1G1,F6U2Q6,F6U3T3,F6U5F1,F6U8Z7,F6UHH9,F6UJG6,F6UK45,F6UQ90,F6VC80,F6VF77,F6VT08,F6VYC6,F6WUH0,F6WYW5,F6X211,F6X600,F6XE85,F6XLK3,F6XTY4,F6Y8H4,F6YEG0,F6YFY0,F6YK29,F6YLI3,F6YNJ1,F6YQL6,F6YR71,F6Z761,F6ZBX3,F6ZF70,F6ZRX9,F6ZX12…
GO:MF	structural molecule activity	GO:0005198	4.67668e-08	7.33006	227	225	19	17153	A0A1W2WCG1,A0A1W2WJ91,A0A1W2WKT4,A0A1W3JRI0,F6Q6Q9,F6RGQ1,F6RLX1,F6SNL0,F6TJY9,F6VFA0,F6W1H2,F6YB21,F6YKX8,F6YMZ5,F6Z1E3,F6Z3X0,F7B2L3,F7BL29,H2XWE4
GO:MF	nucleotide binding	GO:0000166	6.15674e-08	7.21065	1132	225	43	17153	F6R1X5,F6R3W0,F6R8X1,F6RHA1,F6RN60,F6SZU4,F6TD21,F6TMJ9,F6TWU9,F6U3T3,F6UHH9,F6UK45,F6UQ90,F6VF77,F6VYC6,F6X211,F6XE85,F6XTY4,F6Y8H4,F6YFY0,F6YK29,F6YLI3,F6YNJ1,F6ZF70,F6ZRX9,F6ZZF2,F7AQE7,F7AUJ3,F7B580,F7B898,F7BA18,F7BBQ5,F7BEF3,H2XL87,H2XQE7,H2XRE2,H2XVY7,H2XWP0,H2XY07,H2XZY7,H2Y040,H2Y265,Q8WSS2
GO:MF	nucleoside phosphate binding	GO:1901265	6.15674e-08	7.21065	1132	225	43	17153	F6R1X5,F6R3W0,F6R8X1,F6RHA1,F6RN60,F6SZU4,F6TD21,F6TMJ9,F6TWU9,F6U3T3,F6UHH9,F6UK45,F6UQ90,F6VF77,F6VYC6,F6X211,F6XE85,F6XTY4,F6Y8H4,F6YFY0,F6YK29,F6YLI3,F6YNJ1,F6ZF70,F6ZRX9,F6ZZF2,F7AQE7,F7AUJ3,F7B580,F7B898,F7BA18,F7BBQ5,F7BEF3,H2XL87,H2XQE7,H2XRE2,H2XVY7,H2XWP0,H2XY07,H2XZY7,H2Y040,H2Y265,Q8WSS2
GO:MF	purine ribonucleoside triphosphate binding	GO:0035639	8.89769e-08	7.05072	967	225	39	17153	F6R1X5,F6R3W0,F6R8X1,F6RHA1,F6RN60,F6SZU4,F6TD21,F6TMJ9,F6TWU9,F6U3T3,F6UHH9,F6UK45,F6UQ90,F6VF77,F6VYC6,F6X211,F6XTY4,F6Y8H4,F6YFY0,F6YK29,F6YLI3,F6YNJ1,F6ZZF2,F7AQE7,F7AUJ3,F7B580,F7B898,F7BA18,F7BBQ5,F7BEF3,H2XL87,H2XRE2,H2XVY7,H2XWP0,H2XY07,H2XZY7,H2Y040,H2Y265,Q8WSS2
GO:MF	purine ribonucleotide binding	GO:0032555	1.30929e-07	6.88297	980	225	39	17153	F6R1X5,F6R3W0,F6R8X1,F6RHA1,F6RN60,F6SZU4,F6TD21,F6TMJ9,F6TWU9,F6U3T3,F6UHH9,F6UK45,F6UQ90,F6VF77,F6VYC6,F6X211,F6XTY4,F6Y8H4,F6YFY0,F6YK29,F6YLI3,F6YNJ1,F6ZZF2,F7AQE7,F7AUJ3,F7B580,F7B898,F7BA18,F7BBQ5,F7BEF3,H2XL87,H2XRE2,H2XVY7,H2XWP0,H2XY07,H2XZY7,H2Y040,H2Y265,Q8WSS2
GO:MF	ribonucleotide binding	GO:0032553	1.65464e-07	6.7813	988	225	39	17153	F6R1X5,F6R3W0,F6R8X1,F6RHA1,F6RN60,F6SZU4,F6TD21,F6TMJ9,F6TWU9,F6U3T3,F6UHH9,F6UK45,F6UQ90,F6VF77,F6VYC6,F6X211,F6XTY4,F6Y8H4,F6YFY0,F6YK29,F6YLI3,F6YNJ1,F6ZZF2,F7AQE7,F7AUJ3,F7B580,F7B898,F7BA18,F7BBQ5,F7BEF3,H2XL87,H2XRE2,H2XVY7,H2XWP0,H2XY07,H2XZY7,H2Y040,H2Y265,Q8WSS2
GO:MF	pyrophosphatase activity	GO:0016462	4.37441e-07	6.35908	352	225	22	17153	F6PN41,F6R1X5,F6R3W0,F6R8X1,F6RHA1,F6RN60,F6UK45,F6VF77,F6X211,F6Y8H4,F6YFY0,F6YNJ1,F7BA18,F7BEF3,F7BKE7,H2XL87,H2XRE2,H2XVY7,H2XWP0,H2XY07,H2Y040,Q8WSS2
GO:MF	hydrolase activity, acting on acid anhydrides, in phosphorus-containing anhydrides	GO:0016818	5.98938e-07	6.22262	358	225	22	17153	F6PN41,F6R1X5,F6R3W0,F6R8X1,F6RHA1,F6RN60,F6UK45,F6VF77,F6X211,F6Y8H4,F6YFY0,F6YNJ1,F7BA18,F7BEF3,F7BKE7,H2XL87,H2XRE2,H2XVY7,H2XWP0,H2XY07,H2Y040,Q8WSS2
GO:MF	hydrolase activity, acting on acid anhydrides	GO:0016817	6.64095e-07	6.17777	360	225	22	17153	F6PN41,F6R1X5,F6R3W0,F6R8X1,F6RHA1,F6RN60,F6UK45,F6VF77,F6X211,F6Y8H4,F6YFY0,F6YNJ1,F7BA18,F7BEF3,F7BKE7,H2XL87,H2XRE2,H2XVY7,H2XWP0,H2XY07,H2Y040,Q8WSS2
GO:MF	ribonucleoside triphosphate phosphatase activity	GO:0017111	8.49568e-07	6.0708	332	225	21	17153	F6R1X5,F6R3W0,F6R8X1,F6RHA1,F6RN60,F6UK45,F6VF77,F6X211,F6Y8H4,F6YFY0,F6YNJ1,F7BA18,F7BEF3,F7BKE7,H2XL87,H2XRE2,H2XVY7,H2XWP0,H2XY07,H2Y040,Q8WSS2
GO:MF	organic cyclic compound binding	GO:0097159	1.44285e-06	5.84078	2299	225	63	17153	A0A1W2WKT4,F6PV45,H2XUQ6,F6R1X5,F6R3W0,F6TZF6,F6R8X1,F6RGQ1,F6RHA1,F6RLX1,F6RN60,F6SD85,F6SID0,F6SVM4,F6SZU4,F6TD21,F6TG24,F6TMJ9,F6TWU9,F6U3T3,F6U8C7,F6UHH9,F6UK45,F6UQ90,F6VF77,F6VYC6,F6X211,F6XE85,F6XIP9,F6XMT9,F6XTY4,F6Y8H4,F6YFY0,F6YK29,F6YKX8,F6YLI3,F6YNJ1,F6ZF70,F6ZRX9,F6ZZF2,F7A5D0,F7AJP1,F7AQE7,F7AUJ3,F7B2L3,F7B580,F7B898,F7BA18,F7BBQ5,F7BEF3,H2XL87,H2XQE7,H2XRE2,H2XTZ1,H2XVY7,H2XWE4,H2X…
GO:MF	structural constituent of ribosome	GO:0003735	3.21241e-06	5.49317	150	225	14	17153	A0A1W2WCG1,A0A1W2WJ91,A0A1W2WKT4,A0A1W3JRI0,F6RGQ1,F6SNL0,F6TJY9,F6VFA0,F6YB21,F6YKX8,F6YMZ5,F6Z1E3,F7B2L3,H2XWE4
GO:MF	ATP-dependent activity	GO:0140657	6.87536e-06	5.1627	374	225	21	17153	F6R8X1,F6RHA1,F6RN60,F6SZU4,F6T060,F6TMJ9,F6UHH9,F6UK45,F6X211,F6XTY4,F6Y8H4,F6YNJ1,F7AUJ3,F7B898,F7BA18,F7BEF3,F7BKE7,H2XRE2,H2XVY7,H2XY07,H2XZY7
GO:MF	adenyl nucleotide binding	GO:0030554	1.34045e-05	4.87275	833	225	32	17153	F6R8X1,F6RHA1,F6RN60,F6SZU4,F6TD21,F6TMJ9,F6TWU9,F6U3T3,F6UHH9,F6UK45,F6UQ90,F6VYC6,F6X211,F6XE85,F6XTY4,F6Y8H4,F6YK29,F6YLI3,F6YNJ1,F6ZF70,F7AUJ3,F7B580,F7B898,F7BA18,F7BBQ5,F7BEF3,H2XQE7,H2XRE2,H2XVY7,H2XY07,H2XZY7,H2Y265
GO:MF	ATP binding	GO:0005524	8.99786e-05	4.04586	769	225	29	17153	F6R8X1,F6RHA1,F6RN60,F6SZU4,F6TD21,F6TMJ9,F6TWU9,F6U3T3,F6UHH9,F6UK45,F6UQ90,F6VYC6,F6X211,F6XTY4,F6Y8H4,F6YK29,F6YLI3,F6YNJ1,F7AUJ3,F7B580,F7B898,F7BA18,F7BBQ5,F7BEF3,H2XRE2,H2XVY7,H2XY07,H2XZY7,H2Y265
GO:MF	ATP hydrolysis activity	GO:0016887	0.000113281	3.94584	170	225	13	17153	F6R8X1,F6RHA1,F6RN60,F6UK45,F6X211,F6Y8H4,F6YNJ1,F7BA18,F7BEF3,F7BKE7,H2XRE2,H2XVY7,H2XY07
GO:MF	adenyl ribonucleotide binding	GO:0032559	0.000123892	3.90696	781	225	29	17153	F6R8X1,F6RHA1,F6RN60,F6SZU4,F6TD21,F6TMJ9,F6TWU9,F6U3T3,F6UHH9,F6UK45,F6UQ90,F6VYC6,F6X211,F6XTY4,F6Y8H4,F6YK29,F6YLI3,F6YNJ1,F7AUJ3,F7B580,F7B898,F7BA18,F7BBQ5,F7BEF3,H2XRE2,H2XVY7,H2XY07,H2XZY7,H2Y265
GO:MF	hydrolase activity	GO:0016787	0.000407741	3.38962	1271	225	38	17153	F6PN41,F6PTZ3,F6PZN0,F6R0J7,F6R1X5,F6R3W0,F6R8X1,F6RHA1,F6RN60,F6U2Q6,F6UHH9,F6UK45,F6VF77,F6X211,F6Y8H4,F6YEG0,F6YFY0,F6YNJ1,F6ZBX3,F7AEZ3,F7AJ84,F7B6E8,F7B898,F7BA18,F7BD57,F7BEF3,F7BKE7,F7BQ94,H2XL87,H2XLM6,H2XR12,H2XRE2,H2XVY7,H2XWP0,H2XY07,H2Y040,H2Y0H5,Q8WSS2
GO:MF	translation initiation factor activity	GO:0003743	0.000943836	3.0251	32	225	6	17153	F6TZF6,F6SID0,F6SVM4,F6U8C7,F6XIP9,F6YFY0
GO:MF	actin filament binding	GO:0051015	0.00125426	2.90161	51	225	7	17153	F6W4W6,F6WN97,F7AKV1,H2XLU3,H2XN50,H2XZY7,H2Y265
GO:MF	electron transfer activity	GO:0009055	0.00299647	2.52339	23	225	5	17153	F6VXD0,F6WUH0,F6ZX12,H2XTZ1,H2XYL3
GO:MF	actin binding	GO:0003779	0.0058711	2.23128	88	225	8	17153	F6W4W6,F6WN97,F7AKV1,H2XLU3,H2XN50,H2XY10,H2XZY7,H2Y265
GO:MF	translation factor activity, RNA binding	GO:0008135	0.0120936	1.91744	49	225	6	17153	F6TZF6,F6SID0,F6SVM4,F6U8C7,F6XIP9,F6YFY0
GO:MF	cytoskeletal protein binding	GO:0008092	0.0190897	1.7192	199	225	11	17153	F6UK45,F6VF77,F6W4W6,F6WN97,F6X0F3,F7AKV1,H2XLU3,H2XN50,H2XY10,H2XZY7,H2Y265
GO:MF	translation regulator activity, nucleic acid binding	GO:0090079	0.0211501	1.67469	54	225	6	17153	F6TZF6,F6SID0,F6SVM4,F6U8C7,F6XIP9,F6YFY0
GO:MF	protein-containing complex binding	GO:0044877	0.0393163	1.40543	180	225	10	17153	F6SVM4,F6UHH9,F6W4W6,F6WN97,F7AKV1,H2XLU3,H2XN50,H2XZY7,H2Y265,Q8WSS2
GO:MF	translation regulator activity	GO:0045182	0.0461391	1.33593	62	225	6	17153	F6TZF6,F6SID0,F6SVM4,F6U8C7,F6XIP9,F6YFY0
GO:MF	phosphogluconate dehydrogenase (decarboxylating) activity	GO:0004616	0.0497986	1.30278	2	225	2	17153	F7A3K2,H2XQE7
GO:BP	biological_process	GO:0008150	6.08266e-12	11.2159	6296	225	139	17153	A0A1W2WCG1,A0A1W2WJ91,A0A1W2WKT4,A0A1W3JRI0,F6PH03,F6PID9,F6PIZ2,F6PKL1,F6PN41,F6PP44,F6PTZ3,F6PV45,F6PXX9,F6PZN0,F6Q5B7,F6QFI4,F6R0J7,F6R1X5,F6TZF6,F6RGQ1,F6RHA1,F6RHK8,F6RID7,F6RN60,F6SI87,F6SID0,F6SNC6,F6SNL0,F6SVM4,F6SZU4,F6T060,F6T0J5,F6T2M3,F6TD21,F6TEZ1,F6TJ76,F6TJY9,F6TM19,F6TQ69,F6TUG7,F6TWU9,F6TXJ2,F6TZA7,F6U1G1,F6U2Q6,F6U3T3,F6U5F1,F6U8C7,F6UHH9,F6UJG6,F6UK45,F6UQ90,F6UYD9,F6V8Q9,F6VC8…
GO:BP	peptide metabolic process	GO:0006518	2.33986e-11	10.6308	284	225	25	17153	A0A1W2WCG1,A0A1W2WJ91,A0A1W2WKT4,A0A1W3JRI0,F6QFI4,F6TZF6,F6RGQ1,F6SID0,F6SNL0,F6SVM4,F6TJY9,F6U8C7,F6UQ90,F6VFA0,F6VYC6,F6YB21,F6YEG0,F6YFY0,F6YKX8,F6YMZ5,F6Z1E3,F7B2L3,F7B580,F7B898,H2XWE4
GO:BP	translation	GO:0006412	2.65025e-11	10.5767	235	225	23	17153	A0A1W2WCG1,A0A1W2WJ91,A0A1W2WKT4,A0A1W3JRI0,F6TZF6,F6RGQ1,F6SID0,F6SNL0,F6SVM4,F6TJY9,F6U8C7,F6UQ90,F6VFA0,F6VYC6,F6YB21,F6YFY0,F6YKX8,F6YMZ5,F6Z1E3,F7B2L3,F7B580,F7B898,H2XWE4
GO:BP	peptide biosynthetic process	GO:0043043	6.45935e-11	10.1898	245	225	23	17153	A0A1W2WCG1,A0A1W2WJ91,A0A1W2WKT4,A0A1W3JRI0,F6TZF6,F6RGQ1,F6SID0,F6SNL0,F6SVM4,F6TJY9,F6U8C7,F6UQ90,F6VFA0,F6VYC6,F6YB21,F6YFY0,F6YKX8,F6YMZ5,F6Z1E3,F7B2L3,F7B580,F7B898,H2XWE4
GO:BP	amide metabolic process	GO:0043603	7.5724e-11	10.1208	355	225	27	17153	A0A1W2WCG1,A0A1W2WJ91,A0A1W2WKT4,A0A1W3JRI0,F6QFI4,F6TZF6,F6RGQ1,F6SID0,F6SNL0,F6SVM4,F6TJY9,F6U8C7,F6UQ90,F6VFA0,F6VT08,F6VYC6,F6YB21,F6YEG0,F6YFY0,F6YK29,F6YKX8,F6YMZ5,F6Z1E3,F7B2L3,F7B580,F7B898,H2XWE4
GO:BP	amide biosynthetic process	GO:0043604	1.08909e-10	9.96294	277	225	24	17153	A0A1W2WCG1,A0A1W2WJ91,A0A1W2WKT4,A0A1W3JRI0,F6TZF6,F6RGQ1,F6SID0,F6SNL0,F6SVM4,F6TJY9,F6U8C7,F6UQ90,F6VFA0,F6VT08,F6VYC6,F6YB21,F6YFY0,F6YKX8,F6YMZ5,F6Z1E3,F7B2L3,F7B580,F7B898,H2XWE4
GO:BP	organonitrogen compound metabolic process	GO:1901564	1.33452e-10	9.87467	1880	225	64	17153	A0A1W2WCG1,A0A1W2WJ91,A0A1W2WKT4,A0A1W3JRI0,F6PP44,F6PTZ3,F6PXX9,F6Q5B7,F6QFI4,F6R0J7,F6TZF6,F6RGQ1,F6RHK8,F6RID7,F6SID0,F6SNL0,F6SVM4,F6T0J5,F6TD21,F6TJ76,F6TJY9,F6U3T3,F6U8C7,F6UQ90,F6VC80,F6VFA0,F6VT08,F6VYC6,F6WYW5,F6X600,F6Y8H4,F6YB21,F6YEG0,F6YFY0,F6YK29,F6YKX8,F6YLI3,F6YMZ5,F6YNJ1,F6YR71,F6Z1E3,F6ZBX3,F6ZF70,F7A1R5,F7A3K2,F7AEZ3,F7AJ84,F7AZD3,F7B2L3,F7B580,F7B6E8,F7B898,F7BBQ5,F7BD57,F7BEF…
GO:BP	generation of precursor metabolites and energy	GO:0006091	1.9609e-09	8.70754	102	225	15	17153	F6PP44,F6RID7,F6TUG7,F6U5F1,F6XYG2,F6YK29,F6YLI3,F6Z761,F6ZF70,F6ZX12,F7A3K2,F7ANT6,F7AZD3,H2XYL3,H2Y3K9
GO:BP	metabolic process	GO:0008152	4.9585e-09	8.30465	3809	225	95	17153	A0A1W2WCG1,A0A1W2WJ91,A0A1W2WKT4,A0A1W3JRI0,F6PID9,F6PN41,F6PP44,F6PTZ3,F6PV45,F6PXX9,F6PZN0,F6Q5B7,F6QFI4,F6R0J7,F6TZF6,F6RGQ1,F6RHA1,F6RHK8,F6RID7,F6SID0,F6SNC6,F6SNL0,F6SVM4,F6SZU4,F6T060,F6T0J5,F6TD21,F6TJ76,F6TJY9,F6TUG7,F6TWU9,F6U1G1,F6U2Q6,F6U3T3,F6U5F1,F6U8C7,F6UHH9,F6UJG6,F6UQ90,F6VC80,F6VFA0,F6VT08,F6VYC6,F6WYW5,F6X600,F6XLK3,F6XQP8,F6XYG2,F6Y8H4,F6YB21,F6YEG0,F6YFY0,F6YK29,F6YKX8,F6YLI…
GO:BP	cellular process	GO:0009987	9.39724e-09	8.027	5556	225	121	17153	A0A1W2WCG1,A0A1W2WJ91,A0A1W2WKT4,A0A1W3JRI0,F6PH03,F6PID9,F6PIZ2,F6PKL1,F6PN41,F6PP44,F6PTZ3,F6PXX9,F6Q5B7,F6QFI4,F6R1X5,F6TZF6,F6RGQ1,F6RHA1,F6RHK8,F6RID7,F6RN60,F6SI87,F6SID0,F6SNC6,F6SNL0,F6SVM4,F6SZU4,F6T060,F6T2M3,F6TD21,F6TEZ1,F6TJY9,F6TM19,F6TQ69,F6TUG7,F6TWU9,F6TXJ2,F6TZA7,F6U1G1,F6U3T3,F6U5F1,F6U8C7,F6UHH9,F6UJG6,F6UK45,F6UQ90,F6UYD9,F6V8Q9,F6VC80,F6VF77,F6VFA0,F6VGC6,F6VT08,F6VYC6,F6W1H…
GO:BP	monocarboxylic acid metabolic process	GO:0032787	3.47723e-08	7.45877	124	225	15	17153	F6PID9,F6PP44,F6RID7,F6SZU4,F6T060,F6TWU9,F6UJG6,F6VT08,F6YLI3,F6ZF70,F6ZRX9,F7A3K2,F7AHV7,F7AZD3,F7BQ94
GO:BP	carboxylic acid metabolic process	GO:0019752	7.02027e-08	7.15365	255	225	20	17153	F6PID9,F6PP44,F6RHK8,F6RID7,F6SZU4,F6T060,F6TWU9,F6UJG6,F6VC80,F6VT08,F6XLK3,F6YLI3,F6Z761,F6ZF70,F6ZRX9,F7A3K2,F7AHV7,F7AZD3,F7BQ94,H2Y3K9
GO:BP	oxoacid metabolic process	GO:0043436	7.5279e-08	7.12333	256	225	20	17153	F6PID9,F6PP44,F6RHK8,F6RID7,F6SZU4,F6T060,F6TWU9,F6UJG6,F6VC80,F6VT08,F6XLK3,F6YLI3,F6Z761,F6ZF70,F6ZRX9,F7A3K2,F7AHV7,F7AZD3,F7BQ94,H2Y3K9
GO:BP	aerobic respiration	GO:0009060	8.71677e-08	7.05964	44	225	10	17153	F6TUG7,F6U5F1,F6XYG2,F6YK29,F6Z761,F6ZF70,F6ZX12,F7ANT6,H2XYL3,H2Y3K9
GO:BP	primary metabolic process	GO:0044238	9.65354e-08	7.01531	3389	225	85	17153	A0A1W2WCG1,A0A1W2WJ91,A0A1W2WKT4,A0A1W3JRI0,F6PID9,F6PP44,F6PTZ3,F6PV45,F6PXX9,F6PZN0,F6Q5B7,F6QFI4,F6R0J7,F6TZF6,F6RGQ1,F6RHA1,F6RHK8,F6RID7,F6SID0,F6SNL0,F6SVM4,F6SZU4,F6T060,F6T0J5,F6TD21,F6TJ76,F6TJY9,F6TWU9,F6U1G1,F6U2Q6,F6U3T3,F6U5F1,F6U8C7,F6UHH9,F6UJG6,F6UQ90,F6VC80,F6VFA0,F6VT08,F6VYC6,F6WYW5,F6Y8H4,F6YB21,F6YEG0,F6YFY0,F6YK29,F6YKX8,F6YLI3,F6YMZ5,F6YNJ1,F6YQL6,F6YR71,F6Z1E3,F6Z761,F6ZBX…
GO:BP	cellular metabolic process	GO:0044237	2.24519e-07	6.64875	3084	225	79	17153	A0A1W2WCG1,A0A1W2WJ91,A0A1W2WKT4,A0A1W3JRI0,F6PID9,F6PN41,F6PP44,F6PTZ3,F6PXX9,F6Q5B7,F6QFI4,F6TZF6,F6RGQ1,F6RHA1,F6RHK8,F6RID7,F6SID0,F6SNC6,F6SNL0,F6SVM4,F6SZU4,F6T060,F6TD21,F6TJY9,F6TUG7,F6TWU9,F6U1G1,F6U3T3,F6U5F1,F6U8C7,F6UHH9,F6UJG6,F6UQ90,F6VC80,F6VFA0,F6VT08,F6VYC6,F6WYW5,F6X600,F6XLK3,F6XQP8,F6XYG2,F6Y8H4,F6YB21,F6YFY0,F6YK29,F6YKX8,F6YLI3,F6YMZ5,F6YNJ1,F6YQL6,F6YR71,F6Z1E3,F6Z761,F6ZF7…
GO:BP	organic substance metabolic process	GO:0071704	2.32412e-07	6.63374	3631	225	88	17153	A0A1W2WCG1,A0A1W2WJ91,A0A1W2WKT4,A0A1W3JRI0,F6PID9,F6PP44,F6PTZ3,F6PV45,F6PXX9,F6PZN0,F6Q5B7,F6QFI4,F6R0J7,F6TZF6,F6RGQ1,F6RHA1,F6RHK8,F6RID7,F6SID0,F6SNC6,F6SNL0,F6SVM4,F6SZU4,F6T060,F6T0J5,F6TD21,F6TJ76,F6TJY9,F6TWU9,F6U1G1,F6U2Q6,F6U3T3,F6U5F1,F6U8C7,F6UHH9,F6UJG6,F6UQ90,F6VC80,F6VFA0,F6VT08,F6VYC6,F6WYW5,F6X600,F6XLK3,F6Y8H4,F6YB21,F6YEG0,F6YFY0,F6YK29,F6YKX8,F6YLI3,F6YMZ5,F6YNJ1,F6YQL6,F6YR7…
GO:BP	small molecule metabolic process	GO:0044281	2.57695e-07	6.58889	542	225	28	17153	F6PID9,F6PP44,F6PZN0,F6RHK8,F6RID7,F6SNC6,F6SZU4,F6T060,F6TWU9,F6U1G1,F6U2Q6,F6UJG6,F6VC80,F6VT08,F6XLK3,F6YK29,F6YLI3,F6Z761,F6ZF70,F6ZRX9,F6ZZF2,F7A3K2,F7AHV7,F7AZD3,F7B6E8,F7BBQ5,F7BQ94,H2Y3K9
GO:BP	cellular respiration	GO:0045333	5.07131e-07	6.29488	52	225	10	17153	F6TUG7,F6U5F1,F6XYG2,F6YK29,F6Z761,F6ZF70,F6ZX12,F7ANT6,H2XYL3,H2Y3K9
GO:BP	organic acid metabolic process	GO:0006082	5.63383e-07	6.2492	287	225	20	17153	F6PID9,F6PP44,F6RHK8,F6RID7,F6SZU4,F6T060,F6TWU9,F6UJG6,F6VC80,F6VT08,F6XLK3,F6YLI3,F6Z761,F6ZF70,F6ZRX9,F7A3K2,F7AHV7,F7AZD3,F7BQ94,H2Y3K9
GO:BP	protein metabolic process	GO:0019538	8.64511e-07	6.06323	1461	225	48	17153	A0A1W2WCG1,A0A1W2WJ91,A0A1W2WKT4,A0A1W3JRI0,F6PTZ3,F6Q5B7,F6QFI4,F6R0J7,F6TZF6,F6RGQ1,F6SID0,F6SNL0,F6SVM4,F6T0J5,F6TD21,F6TJ76,F6TJY9,F6U3T3,F6U8C7,F6UQ90,F6VC80,F6VFA0,F6VYC6,F6WYW5,F6Y8H4,F6YB21,F6YEG0,F6YFY0,F6YKX8,F6YMZ5,F6YNJ1,F6YR71,F6Z1E3,F6ZBX3,F7A1R5,F7AEZ3,F7AJ84,F7B2L3,F7B580,F7B898,F7BD57,F7BEF3,H2XLM6,H2XNB4,H2XRE2,H2XVY7,H2XWE4,H2Y0H5
GO:BP	organonitrogen compound biosynthetic process	GO:1901566	1.07642e-05	4.96802	684	225	29	17153	A0A1W2WCG1,A0A1W2WJ91,A0A1W2WKT4,A0A1W3JRI0,F6TZF6,F6RGQ1,F6SID0,F6SNL0,F6SVM4,F6TJY9,F6U8C7,F6UQ90,F6VC80,F6VFA0,F6VT08,F6VYC6,F6X600,F6YB21,F6YFY0,F6YKX8,F6YMZ5,F6Z1E3,F7B2L3,F7B580,F7B6E8,F7B898,F7BBQ5,F7BH30,H2XWE4
GO:BP	energy derivation by oxidation of organic compounds	GO:0015980	1.19102e-05	4.92408	71	225	10	17153	F6TUG7,F6U5F1,F6XYG2,F6YK29,F6Z761,F6ZF70,F6ZX12,F7ANT6,H2XYL3,H2Y3K9
GO:BP	pyruvate metabolic process	GO:0006090	4.71051e-05	4.32693	19	225	6	17153	F6PP44,F6RID7,F6TWU9,F6VT08,F6YLI3,F7AZD3
GO:BP	nucleobase-containing small molecule metabolic process	GO:0055086	6.16512e-05	4.21006	184	225	14	17153	F6PP44,F6RHK8,F6RID7,F6U1G1,F6VC80,F6VT08,F6YK29,F6YLI3,F6ZF70,F7A3K2,F7AZD3,F7B6E8,F7BBQ5,H2Y3K9
GO:BP	tricarboxylic acid cycle	GO:0006099	9.21638e-05	4.03544	21	225	6	17153	F6U5F1,F6YK29,F6Z761,F6ZF70,F6ZX12,H2Y3K9
GO:BP	nicotinamide nucleotide metabolic process	GO:0046496	0.000228386	3.64133	38	225	7	17153	F6PP44,F6RID7,F6YLI3,F6ZF70,F7A3K2,F7AZD3,H2Y3K9
GO:BP	pyridine nucleotide metabolic process	GO:0019362	0.000228386	3.64133	38	225	7	17153	F6PP44,F6RID7,F6YLI3,F6ZF70,F7A3K2,F7AZD3,H2Y3K9
GO:BP	protein maturation	GO:0051604	0.000234679	3.62953	121	225	11	17153	F6PTZ3,F6Q5B7,F6QFI4,F6WYW5,F6Y8H4,F6YNJ1,F6YR71,F7BEF3,H2XNB4,H2XRE2,H2XVY7
GO:BP	purine nucleotide metabolic process	GO:0006163	0.000254996	3.59347	122	225	11	17153	F6PP44,F6RID7,F6VT08,F6YK29,F6YLI3,F6ZF70,F7A3K2,F7AZD3,F7B6E8,F7BBQ5,H2Y3K9
GO:BP	nucleotide metabolic process	GO:0009117	0.00032916	3.48259	152	225	12	17153	F6PP44,F6RID7,F6U1G1,F6VT08,F6YK29,F6YLI3,F6ZF70,F7A3K2,F7AZD3,F7B6E8,F7BBQ5,H2Y3K9
GO:BP	nucleoside phosphate metabolic process	GO:0006753	0.000464981	3.33257	157	225	12	17153	F6PP44,F6RID7,F6U1G1,F6VT08,F6YK29,F6YLI3,F6ZF70,F7A3K2,F7AZD3,F7B6E8,F7BBQ5,H2Y3K9
GO:BP	purine-containing compound metabolic process	GO:0072521	0.000481827	3.31711	130	225	11	17153	F6PP44,F6RID7,F6VT08,F6YK29,F6YLI3,F6ZF70,F7A3K2,F7AZD3,F7B6E8,F7BBQ5,H2Y3K9
GO:BP	pyridine-containing compound metabolic process	GO:0072524	0.000551565	3.2584	43	225	7	17153	F6PP44,F6RID7,F6YLI3,F6ZF70,F7A3K2,F7AZD3,H2Y3K9
GO:BP	organophosphate metabolic process	GO:0019637	0.000568427	3.24533	288	225	16	17153	F6PP44,F6RID7,F6U1G1,F6VC80,F6VT08,F6YK29,F6YLI3,F6ZF70,F7A3K2,F7AWQ7,F7AZD3,F7B6E8,F7BBQ5,F7BH30,H2XR12,H2Y3K9
GO:BP	nitrogen compound metabolic process	GO:0006807	0.000744177	3.12832	3125	225	70	17153	A0A1W2WCG1,A0A1W2WJ91,A0A1W2WKT4,A0A1W3JRI0,F6PP44,F6PTZ3,F6PXX9,F6Q5B7,F6QFI4,F6R0J7,F6TZF6,F6RGQ1,F6RHA1,F6RHK8,F6RID7,F6SID0,F6SNL0,F6SVM4,F6T0J5,F6TD21,F6TJ76,F6TJY9,F6U1G1,F6U3T3,F6U8C7,F6UHH9,F6UQ90,F6VC80,F6VFA0,F6VT08,F6VYC6,F6WYW5,F6X600,F6Y8H4,F6YB21,F6YEG0,F6YFY0,F6YK29,F6YKX8,F6YLI3,F6YMZ5,F6YNJ1,F6YQL6,F6YR71,F6Z1E3,F6ZBX3,F6ZF70,F7A1R5,F7A3K2,F7AEZ3,F7AJ84,F7AUJ3,F7AZD3,F7B2L3,F7B58…
GO:BP	hexose biosynthetic process	GO:0019319	0.000935867	3.02879	3	225	3	17153	F6TWU9,F6ZZF2,F7AZD3
GO:BP	gluconeogenesis	GO:0006094	0.000935867	3.02879	3	225	3	17153	F6TWU9,F6ZZF2,F7AZD3
GO:BP	monosaccharide biosynthetic process	GO:0046364	0.000935867	3.02879	3	225	3	17153	F6TWU9,F6ZZF2,F7AZD3
GO:BP	hexose metabolic process	GO:0019318	0.00280658	2.55182	36	225	6	17153	F6PZN0,F6TWU9,F6U2Q6,F6YLI3,F6ZZF2,F7AZD3
GO:BP	glucose metabolic process	GO:0006006	0.00371834	2.42965	11	225	4	17153	F6TWU9,F6YLI3,F6ZZF2,F7AZD3
GO:BP	cytoplasmic translational initiation	GO:0002183	0.00371834	2.42965	11	225	4	17153	F6TZF6,F6SID0,F6SVM4,F6YFY0
GO:BP	carbohydrate metabolic process	GO:0005975	0.00418875	2.37792	194	225	12	17153	F6PP44,F6PV45,F6PZN0,F6RID7,F6TWU9,F6U2Q6,F6YLI3,F6ZF70,F6ZZF2,F7A3K2,F7AJ84,F7AZD3
GO:BP	biosynthetic process	GO:0009058	0.00524684	2.2801	2073	225	50	17153	A0A1W2WCG1,A0A1W2WJ91,A0A1W2WKT4,A0A1W3JRI0,F6PID9,F6PTZ3,F6Q5B7,F6QFI4,F6TZF6,F6RGQ1,F6RHA1,F6SID0,F6SNL0,F6SVM4,F6TJY9,F6TWU9,F6U8C7,F6UHH9,F6UJG6,F6UQ90,F6VC80,F6VFA0,F6VT08,F6VYC6,F6WYW5,F6X600,F6Y8H4,F6YB21,F6YFY0,F6YKX8,F6YMZ5,F6YNJ1,F6YQL6,F6YR71,F6Z1E3,F6ZZF2,F7AJP1,F7AWQ7,F7AZD3,F7B2L3,F7B580,F7B6E8,F7B898,F7BBQ5,F7BEF3,F7BH30,H2XNB4,H2XRE2,H2XVY7,H2XWE4
GO:BP	organic substance biosynthetic process	GO:1901576	0.00743363	2.1288	2041	225	49	17153	A0A1W2WCG1,A0A1W2WJ91,A0A1W2WKT4,A0A1W3JRI0,F6PID9,F6PTZ3,F6Q5B7,F6QFI4,F6TZF6,F6RGQ1,F6RHA1,F6SID0,F6SNL0,F6SVM4,F6TJY9,F6TWU9,F6U8C7,F6UHH9,F6UJG6,F6UQ90,F6VC80,F6VFA0,F6VT08,F6VYC6,F6WYW5,F6X600,F6Y8H4,F6YB21,F6YFY0,F6YKX8,F6YMZ5,F6YNJ1,F6YQL6,F6YR71,F6Z1E3,F6ZZF2,F7AWQ7,F7AZD3,F7B2L3,F7B580,F7B6E8,F7B898,F7BBQ5,F7BEF3,F7BH30,H2XNB4,H2XRE2,H2XVY7,H2XWE4
GO:BP	monosaccharide metabolic process	GO:0005996	0.00813685	2.08954	43	225	6	17153	F6PZN0,F6TWU9,F6U2Q6,F6YLI3,F6ZZF2,F7AZD3
GO:BP	nucleoside diphosphate catabolic process	GO:0009134	0.0109348	1.96119	14	225	4	17153	F6PP44,F6RID7,F6YLI3,F7AZD3
GO:BP	purine nucleoside diphosphate catabolic process	GO:0009137	0.0109348	1.96119	14	225	4	17153	F6PP44,F6RID7,F6YLI3,F7AZD3
GO:BP	ADP catabolic process	GO:0046032	0.0109348	1.96119	14	225	4	17153	F6PP44,F6RID7,F6YLI3,F7AZD3
GO:BP	glycolytic process	GO:0006096	0.0109348	1.96119	14	225	4	17153	F6PP44,F6RID7,F6YLI3,F7AZD3
GO:BP	purine ribonucleoside diphosphate catabolic process	GO:0009181	0.0109348	1.96119	14	225	4	17153	F6PP44,F6RID7,F6YLI3,F7AZD3
GO:BP	ribonucleoside diphosphate catabolic process	GO:0009191	0.0109348	1.96119	14	225	4	17153	F6PP44,F6RID7,F6YLI3,F7AZD3
GO:BP	ADP metabolic process	GO:0046031	0.0147579	1.83097	15	225	4	17153	F6PP44,F6RID7,F6YLI3,F7AZD3
GO:BP	pyridine nucleotide catabolic process	GO:0019364	0.0147579	1.83097	15	225	4	17153	F6PP44,F6RID7,F6YLI3,F7AZD3
GO:BP	gene expression	GO:0010467	0.0154933	1.80986	1410	225	37	17153	A0A1W2WCG1,A0A1W2WJ91,A0A1W2WKT4,A0A1W3JRI0,F6PTZ3,F6Q5B7,F6QFI4,F6TZF6,F6RGQ1,F6RHA1,F6SID0,F6SNL0,F6SVM4,F6TJY9,F6U8C7,F6UHH9,F6UQ90,F6VFA0,F6VYC6,F6WYW5,F6Y8H4,F6YB21,F6YFY0,F6YKX8,F6YMZ5,F6YNJ1,F6YQL6,F6YR71,F6Z1E3,F7B2L3,F7B580,F7B898,F7BEF3,H2XNB4,H2XRE2,H2XVY7,H2XWE4
GO:BP	cellular nitrogen compound metabolic process	GO:0034641	0.0179372	1.74625	1759	225	43	17153	A0A1W2WCG1,A0A1W2WJ91,A0A1W2WKT4,A0A1W3JRI0,F6PP44,F6TZF6,F6RGQ1,F6RHA1,F6RHK8,F6RID7,F6SID0,F6SNL0,F6SVM4,F6TJY9,F6U1G1,F6U8C7,F6UHH9,F6UQ90,F6VC80,F6VFA0,F6VT08,F6VYC6,F6X600,F6YB21,F6YFY0,F6YK29,F6YKX8,F6YLI3,F6YMZ5,F6YQL6,F6Z1E3,F6ZF70,F7A3K2,F7AUJ3,F7AZD3,F7B2L3,F7B580,F7B6E8,F7B898,F7BA18,F7BBQ5,H2XWE4,H2Y3K9
GO:BP	protein folding	GO:0006457	0.0182693	1.73828	72	225	7	17153	F6WYW5,F6YNJ1,F6YR71,F7BEF3,H2XNB4,H2XRE2,H2XVY7
GO:BP	pyridine-containing compound catabolic process	GO:0072526	0.0194752	1.71052	16	225	4	17153	F6PP44,F6RID7,F6YLI3,F7AZD3
GO:BP	purine ribonucleoside diphosphate metabolic process	GO:0009179	0.0252063	1.59849	17	225	4	17153	F6PP44,F6RID7,F6YLI3,F7AZD3
GO:BP	mitochondrial ATP synthesis coupled electron transport	GO:0042775	0.0252063	1.59849	17	225	4	17153	F6TUG7,F6XYG2,F7ANT6,H2XYL3
GO:BP	purine nucleoside diphosphate metabolic process	GO:0009135	0.0252063	1.59849	17	225	4	17153	F6PP44,F6RID7,F6YLI3,F7AZD3
GO:BP	carbohydrate derivative catabolic process	GO:1901136	0.0274712	1.56112	53	225	6	17153	F6PP44,F6PZN0,F6RID7,F6U2Q6,F6YLI3,F7AZD3
GO:BP	cellular component organization or biogenesis	GO:0071840	0.0305706	1.5147	1074	225	30	17153	F6TZF6,F6RHA1,F6RN60,F6SID0,F6SVM4,F6TEZ1,F6TJY9,F6UK45,F6UYD9,F6V8Q9,F6VFA0,F6W4W6,F6WN97,F6XH64,F6YFY0,F6YMZ5,F6YRG2,F6Z3X0,F6ZJB9,F7AKV1,F7AUJ3,F7B898,F7BA18,F7BAT7,H2XK79,H2Y1H9,H2XLU3,H2XN50,H2XP26,H2XY10
GO:BP	formation of cytoplasmic translation initiation complex	GO:0001732	0.0315029	1.50165	7	225	3	17153	F6TZF6,F6SID0,F6SVM4
GO:BP	ribonucleoside diphosphate metabolic process	GO:0009185	0.0320757	1.49382	18	225	4	17153	F6PP44,F6RID7,F6YLI3,F7AZD3
GO:BP	aerobic electron transport chain	GO:0019646	0.0320757	1.49382	18	225	4	17153	F6TUG7,F6XYG2,F7ANT6,H2XYL3
GO:BP	cellular component organization	GO:0016043	0.0357282	1.44699	978	225	28	17153	F6TZF6,F6RHA1,F6RN60,F6SID0,F6SVM4,F6TEZ1,F6UK45,F6UYD9,F6V8Q9,F6W4W6,F6WN97,F6XH64,F6YFY0,F6YMZ5,F6YRG2,F6Z3X0,F6ZJB9,F7AKV1,F7AUJ3,F7B898,F7BA18,F7BAT7,H2XK79,H2Y1H9,H2XLU3,H2XN50,H2XP26,H2XY10
GO:BP	cellular nitrogen compound biosynthetic process	GO:0044271	0.0392676	1.40597	1036	225	29	17153	A0A1W2WCG1,A0A1W2WJ91,A0A1W2WKT4,A0A1W3JRI0,F6TZF6,F6RGQ1,F6RHA1,F6SID0,F6SNL0,F6SVM4,F6TJY9,F6U8C7,F6UQ90,F6VC80,F6VFA0,F6VT08,F6VYC6,F6X600,F6YB21,F6YFY0,F6YKX8,F6YMZ5,F6Z1E3,F7B2L3,F7B580,F7B6E8,F7B898,F7BBQ5,H2XWE4
GO:BP	nucleoside diphosphate metabolic process	GO:0009132	0.0402126	1.39564	19	225	4	17153	F6PP44,F6RID7,F6YLI3,F7AZD3
GO:BP	purine ribonucleoside triphosphate metabolic process	GO:0009205	0.0422335	1.37434	36	225	5	17153	F6PP44,F6RID7,F6YLI3,F7AZD3,F7BBQ5
GO:BP	purine nucleoside triphosphate metabolic process	GO:0009144	0.0483148	1.31592	37	225	5	17153	F6PP44,F6RID7,F6YLI3,F7AZD3,F7BBQ5
GO:BP	ribonucleotide catabolic process	GO:0009261	0.0497506	1.3032	20	225	4	17153	F6PP44,F6RID7,F6YLI3,F7AZD3
GO:BP	purine ribonucleotide catabolic process	GO:0009154	0.0497506	1.3032	20	225	4	17153	F6PP44,F6RID7,F6YLI3,F7AZD3
GO:CC	cytoplasm	GO:0005737	5.68202e-20	19.2455	2213	225	86	17153	A0A1W2WP01,F6PID9,F6PIZ2,F6PKL1,F6PN41,F6PP44,F6PXX9,F6PZN0,F6Q2H6,F6QFI4,H2XUQ6,F6TZF6,F6REF5,F6RGQ1,F6RHK8,F6RN60,F6SI87,F6SID0,F6SNC6,F6SVM4,F6SZU4,F6TG24,F6TJY9,F6TQ69,F6TUG7,F6TWU9,F6U2Q6,F6U3T3,F6U5F1,F6U8C7,F6UHH9,F6UK45,F6UYD9,F6V8Q9,F6VF77,F6VFA0,F6VGC6,F6VGW8,F6VNG2,F6W1H2,F6W4W6,F6WYW5,F6XIP9,F6XLK3,F6XMT9,F6Y8H4,F6YEG0,F6YFY0,F6YGR5,F6YHS8,F6YIL9,F6YKX8,F6YLI3,F6YMZ5,F6YNJ1,F6YR71,F6Y…
GO:CC	intracellular anatomical structure	GO:0005622	2.82189e-16	15.5495	3624	225	106	17153	A0A1W2WCG1,A0A1W2WJ91,A0A1W2WKT4,A0A1W2WP01,A0A1W3JRI0,F6PID9,F6PIZ2,F6PKL1,F6PN41,F6PP44,F6PXX9,F6PZN0,F6Q2H6,F6QFI4,H2XUQ6,F6TZF6,F6R955,F6REF5,F6RGQ1,F6RHK8,F6RLX1,F6RN60,F6SI87,F6SID0,F6SNC6,F6SNL0,F6SVM4,F6SZU4,F6T0J5,F6TEZ1,F6TG24,F6TJ76,F6TJY9,F6TQ69,F6TUG7,F6TWU9,F6U2Q6,F6U3T3,F6U5F1,F6U8C7,F6UGK1,F6UHH9,F6UK45,F6UYD9,F6V8Q9,F6VF77,F6VFA0,F6VGC6,F6VGW8,F6VNG2,F6VT08,F6W1H2,F6W4W6,F6WYW5,F…
GO:CC	protein-containing complex	GO:0032991	8.75229e-08	7.05788	1414	225	48	17153	A0A1W2WKT4,A0A1W2WP01,F6QFI4,F6TZF6,F6R955,F6RGQ1,F6RLX1,F6RN60,F6SID0,F6SVM4,F6T0J5,F6TEZ1,F6TJ76,F6TJY9,F6TUG7,F6U1G1,F6U8C7,F6UHH9,F6UK45,F6VFA0,F6W1H2,F6XIP9,F6XMT9,F6Y8H4,F6YFY0,F6YHS8,F6YKX8,F6YMZ5,F6YNJ1,F6YQL6,F6Z761,F6ZJB9,F7ANT6,F7AUJ3,F7B059,F7B2L3,F7B580,F7BA18,F7BEF3,F7BKE7,H2Y1H9,H2XRC1,H2XTV2,H2XVY7,H2XWE4,H2XYL3,H2XZY7,H2Y265
GO:CC	intracellular organelle	GO:0043229	1.45278e-07	6.8378	2956	225	76	17153	A0A1W2WCG1,A0A1W2WJ91,A0A1W2WKT4,A0A1W2WP01,A0A1W3JRI0,F6PIZ2,F6PXX9,F6PZN0,F6Q2H6,F6QFI4,H2XUQ6,F6R955,F6REF5,F6RGQ1,F6RHK8,F6RLX1,F6RN60,F6SID0,F6SNL0,F6SZU4,F6TEZ1,F6TG24,F6TJY9,F6TQ69,F6TUG7,F6U2Q6,F6U3T3,F6UGK1,F6UHH9,F6UK45,F6VF77,F6VFA0,F6VGC6,F6VGW8,F6VNG2,F6VT08,F6W1H2,F6W4W6,F6WYW5,F6XH64,F6XMT9,F6XQP8,F6Y8H4,F6YB21,F6YEG0,F6YGR5,F6YKX8,F6YLI3,F6YMZ5,F6YRG2,F6Z1E3,F6Z215,F6Z761,F6ZF70,F…
GO:CC	organelle	GO:0043226	1.54643e-07	6.81067	3019	225	77	17153	A0A1W2WCG1,A0A1W2WJ91,A0A1W2WKT4,A0A1W2WP01,A0A1W3JRI0,F6PIZ2,F6PXX9,F6PZN0,F6Q2H6,F6QFI4,H2XUQ6,F6R955,F6REF5,F6RGQ1,F6RHK8,F6RLX1,F6RN60,F6SID0,F6SNL0,F6SZU4,F6TEZ1,F6TG24,F6TJY9,F6TQ69,F6TUG7,F6U2Q6,F6U3T3,F6UGK1,F6UHH9,F6UK45,F6VF77,F6VFA0,F6VGC6,F6VGW8,F6VNG2,F6VT08,F6W1H2,F6W4W6,F6WN97,F6WYW5,F6XH64,F6XMT9,F6XQP8,F6Y8H4,F6YB21,F6YEG0,F6YGR5,F6YKX8,F6YLI3,F6YMZ5,F6YRG2,F6Z1E3,F6Z215,F6Z761,F…
GO:CC	ribosome	GO:0005840	1.64276e-06	5.78443	152	225	14	17153	A0A1W2WCG1,A0A1W2WJ91,A0A1W2WKT4,A0A1W3JRI0,F6RGQ1,F6SNL0,F6TJY9,F6VFA0,F6YB21,F6YKX8,F6YMZ5,F6Z1E3,F7B2L3,H2XWE4
GO:CC	cytosol	GO:0005829	1.13516e-05	4.94494	267	225	17	17153	F6PP44,F6SNC6,F6TJY9,F6TQ69,F6VFA0,F6VGC6,F6XMT9,F6YKX8,F6YLI3,F6YMZ5,F6YNJ1,F7AEZ3,F7BEF3,H2XQC1,H2XVY7,H2XWE4,H2Y3K9
GO:CC	cellular_component	GO:0005575	1.89311e-05	4.72282	6541	225	124	17153	A0A1W2WCG1,A0A1W2WJ91,A0A1W2WKT4,A0A1W2WP01,A0A1W3JRI0,F6PH03,F6PID9,F6PIZ2,F6PKL1,F6PN41,F6PP44,F6PTZ3,F6PXX9,F6PZN0,F6Q2H6,F6Q5B7,F6QFI4,H2XUQ6,F6TZF6,F6R955,F6REF5,F6RGQ1,F6RHK8,F6RLX1,F6RN60,F6SI87,F6SID0,F6SNC6,F6SNL0,F6SVM4,F6SZU4,F6T0J5,F6T2M3,F6TEZ1,F6TG24,F6TJ76,F6TJY9,F6TQ69,F6TUG7,F6TWU9,F6TXJ2,F6U1G1,F6U2Q6,F6U3T3,F6U5F1,F6U8C7,F6UGK1,F6UHH9,F6UK45,F6UYD9,F6V8Q9,F6VF77,F6VFA0,F6VGC6,F…
GO:CC	cellular anatomical entity	GO:0110165	4.70174e-05	4.32774	6417	225	121	17153	A0A1W2WCG1,A0A1W2WJ91,A0A1W2WKT4,A0A1W2WP01,A0A1W3JRI0,F6PH03,F6PID9,F6PIZ2,F6PKL1,F6PN41,F6PP44,F6PTZ3,F6PXX9,F6PZN0,F6Q2H6,F6Q5B7,F6QFI4,H2XUQ6,F6TZF6,F6R955,F6REF5,F6RGQ1,F6RHK8,F6RLX1,F6RN60,F6SI87,F6SID0,F6SNC6,F6SNL0,F6SVM4,F6SZU4,F6T0J5,F6T2M3,F6TEZ1,F6TG24,F6TJ76,F6TJY9,F6TQ69,F6TUG7,F6TWU9,F6TXJ2,F6U2Q6,F6U3T3,F6U5F1,F6U8C7,F6UGK1,F6UHH9,F6UK45,F6UYD9,F6V8Q9,F6VF77,F6VFA0,F6VGC6,F6VGW8,F…
GO:CC	envelope	GO:0031975	4.88331e-05	4.31129	170	225	13	17153	F6PIZ2,F6TQ69,F6TUG7,F6VGC6,F6Y8H4,F6YEG0,F6Z215,F6ZJB9,F7ANT6,F7BAT7,H2XK79,H2XRC1,H2XYL3
GO:CC	organelle envelope	GO:0031967	4.88331e-05	4.31129	170	225	13	17153	F6PIZ2,F6TQ69,F6TUG7,F6VGC6,F6Y8H4,F6YEG0,F6Z215,F6ZJB9,F7ANT6,F7BAT7,H2XK79,H2XRC1,H2XYL3
GO:CC	eukaryotic translation initiation factor 3 complex	GO:0005852	5.49918e-05	4.2597	13	225	5	17153	F6TZF6,F6SID0,F6SVM4,F6U8C7,F6XIP9
GO:CC	mitochondrial envelope	GO:0005740	9.70972e-05	4.01279	125	225	11	17153	F6PIZ2,F6TUG7,F6Y8H4,F6YEG0,F6Z215,F6ZJB9,F7ANT6,F7BAT7,H2XK79,H2XRC1,H2XYL3
GO:CC	intracellular non-membrane-bounded organelle	GO:0043232	0.000106111	3.97424	854	225	30	17153	A0A1W2WCG1,A0A1W2WJ91,A0A1W2WKT4,A0A1W3JRI0,F6Q2H6,F6R955,F6RGQ1,F6RLX1,F6SNL0,F6TEZ1,F6TJY9,F6UGK1,F6UK45,F6VF77,F6VFA0,F6VNG2,F6W4W6,F6XMT9,F6YB21,F6YKX8,F6YMZ5,F6Z1E3,F7B2L3,F7B898,F7BKE7,H2XN50,H2XTV2,H2XWE4,H2XZY7,H2Y265
GO:CC	non-membrane-bounded organelle	GO:0043228	0.000106111	3.97424	854	225	30	17153	A0A1W2WCG1,A0A1W2WJ91,A0A1W2WKT4,A0A1W3JRI0,F6Q2H6,F6R955,F6RGQ1,F6RLX1,F6SNL0,F6TEZ1,F6TJY9,F6UGK1,F6UK45,F6VF77,F6VFA0,F6VNG2,F6W4W6,F6XMT9,F6YB21,F6YKX8,F6YMZ5,F6Z1E3,F7B2L3,F7B898,F7BKE7,H2XN50,H2XTV2,H2XWE4,H2XZY7,H2Y265
GO:CC	mitochondrion	GO:0005739	0.000126498	3.89792	353	225	18	17153	F6PIZ2,F6RGQ1,F6RHK8,F6TUG7,F6Y8H4,F6YEG0,F6YLI3,F6Z215,F6Z761,F6ZF70,F6ZJB9,F7A3X7,F7AHV7,F7ANT6,F7BAT7,H2XK79,H2XRC1,H2XYL3
GO:CC	ribosomal subunit	GO:0044391	0.000157061	3.80393	61	225	8	17153	A0A1W2WKT4,F6RGQ1,F6TJY9,F6VFA0,F6YKX8,F6YMZ5,F7B2L3,H2XWE4
GO:CC	mitochondrial inner membrane	GO:0005743	0.000212959	3.6717	85	225	9	17153	F6TUG7,F6Y8H4,F6Z215,F6ZJB9,F7ANT6,F7BAT7,H2XK79,H2XRC1,H2XYL3
GO:CC	organelle inner membrane	GO:0019866	0.000378723	3.42168	91	225	9	17153	F6TUG7,F6Y8H4,F6Z215,F6ZJB9,F7ANT6,F7BAT7,H2XK79,H2XRC1,H2XYL3
GO:CC	inner mitochondrial membrane protein complex	GO:0098800	0.0013568	2.86748	39	225	6	17153	F6TUG7,F6Y8H4,F6ZJB9,F7ANT6,H2XRC1,H2XYL3
GO:CC	small ribosomal subunit	GO:0015935	0.00199638	2.69976	25	225	5	17153	A0A1W2WKT4,F6TJY9,F6YMZ5,F7B2L3,H2XWE4
GO:CC	mitochondrial membrane	GO:0031966	0.00209301	2.67923	112	225	9	17153	F6TUG7,F6Y8H4,F6Z215,F6ZJB9,F7ANT6,F7BAT7,H2XK79,H2XRC1,H2XYL3
GO:CC	mitochondrial protein-containing complex	GO:0098798	0.0022613	2.64564	63	225	7	17153	F6RGQ1,F6TUG7,F6Y8H4,F6ZJB9,F7ANT6,H2XRC1,H2XYL3
GO:CC	actin cytoskeleton	GO:0015629	0.00278297	2.55549	65	225	7	17153	F6R955,F6TEZ1,F6W4W6,H2XN50,H2XTV2,H2XZY7,H2Y265
GO:CC	eukaryotic 48S preinitiation complex	GO:0033290	0.00542145	2.26588	6	225	3	17153	F6TZF6,F6SID0,F6SVM4
GO:CC	cytosolic ribosome	GO:0022626	0.00598803	2.22272	31	225	5	17153	F6TJY9,F6VFA0,F6YKX8,F6YMZ5,H2XWE4
GO:CC	translation preinitiation complex	GO:0070993	0.00939559	2.02708	7	225	3	17153	F6TZF6,F6SID0,F6SVM4
GO:CC	eukaryotic 43S preinitiation complex	GO:0016282	0.00939559	2.02708	7	225	3	17153	F6TZF6,F6SID0,F6SVM4
GO:CC	mitochondrial respirasome	GO:0005746	0.00956643	2.01925	18	225	4	17153	F6TUG7,F7ANT6,H2XRC1,H2XYL3
GO:CC	supramolecular complex	GO:0099080	0.0097203	2.01232	136	225	9	17153	F6UGK1,F6UK45,F6VF77,F6VNG2,F6XMT9,F7B898,H2XN50,H2XTV2,H2XZY7
GO:CC	ribonucleoprotein complex	GO:1990904	0.0121362	1.91592	283	225	13	17153	A0A1W2WKT4,F6TZF6,F6RGQ1,F6SID0,F6SVM4,F6TJY9,F6UHH9,F6VFA0,F6XMT9,F6YKX8,F6YMZ5,F7B2L3,H2XWE4
GO:CC	respiratory chain complex	GO:0098803	0.0148379	1.82863	20	225	4	17153	F6TUG7,F7ANT6,H2XRC1,H2XYL3
GO:CC	eukaryotic translation initiation factor 3 complex, eIF3e	GO:0071540	0.0214671	1.66823	2	225	2	17153	F6TZF6,F6SID0
GO:CC	intermediate filament	GO:0005882	0.0214671	1.66823	2	225	2	17153	F6UGK1,F6VNG2
GO:CC	intermediate filament cytoskeleton	GO:0045111	0.0214671	1.66823	2	225	2	17153	F6UGK1,F6VNG2
GO:CC	respirasome	GO:0070469	0.0219457	1.65865	22	225	4	17153	F6TUG7,F7ANT6,H2XRC1,H2XYL3
GO:CC	cytosolic small ribosomal subunit	GO:0022627	0.0312871	1.50463	10	225	3	17153	F6TJY9,F6YMZ5,H2XWE4
GO:CC	supramolecular fiber	GO:0099512	0.0316879	1.49911	95	225	7	17153	F6UGK1,F6UK45,F6VF77,F6VNG2,H2XN50,H2XTV2,H2XZY7
GO:CC	supramolecular polymer	GO:0099081	0.0316879	1.49911	95	225	7	17153	F6UGK1,F6UK45,F6VF77,F6VNG2,H2XN50,H2XTV2,H2XZY7
GO:CC	cytochrome complex	GO:0070069	0.0426039	1.37055	11	225	3	17153	F7ANT6,H2XRC1,H2XYL3
GO:CC	organelle membrane	GO:0031090	0.0429458	1.36708	501	225	17	17153	A0A1W2WP01,F6Q2H6,F6QFI4,F6TUG7,F6VGW8,F6W1H2,F6Y8H4,F6YRG2,F6Z215,F6ZJB9,F7ANT6,F7BAT7,H2XK79,H2Y1H9,H2XQC1,H2XRC1,H2XYL3
GO:CC	peptidase complex	GO:1905368	0.0455894	1.34114	47	225	5	17153	F6QFI4,F6T0J5,F6TJ76,F6Y8H4,F6YHS8
KEGG	KEGG root term	KEGG:00000	2.99655e-29	28.5234	1177	225	73	17153	A0A1W2WCG1,A0A1W2WF05,A0A1W2WJ91,A0A1W2WKT4,A0A1W2WP01,A0A1W3JRI0,A0A1W5B7N8,F6PKL1,F6PN41,F6PP44,F6PV45,F6QFI4,F6R1X5,F6R8X1,F6RHA1,F6RHK8,F6RID7,F6RLX1,F6S2W5,F6S4Q0,F6SDC9,F6SNL0,F6T060,F6T0J5,F6T2M3,F6TEZ1,F6TJ76,F6TQ69,F6TSY3,F6TUG7,F6TWU9,F6U1G1,F6U8Z7,F6U9F4,F6UQ90,F6UYD9,F6VFA0,F6VT08,F6VYC6,F6WUH0,F6X211,F6X600,F6XLK3,F6XTY4,F6XYG2,F6Y4V4,F6Y5B7,F6YB21,F6YK29,F6YKX8,F6Z1E3,F6ZRX9,F6ZX12,…
KEGG	Metabolic pathways	KEGG:01100	2.49461e-14	13.603	424	225	32	17153	A0A1W2WP01,A0A1W5B7N8,F6PP44,F6PV45,F6RHK8,F6RID7,F6S4Q0,F6T060,F6TUG7,F6TWU9,F6U1G1,F6U8Z7,F6U9F4,F6VT08,F6WUH0,F6X600,F6XLK3,F6XYG2,F6YK29,F6ZRX9,F6ZX12,F6ZZF2,F7A3X7,F7AHV7,F7AJP1,F7ANT6,F7AWQ7,F7B6E8,F7BD57,F7BH30,F7BQ94,H2XTZ1
KEGG	Carbon metabolism	KEGG:01200	1.15581e-11	10.9371	35	225	11	17153	F6PP44,F6RHK8,F6RID7,F6S4Q0,F6TWU9,F6U9F4,F6VT08,F6YK29,F6ZRX9,F6ZX12,F7AJP1
KEGG	Citrate cycle (TCA cycle)	KEGG:00020	2.25933e-08	7.64602	10	225	6	17153	F6TWU9,F6U9F4,F6VT08,F6YK29,F6ZX12,F6ZZF2
KEGG	Pyruvate metabolism	KEGG:00620	3.0918e-07	6.50979	14	225	6	17153	A0A1W5B7N8,F6S4Q0,F6TWU9,F6VT08,F6XLK3,F6ZZF2
KEGG	Ribosome	KEGG:03010	5.03715e-07	6.29781	69	225	10	17153	A0A1W2WCG1,A0A1W2WJ91,A0A1W2WKT4,A0A1W3JRI0,F6SNL0,F6VFA0,F6YB21,F6YKX8,F6Z1E3,F7B2L3
KEGG	Glycolysis / Gluconeogenesis	KEGG:00010	1.23287e-06	5.90908	17	225	6	17153	A0A1W5B7N8,F6PP44,F6RID7,F6VT08,F6XLK3,F6ZZF2
KEGG	Oxidative phosphorylation	KEGG:00190	2.59108e-06	5.58652	45	225	8	17153	F6PN41,F6TUG7,F6WUH0,F6XYG2,F6ZX12,F7A3X7,F7ANT6,H2XTZ1
KEGG	Fatty acid degradation	KEGG:00071	4.76739e-05	4.32172	17	225	5	17153	A0A1W5B7N8,F6S4Q0,F6T060,F6U8Z7,F6ZRX9
KEGG	Valine, leucine and isoleucine degradation	KEGG:00280	0.000192306	3.71601	22	225	5	17153	A0A1W5B7N8,F6RHK8,F6S4Q0,F6U8Z7,F7AHV7
KEGG	Biosynthesis of amino acids	KEGG:01230	0.000303818	3.51739	24	225	5	17153	F6PP44,F6RID7,F6TWU9,F6U9F4,F7AJP1
KEGG	Propanoate metabolism	KEGG:00640	0.000442973	3.35362	13	225	4	17153	F6RHK8,F6XLK3,F6YK29,F6ZRX9
KEGG	Protein processing in endoplasmic reticulum	KEGG:04141	0.00171595	2.7655	54	225	6	17153	A0A1W2WP01,F6TSY3,F6Y4V4,F6Y5B7,F7B2X5,H2Y1H9
KEGG	2-Oxocarboxylic acid metabolism	KEGG:01210	0.00588847	2.23	10	225	3	17153	F6U9F4,F6VT08,F7AJP1
KEGG	Fatty acid metabolism	KEGG:01212	0.0069257	2.15954	25	225	4	17153	F6S4Q0,F6T060,F6U8Z7,F6ZRX9
KEGG	Motor proteins	KEGG:04814	0.00774939	2.11073	46	225	5	17153	F6SDC9,H2XTV2,H2XZJ2,H2XZY7,H2Y265
KEGG	beta-Alanine metabolism	KEGG:00410	0.0212699	1.67223	15	225	3	17153	A0A1W5B7N8,F6RHK8,F6ZRX9
