## Supplementary material for "Proteome analysis reveals common players between the physiological neurodegeneration of the ascidian *Ciona intestinalis* and the pathological neurodegeneration in humans": Table S5

### Sheet: Table S5 gProfiler_cintestinali
source	term_name	term_id	adjusted_p_value	negative_log10_of_adjusted_p_value	term_size	query_size	intersection_size	effective_domain_size	intersections
GO:MF	molecular_function	GO:0003674	1.64157e-19	18.7847	7836	228	175	17153	A0A1W2WEA2,A0A1W2WKT4,A0A1W2WQ35,A0A1W3JEA6,A0A1W3JNV5,A0A1W5B7N8,F6PH03,F6PKL1,F6PLS3,F6PMM3,F6PN41,F6PNS6,F6PP44,F6PTZ3,F6PV45,F6PYR8,F6PZ06,F6PZN0,F6Q041,F6Q0U4,F6Q5K0,F6Q6Q9,F6Q9P9,F6QWS2,F6QX34,F6R0J7,F6R9G4,F6R9M9,F6RE18,F6RGQ1,F6RKM9,F6RN60,F6RRL3,F6S202,F6SD85,H2XUY4,F6SJ40,F6SSM8,F6SSP0,F6ST26,F6SU61,F6SXN2,F6T060,F6T0U0,F6T2M3,F6T636,F6TD21,F6TEZ1,F6TFY3,F6TG24,F6TM19,F6UHH9,F6UJG6,F6UK…
GO:MF	binding	GO:0005488	5.03397e-18	17.2981	5174	228	136	17153	A0A1W2WEA2,A0A1W2WKT4,A0A1W3JEA6,F6PH03,F6PKL1,F6PLS3,F6PMM3,F6PN41,F6PNS6,F6PTZ3,F6PV45,F6PYR8,F6PZ06,F6Q041,F6Q0U4,F6Q5K0,F6Q9P9,F6QX34,F6R0J7,F6R9G4,F6R9M9,F6RGQ1,F6RKM9,F6RN60,F6S202,F6SD85,H2XUY4,F6SJ40,F6SSM8,F6T0U0,F6T2M3,F6T636,F6TD21,F6TEZ1,F6TFY3,F6TG24,F6TM19,F6UHH9,F6UJG6,F6UK45,F6UQ90,F6UT21,F6UV18,F6UYD9,F6UZS7,F6V2S0,F6V8Q9,F6VDQ2,F6VF77,F6VGC6,F6VNG2,F6VQ02,F6VT59,F6VYC6,F6VZ12,F6…
GO:MF	heterocyclic compound binding	GO:1901363	7.51675e-18	17.124	1209	228	61	17153	A0A1W2WEA2,F6PNS6,F6PV45,F6PZ06,F6Q0U4,F6Q9P9,F6QX34,F6RKM9,F6RN60,F6SJ40,F6T636,F6TD21,F6TG24,F6UHH9,F6UK45,F6UQ90,F6UV18,F6UZS7,F6VF77,F6VYC6,F6W8I3,F6WI66,F6X211,F6XE85,F6XIQ9,F6XKY1,F6XMA0,F6XTY4,F6XZ43,F6Y8H4,F6YQT3,F6Z423,F6ZF70,F7A429,F7ADR7,F7AJP1,F7AQA9,F7AUJ3,F7AX62,F7B0Q2,F7B8G8,F7BA03,F7BBQ5,F7BEF3,H2XNA4,H2XVY7,H2XWY7,H2XXR8,H2XY03,H2XY07,H2XZC9,H2XZY7,H2Y265,H2Y2A4,H2Y3H5,L7N0S7,L7N…
GO:MF	small molecule binding	GO:0036094	5.41795e-17	16.2662	2338	228	85	17153	A0A1W2WEA2,F6PH03,F6PLS3,F6PN41,F6PNS6,F6PTZ3,F6PV45,F6PZ06,F6Q041,F6Q0U4,F6Q9P9,F6QX34,F6R0J7,F6R9G4,F6R9M9,F6RKM9,F6RN60,F6SJ40,F6T2M3,F6T636,F6TD21,F6TG24,F6UHH9,F6UJG6,F6UK45,F6UQ90,F6UV18,F6UZS7,F6VDQ2,F6VF77,F6VNG2,F6VT59,F6VYC6,F6W2U3,F6W4W6,F6W8I3,F6WI66,F6X0I3,F6X211,F6XE85,F6XIQ9,F6XKY1,F6XMA0,F6XTY4,F6XZ43,F6Y8H4,F6YCN8,F6YEG0,F6YQT3,F6Z423,F6ZBB5,F6ZDC7,F6ZF70,F7A429,F7ADR7,F7AJP1,F7A…
GO:MF	anion binding	GO:0043168	1.74571e-16	15.758	1168	228	58	17153	A0A1W2WEA2,F6PNS6,F6PV45,F6PZ06,F6Q0U4,F6Q9P9,F6QX34,F6RKM9,F6RN60,F6SJ40,F6T636,F6TD21,F6TG24,F6UHH9,F6UK45,F6UQ90,F6UV18,F6VF77,F6VYC6,F6W4W6,F6W8I3,F6WI66,F6X211,F6XIQ9,F6XKY1,F6XMA0,F6XTY4,F6XZ43,F6Y8H4,F6YQT3,F6Z423,F7A429,F7ADR7,F7AJP1,F7AQA9,F7AUJ3,F7B0Q2,F7B8G8,F7BA03,F7BBQ5,F7BEF3,F7BIS6,H2XNA4,H2XVY7,H2XWY7,H2XXR8,H2XY07,H2XZC9,H2XZY7,H2Y265,H2Y2A4,H2Y3H5,L7N0S7,L7N0T5,Q4H383,Q4H3L5,Q7Y…
GO:MF	ion binding	GO:0043167	1.70021e-15	14.7695	2267	228	81	17153	A0A1W2WEA2,F6PH03,F6PLS3,F6PN41,F6PNS6,F6PTZ3,F6PV45,F6PZ06,F6Q041,F6Q0U4,F6Q9P9,F6QX34,F6R0J7,F6R9G4,F6R9M9,F6RKM9,F6RN60,F6SJ40,F6T2M3,F6T636,F6TD21,F6TG24,F6UHH9,F6UJG6,F6UK45,F6UQ90,F6UV18,F6VDQ2,F6VF77,F6VNG2,F6VT59,F6VYC6,F6W2U3,F6W4W6,F6W8I3,F6WI66,F6X0I3,F6X211,F6XIQ9,F6XKY1,F6XMA0,F6XTY4,F6XZ43,F6Y8H4,F6YCN8,F6YEG0,F6YQT3,F6Z423,F6ZBB5,F6ZDC7,F6ZF70,F7A429,F7ADR7,F7AJP1,F7AQA9,F7AUJ3,F7B…
GO:MF	nucleotide binding	GO:0000166	2.187e-14	13.6602	1132	228	54	17153	A0A1W2WEA2,F6PNS6,F6PZ06,F6Q0U4,F6Q9P9,F6QX34,F6RKM9,F6RN60,F6SJ40,F6T636,F6TD21,F6UHH9,F6UK45,F6UQ90,F6UV18,F6UZS7,F6VF77,F6VYC6,F6W8I3,F6WI66,F6X211,F6XE85,F6XKY1,F6XMA0,F6XTY4,F6XZ43,F6Y8H4,F6YQT3,F6Z423,F6ZF70,F7ADR7,F7AUJ3,F7AX62,F7B0Q2,F7B8G8,F7BA03,F7BBQ5,F7BEF3,H2XNA4,H2XVY7,H2XWY7,H2XXR8,H2XY03,H2XY07,H2XZY7,H2Y265,H2Y2A4,H2Y3H5,L7N0S7,L7N0T5,Q4H383,Q4H3L5,Q7YT82,Q8WSS2
GO:MF	nucleoside phosphate binding	GO:1901265	2.187e-14	13.6602	1132	228	54	17153	A0A1W2WEA2,F6PNS6,F6PZ06,F6Q0U4,F6Q9P9,F6QX34,F6RKM9,F6RN60,F6SJ40,F6T636,F6TD21,F6UHH9,F6UK45,F6UQ90,F6UV18,F6UZS7,F6VF77,F6VYC6,F6W8I3,F6WI66,F6X211,F6XE85,F6XKY1,F6XMA0,F6XTY4,F6XZ43,F6Y8H4,F6YQT3,F6Z423,F6ZF70,F7ADR7,F7AUJ3,F7AX62,F7B0Q2,F7B8G8,F7BA03,F7BBQ5,F7BEF3,H2XNA4,H2XVY7,H2XWY7,H2XXR8,H2XY03,H2XY07,H2XZY7,H2Y265,H2Y2A4,H2Y3H5,L7N0S7,L7N0T5,Q4H383,Q4H3L5,Q7YT82,Q8WSS2
GO:MF	purine nucleotide binding	GO:0017076	4.71153e-14	13.3268	1033	228	51	17153	A0A1W2WEA2,F6PNS6,F6PZ06,F6Q0U4,F6Q9P9,F6QX34,F6RKM9,F6RN60,F6T636,F6TD21,F6UHH9,F6UK45,F6UQ90,F6UV18,F6UZS7,F6VF77,F6VYC6,F6W8I3,F6WI66,F6X211,F6XE85,F6XKY1,F6XMA0,F6XTY4,F6XZ43,F6Y8H4,F6YQT3,F6Z423,F6ZF70,F7AUJ3,F7AX62,F7B0Q2,F7B8G8,F7BA03,F7BBQ5,F7BEF3,H2XNA4,H2XVY7,H2XWY7,H2XXR8,H2XY03,H2XY07,H2XZY7,H2Y265,H2Y3H5,L7N0S7,L7N0T5,Q4H383,Q4H3L5,Q7YT82,Q8WSS2
GO:MF	organic cyclic compound binding	GO:0097159	6.26611e-13	12.203	2299	228	77	17153	A0A1W2WEA2,A0A1W2WKT4,F6PMM3,F6PNS6,F6PV45,F6PZ06,F6Q0U4,F6Q9P9,F6QX34,F6RGQ1,F6RKM9,F6RN60,F6S202,F6SD85,F6SJ40,F6SSM8,F6T0U0,F6T636,F6TD21,F6TG24,F6UHH9,F6UK45,F6UQ90,F6UV18,F6UZS7,F6VF77,F6VYC6,F6W8I3,F6WAR5,F6WI66,F6X211,F6XE85,F6XIQ9,F6XKA2,F6XKY1,F6XMA0,F6XMP8,F6XTY4,F6XZ43,F6Y8H4,F6YGK4,F6YQT3,F6Z423,F6ZF70,F6ZUP0,F7A429,F7A5D0,F7A5J2,F7ADR7,F7AJP1,F7AQA9,F7AUJ3,F7AX62,F7B0Q2,F7B8G8,F7BA03…
GO:MF	purine ribonucleoside triphosphate binding	GO:0035639	3.29533e-11	10.4821	967	228	45	17153	A0A1W2WEA2,F6PNS6,F6PZ06,F6Q0U4,F6Q9P9,F6QX34,F6RKM9,F6RN60,F6T636,F6TD21,F6UHH9,F6UK45,F6UQ90,F6UV18,F6VF77,F6VYC6,F6W8I3,F6WI66,F6X211,F6XKY1,F6XMA0,F6XTY4,F6XZ43,F6Y8H4,F6YQT3,F6Z423,F7AUJ3,F7B0Q2,F7B8G8,F7BBQ5,F7BEF3,H2XNA4,H2XVY7,H2XWY7,H2XXR8,H2XY07,H2XZY7,H2Y265,H2Y3H5,L7N0S7,L7N0T5,Q4H383,Q4H3L5,Q7YT82,Q8WSS2
GO:MF	purine ribonucleotide binding	GO:0032555	5.28005e-11	10.2774	980	228	45	17153	A0A1W2WEA2,F6PNS6,F6PZ06,F6Q0U4,F6Q9P9,F6QX34,F6RKM9,F6RN60,F6T636,F6TD21,F6UHH9,F6UK45,F6UQ90,F6UV18,F6VF77,F6VYC6,F6W8I3,F6WI66,F6X211,F6XKY1,F6XMA0,F6XTY4,F6XZ43,F6Y8H4,F6YQT3,F6Z423,F7AUJ3,F7B0Q2,F7B8G8,F7BBQ5,F7BEF3,H2XNA4,H2XVY7,H2XWY7,H2XXR8,H2XY07,H2XZY7,H2Y265,H2Y3H5,L7N0S7,L7N0T5,Q4H383,Q4H3L5,Q7YT82,Q8WSS2
GO:MF	carbohydrate derivative binding	GO:0097367	5.93147e-11	10.2268	1024	228	46	17153	A0A1W2WEA2,F6PNS6,F6PZ06,F6Q0U4,F6Q9P9,F6QX34,F6RKM9,F6RN60,F6T636,F6TD21,F6UHH9,F6UK45,F6UQ90,F6UV18,F6VF77,F6VYC6,F6W8I3,F6WI66,F6X211,F6XKY1,F6XMA0,F6XTY4,F6XZ43,F6Y8H4,F6YQT3,F6Z423,F7AUJ3,F7B0Q2,F7B8G8,F7BBQ5,F7BEF3,F7BIS6,H2XNA4,H2XVY7,H2XWY7,H2XXR8,H2XY07,H2XZY7,H2Y265,H2Y3H5,L7N0S7,L7N0T5,Q4H383,Q4H3L5,Q7YT82,Q8WSS2
GO:MF	ribonucleotide binding	GO:0032553	7.02773e-11	10.1532	988	228	45	17153	A0A1W2WEA2,F6PNS6,F6PZ06,F6Q0U4,F6Q9P9,F6QX34,F6RKM9,F6RN60,F6T636,F6TD21,F6UHH9,F6UK45,F6UQ90,F6UV18,F6VF77,F6VYC6,F6W8I3,F6WI66,F6X211,F6XKY1,F6XMA0,F6XTY4,F6XZ43,F6Y8H4,F6YQT3,F6Z423,F7AUJ3,F7B0Q2,F7B8G8,F7BBQ5,F7BEF3,H2XNA4,H2XVY7,H2XWY7,H2XXR8,H2XY07,H2XZY7,H2Y265,H2Y3H5,L7N0S7,L7N0T5,Q4H383,Q4H3L5,Q7YT82,Q8WSS2
GO:MF	adenyl nucleotide binding	GO:0030554	7.96826e-11	10.0986	833	228	41	17153	A0A1W2WEA2,F6PNS6,F6PZ06,F6Q0U4,F6Q9P9,F6QX34,F6RKM9,F6RN60,F6TD21,F6UHH9,F6UK45,F6UQ90,F6UZS7,F6VYC6,F6W8I3,F6WI66,F6X211,F6XE85,F6XMA0,F6XTY4,F6XZ43,F6Y8H4,F6YQT3,F6Z423,F6ZF70,F7AUJ3,F7AX62,F7B8G8,F7BA03,F7BBQ5,F7BEF3,H2XNA4,H2XVY7,H2XWY7,H2XY03,H2XY07,H2XZY7,H2Y265,L7N0S7,Q4H383,Q4H3L5
GO:MF	structural molecule activity	GO:0005198	1.03674e-10	9.98433	227	228	22	17153	A0A1W2WKT4,A0A1W2WQ35,A0A1W3JNV5,F6Q6Q9,F6RGQ1,F6RRL3,F6SSM8,F6UV18,F6VFA0,F6W1H2,F6WAR5,F6WWV8,F6YRR0,F6Z1E3,F6ZXN6,F7AMR5,F7AMW5,F7B0Q2,F7BKT8,F7BL29,H2XSQ8,L7N0T5
GO:MF	catalytic activity	GO:0003824	3.48531e-10	9.45776	3436	228	92	17153	A0A1W2WEA2,A0A1W5B7N8,F6PLS3,F6PN41,F6PNS6,F6PP44,F6PTZ3,F6PV45,F6PZ06,F6PZN0,F6Q0U4,F6Q9P9,F6QWS2,F6QX34,F6R0J7,F6RE18,F6RKM9,F6RN60,F6SJ40,F6SU61,F6SXN2,F6T060,F6T636,F6TD21,F6TFY3,F6TG24,F6UHH9,F6UJG6,F6UK45,F6UQ90,F6UZS7,F6VF77,F6VR09,F6VYC6,F6WI66,F6WXR3,F6WYW5,F6X0I3,F6X211,F6XE85,F6XIQ9,F6XKA2,F6XKY1,F6XLK3,F6XMA0,F6XTY4,F6XZ43,F6Y8H4,F6YDF4,F6YEG0,F6YQL6,F6YQT3,F6YR71,F6YYG7,F6Z423,F6ZBB5…
GO:MF	pyrophosphatase activity	GO:0016462	1.62275e-08	7.78975	352	228	24	17153	F6PN41,F6PZ06,F6Q0U4,F6QX34,F6RKM9,F6RN60,F6T636,F6UK45,F6VF77,F6X211,F6XKY1,F6XMA0,F6XZ43,F6Y8H4,F7B8G8,F7BEF3,F7BKE7,H2XNA4,H2XVY7,H2XXR8,H2XY07,H2Y3H5,Q7YT82,Q8WSS2
GO:MF	hydrolase activity, acting on acid anhydrides, in phosphorus-containing anhydrides	GO:0016818	2.30189e-08	7.63791	358	228	24	17153	F6PN41,F6PZ06,F6Q0U4,F6QX34,F6RKM9,F6RN60,F6T636,F6UK45,F6VF77,F6X211,F6XKY1,F6XMA0,F6XZ43,F6Y8H4,F7B8G8,F7BEF3,F7BKE7,H2XNA4,H2XVY7,H2XXR8,H2XY07,H2Y3H5,Q7YT82,Q8WSS2
GO:MF	hydrolase activity, acting on acid anhydrides	GO:0016817	2.58223e-08	7.58801	360	228	24	17153	F6PN41,F6PZ06,F6Q0U4,F6QX34,F6RKM9,F6RN60,F6T636,F6UK45,F6VF77,F6X211,F6XKY1,F6XMA0,F6XZ43,F6Y8H4,F7B8G8,F7BEF3,F7BKE7,H2XNA4,H2XVY7,H2XXR8,H2XY07,H2Y3H5,Q7YT82,Q8WSS2
GO:MF	ribonucleoside triphosphate phosphatase activity	GO:0017111	3.04007e-08	7.51712	332	228	23	17153	F6PZ06,F6Q0U4,F6QX34,F6RKM9,F6RN60,F6T636,F6UK45,F6VF77,F6X211,F6XKY1,F6XMA0,F6XZ43,F6Y8H4,F7B8G8,F7BEF3,F7BKE7,H2XNA4,H2XVY7,H2XXR8,H2XY07,H2Y3H5,Q7YT82,Q8WSS2
GO:MF	ATP binding	GO:0005524	4.74205e-08	7.32403	769	228	35	17153	A0A1W2WEA2,F6PNS6,F6PZ06,F6Q0U4,F6Q9P9,F6QX34,F6RKM9,F6RN60,F6TD21,F6UHH9,F6UK45,F6UQ90,F6VYC6,F6W8I3,F6WI66,F6X211,F6XMA0,F6XTY4,F6XZ43,F6Y8H4,F6YQT3,F6Z423,F7AUJ3,F7B8G8,F7BBQ5,F7BEF3,H2XNA4,H2XVY7,H2XWY7,H2XY07,H2XZY7,H2Y265,L7N0S7,Q4H383,Q4H3L5
GO:MF	adenyl ribonucleotide binding	GO:0032559	7.19787e-08	7.1428	781	228	35	17153	A0A1W2WEA2,F6PNS6,F6PZ06,F6Q0U4,F6Q9P9,F6QX34,F6RKM9,F6RN60,F6TD21,F6UHH9,F6UK45,F6UQ90,F6VYC6,F6W8I3,F6WI66,F6X211,F6XMA0,F6XTY4,F6XZ43,F6Y8H4,F6YQT3,F6Z423,F7AUJ3,F7B8G8,F7BBQ5,F7BEF3,H2XNA4,H2XVY7,H2XWY7,H2XY07,H2XZY7,H2Y265,L7N0S7,Q4H383,Q4H3L5
GO:MF	ATP hydrolysis activity	GO:0016887	2.92653e-07	6.53365	170	228	16	17153	F6PZ06,F6Q0U4,F6QX34,F6RKM9,F6RN60,F6UK45,F6X211,F6XMA0,F6XZ43,F6Y8H4,F7B8G8,F7BEF3,F7BKE7,H2XNA4,H2XVY7,H2XY07
GO:MF	ATP-dependent activity	GO:0140657	3.15451e-07	6.50107	374	228	23	17153	F6PZ06,F6Q0U4,F6QX34,F6RKM9,F6RN60,F6T060,F6UHH9,F6UK45,F6W8I3,F6WI66,F6X211,F6XMA0,F6XTY4,F6XZ43,F6Y8H4,F7AUJ3,F7B8G8,F7BEF3,F7BKE7,H2XNA4,H2XVY7,H2XY07,H2XZY7
GO:MF	actin filament binding	GO:0051015	3.18576e-07	6.49679	51	228	10	17153	F6Q041,F6Q5K0,F6V2S0,F6W4W6,F6WN97,F6WWV8,H2XN50,H2XWY7,H2XZY7,H2Y265
GO:MF	actin binding	GO:0003779	5.45777e-07	6.26298	88	228	12	17153	F6Q041,F6Q5K0,H2XUY4,F6V2S0,F6W4W6,F6WN97,F6WWV8,H2XN50,H2XWY7,H2XZY7,H2Y265,Q86SC5
GO:MF	ATP-dependent protein folding chaperone	GO:0140662	2.7339e-06	5.56322	22	228	7	17153	F6Q0U4,F6QX34,F6W8I3,F6XMA0,F7B8G8,F7BEF3,H2XVY7
GO:MF	cytoskeletal protein binding	GO:0008092	2.88706e-06	5.53954	199	228	16	17153	F6Q041,F6Q5K0,H2XUY4,F6UK45,F6V2S0,F6VF77,F6VZ12,F6W4W6,F6WN97,F6WWV8,F6X0F3,H2XN50,H2XWY7,H2XZY7,H2Y265,Q86SC5
GO:MF	protein folding chaperone	GO:0044183	1.34524e-05	4.8712	27	228	7	17153	F6Q0U4,F6QX34,F6W8I3,F6XMA0,F7B8G8,F7BEF3,H2XVY7
GO:MF	structural constituent of ribosome	GO:0003735	2.99735e-05	4.52326	150	228	13	17153	A0A1W2WKT4,A0A1W2WQ35,A0A1W3JNV5,F6RGQ1,F6RRL3,F6SSM8,F6VFA0,F6WAR5,F6YRR0,F6Z1E3,F7AMR5,F7AMW5,H2XSQ8
GO:MF	oxidoreductase activity, acting on CH-OH group of donors	GO:0016614	6.02498e-05	4.22004	66	228	9	17153	F6UZS7,F6X0I3,F6XLK3,F6ZBB5,F6ZF70,F7AX62,F7BA03,H2XY03,H2Y3K9
GO:MF	oxidoreductase activity, acting on the CH-OH group of donors, NAD or NADP as acceptor	GO:0016616	0.000150505	3.82245	54	228	8	17153	F6UZS7,F6X0I3,F6XLK3,F6ZF70,F7AX62,F7BA03,H2XY03,H2Y3K9
GO:MF	unfolded protein binding	GO:0051082	0.000243832	3.61291	40	228	7	17153	F6Q0U4,F6QX34,F6XMA0,F6XTZ6,F7B8G8,F7BEF3,H2XVY7
GO:MF	protein-containing complex binding	GO:0044877	0.000247425	3.60656	180	228	13	17153	F6Q041,F6Q5K0,F6UHH9,F6V2S0,F6W4W6,F6WN97,F6WWV8,F6XKY1,H2XN50,H2XWY7,H2XZY7,H2Y265,Q8WSS2
GO:MF	oxidoreductase activity	GO:0016491	0.00414554	2.38242	549	228	21	17153	A0A1W5B7N8,F6SJ40,F6SXN2,F6TG24,F6UJG6,F6UZS7,F6X0I3,F6XE85,F6XLK3,F6YDF4,F6YYG7,F6ZBB5,F6ZF70,F7ADR7,F7AX62,F7BA03,F7BBJ9,F7BBW9,H2XY03,H2Y2A4,H2Y3K9
GO:MF	structural constituent of cytoskeleton	GO:0005200	0.00778745	2.1086	14	228	4	17153	F6UV18,F6WWV8,F7B0Q2,L7N0T5
GO:MF	NAD binding	GO:0051287	0.00863891	2.06354	28	228	5	17153	F6UZS7,F6XE85,F6ZF70,F7BA03,H2XY03
GO:MF	ligase activity	GO:0016874	0.00977451	2.0099	121	228	9	17153	F6Q9P9,F6RE18,F6T060,F6UQ90,F6VYC6,F6YQL6,F6YQT3,F6Z423,L7N0S7
GO:MF	vitamin binding	GO:0019842	0.0134351	1.87176	72	228	7	17153	F6PV45,F6TG24,F6XIQ9,F7A429,F7AJP1,F7AQA9,H2XZC9
GO:MF	hydrolase activity	GO:0016787	0.0202943	1.69263	1271	228	34	17153	F6PN41,F6PTZ3,F6PZ06,F6PZN0,F6Q0U4,F6QX34,F6R0J7,F6RKM9,F6RN60,F6T636,F6UHH9,F6UK45,F6VF77,F6WI66,F6X211,F6XKY1,F6XMA0,F6XZ43,F6Y8H4,F6YEG0,F6ZBX3,F7B8G8,F7BD57,F7BEF3,F7BKE7,H2XLP3,H2XNA4,H2XVY7,H2XXR8,H2XY07,H2Y3H5,L7N0T5,Q7YT82,Q8WSS2
GO:MF	protein binding	GO:0005515	0.0214001	1.66958	2248	228	51	17153	A0A1W3JEA6,F6PKL1,F6PYR8,F6Q041,F6Q0U4,F6Q5K0,F6QX34,H2XUY4,F6TD21,F6TEZ1,F6TM19,F6UJG6,F6UK45,F6UT21,F6UYD9,F6UZS7,F6V2S0,F6V8Q9,F6VF77,F6VGC6,F6VQ02,F6VZ12,F6W1H2,F6W4W6,F6WH63,F6WN97,F6WWV8,F6X0F3,F6XH64,F6XMA0,F6XTZ6,F6Y6V2,F6YR71,F7A1R5,F7A606,F7AEC5,F7AV11,F7AV37,F7B8G8,F7BDH1,F7BEF3,F7BKE7,F7BKT8,H2XLP3,H2XN50,H2XVY7,H2XWY7,H2XZY7,H2Y265,Q589R6,Q86SC5
GO:MF	transaminase activity	GO:0008483	0.0228306	1.64148	18	228	4	17153	F6XIQ9,F7AJP1,F7AQA9,H2XZC9
GO:MF	transferase activity, transferring nitrogenous groups	GO:0016769	0.0228306	1.64148	18	228	4	17153	F6XIQ9,F7AJP1,F7AQA9,H2XZC9
GO:BP	biological_process	GO:0008150	1.35702e-15	14.8674	6296	228	148	17153	A0A1W2WEA2,A0A1W2WKT4,A0A1W2WQ35,A0A1W3JNV5,F6PH03,F6PKL1,F6PLS3,F6PN41,F6PNS6,F6PP44,F6PTZ3,F6PV45,F6PYR8,F6PZN0,F6Q041,F6Q0U4,F6Q5K0,F6Q9P9,F6QX34,F6QY24,F6R0J7,F6RE18,F6RGQ1,F6RKM9,F6RN60,F6RRL3,H2XUY4,F6SNC6,F6SSM8,F6SSP0,F6ST26,F6SU61,F6T060,F6T2M3,F6TD21,F6TEZ1,F6TFY3,F6TM19,F6TUG7,F6TXJ2,F6U9X5,F6UHH9,F6UJG6,F6UK45,F6UQ90,F6UV18,F6UYD9,F6UZS7,F6V2S0,F6V8Q9,F6VF77,F6VFA0,F6VGC6,F6VR09,F6VYC…
GO:BP	cellular process	GO:0009987	6.57215e-14	13.1823	5556	228	134	17153	A0A1W2WEA2,A0A1W2WKT4,A0A1W2WQ35,A0A1W3JNV5,F6PH03,F6PKL1,F6PLS3,F6PN41,F6PNS6,F6PP44,F6PTZ3,F6PYR8,F6Q041,F6Q0U4,F6Q5K0,F6Q9P9,F6QX34,F6QY24,F6RE18,F6RGQ1,F6RKM9,F6RN60,F6RRL3,H2XUY4,F6SNC6,F6SSM8,F6SSP0,F6ST26,F6SU61,F6T060,F6T2M3,F6TD21,F6TEZ1,F6TFY3,F6TM19,F6TUG7,F6TXJ2,F6U9X5,F6UHH9,F6UJG6,F6UK45,F6UQ90,F6UV18,F6UYD9,F6UZS7,F6V2S0,F6V8Q9,F6VF77,F6VFA0,F6VGC6,F6VR09,F6VYC6,F6W1H2,F6W2U3,F6W4W…
GO:BP	actin cytoskeleton organization	GO:0030036	3.91684e-09	8.40706	88	228	14	17153	F6PYR8,F6Q041,F6QX34,H2XUY4,F6TEZ1,F6V2S0,F6W4W6,F6W9C9,F6WN97,F6YUL2,F7AEV2,F7AV11,H2XN50,Q86SC5
GO:BP	actin filament-based process	GO:0030029	3.91684e-09	8.40706	88	228	14	17153	F6PYR8,F6Q041,F6QX34,H2XUY4,F6TEZ1,F6V2S0,F6W4W6,F6W9C9,F6WN97,F6YUL2,F7AEV2,F7AV11,H2XN50,Q86SC5
GO:BP	translation	GO:0006412	1.47106e-07	6.83237	235	228	19	17153	A0A1W2WKT4,A0A1W2WQ35,A0A1W3JNV5,F6Q9P9,F6RGQ1,F6RRL3,F6SSM8,F6UQ90,F6VFA0,F6VYC6,F6WAR5,F6XKY1,F6XQM9,F6YRR0,F6Z1E3,F6Z423,F7AMR5,F7AMW5,H2XSQ8
GO:BP	actin filament organization	GO:0007015	2.4329e-07	6.61388	63	228	11	17153	F6PYR8,F6Q041,F6QX34,H2XUY4,F6TEZ1,F6V2S0,F6W4W6,F6W9C9,F7AEV2,F7AV11,Q86SC5
GO:BP	peptide biosynthetic process	GO:0043043	2.98011e-07	6.52577	245	228	19	17153	A0A1W2WKT4,A0A1W2WQ35,A0A1W3JNV5,F6Q9P9,F6RGQ1,F6RRL3,F6SSM8,F6UQ90,F6VFA0,F6VYC6,F6WAR5,F6XKY1,F6XQM9,F6YRR0,F6Z1E3,F6Z423,F7AMR5,F7AMW5,H2XSQ8
GO:BP	amide biosynthetic process	GO:0043604	3.67672e-07	6.43454	277	228	20	17153	A0A1W2WKT4,A0A1W2WQ35,A0A1W3JNV5,F6Q9P9,F6RGQ1,F6RRL3,F6SSM8,F6UQ90,F6VFA0,F6VYC6,F6WAR5,F6XKY1,F6XQM9,F6YRR0,F6Z1E3,F6Z423,F7AMR5,F7AMW5,F7BBJ9,H2XSQ8
GO:BP	peptide metabolic process	GO:0006518	5.68001e-07	6.24565	284	228	20	17153	A0A1W2WKT4,A0A1W2WQ35,A0A1W3JNV5,F6Q9P9,F6RGQ1,F6RRL3,F6SSM8,F6UQ90,F6VFA0,F6VYC6,F6WAR5,F6XKY1,F6XQM9,F6YEG0,F6YRR0,F6Z1E3,F6Z423,F7AMR5,F7AMW5,H2XSQ8
GO:BP	metabolic process	GO:0008152	1.05107e-06	5.97837	3809	228	90	17153	A0A1W2WEA2,A0A1W2WKT4,A0A1W2WQ35,A0A1W3JNV5,F6PLS3,F6PN41,F6PNS6,F6PP44,F6PTZ3,F6PV45,F6PZN0,F6Q0U4,F6Q9P9,F6QX34,F6R0J7,F6RE18,F6RGQ1,F6RKM9,F6RRL3,F6SNC6,F6SSM8,F6SU61,F6T060,F6TD21,F6TFY3,F6TUG7,F6UHH9,F6UJG6,F6UQ90,F6UZS7,F6VFA0,F6VR09,F6VYC6,F6W2U3,F6WAR5,F6WXR3,F6WYW5,F6X0I3,F6XIQ9,F6XKA2,F6XKY1,F6XLK3,F6XMA0,F6XQM9,F6Y8H4,F6YDF4,F6YEG0,F6YGK4,F6YQL6,F6YR71,F6YRR0,F6YWN2,F6YYG7,F6Z1E3,F6Z3T…
GO:BP	cellular metabolic process	GO:0044237	1.08271e-06	5.96549	3084	228	78	17153	A0A1W2WEA2,A0A1W2WKT4,A0A1W2WQ35,A0A1W3JNV5,F6PLS3,F6PN41,F6PNS6,F6PP44,F6PTZ3,F6Q0U4,F6Q9P9,F6QX34,F6RE18,F6RGQ1,F6RKM9,F6RRL3,F6SNC6,F6SSM8,F6SU61,F6T060,F6TD21,F6TFY3,F6TUG7,F6UHH9,F6UJG6,F6UQ90,F6UZS7,F6VFA0,F6VR09,F6VYC6,F6W2U3,F6WAR5,F6WXR3,F6WYW5,F6X0I3,F6XKA2,F6XKY1,F6XLK3,F6XMA0,F6XQM9,F6Y8H4,F6YDF4,F6YGK4,F6YQL6,F6YR71,F6YRR0,F6YWN2,F6YYG7,F6Z1E3,F6Z423,F6ZBB5,F6ZF70,F6ZUP0,F7A5J2,F7AMR…
GO:BP	organonitrogen compound metabolic process	GO:1901564	4.5432e-06	5.34264	1880	228	55	17153	A0A1W2WEA2,A0A1W2WKT4,A0A1W2WQ35,A0A1W3JNV5,F6PP44,F6PTZ3,F6Q0U4,F6Q9P9,F6QX34,F6R0J7,F6RE18,F6RGQ1,F6RRL3,F6SSM8,F6TD21,F6TFY3,F6UQ90,F6VFA0,F6VYC6,F6WAR5,F6WXR3,F6WYW5,F6XKY1,F6XMA0,F6XQM9,F6Y8H4,F6YDF4,F6YEG0,F6YR71,F6YRR0,F6YYG7,F6Z1E3,F6Z3T2,F6Z423,F6ZBX3,F6ZF70,F7A1R5,F7AMR5,F7AMW5,F7AQA9,F7AX62,F7B8G8,F7BBJ9,F7BBQ5,F7BD57,F7BEF3,F7BH30,H2XLC6,H2XSQ8,H2XVY7,H2XY03,H2Y3K9,L7N0S7,Q4H383,Q4H3L5
GO:BP	amide metabolic process	GO:0043603	4.86967e-06	5.3125	355	228	21	17153	A0A1W2WKT4,A0A1W2WQ35,A0A1W3JNV5,F6Q9P9,F6RGQ1,F6RRL3,F6SSM8,F6UQ90,F6VFA0,F6VYC6,F6WAR5,F6XKY1,F6XQM9,F6YEG0,F6YRR0,F6Z1E3,F6Z423,F7AMR5,F7AMW5,F7BBJ9,H2XSQ8
GO:BP	cytoskeleton organization	GO:0007010	8.80688e-06	5.05518	210	228	16	17153	F6PYR8,F6Q041,F6QX34,H2XUY4,F6TEZ1,F6V2S0,F6W4W6,F6W9C9,F6WN97,F6YUL2,F7AEV2,F7AV11,H2XN50,H2XV39,L7N0T5,Q86SC5
GO:BP	supramolecular fiber organization	GO:0097435	1.20024e-05	4.92073	90	228	11	17153	F6PYR8,F6Q041,F6QX34,H2XUY4,F6TEZ1,F6V2S0,F6W4W6,F6W9C9,F7AEV2,F7AV11,Q86SC5
GO:BP	generation of precursor metabolites and energy	GO:0006091	4.46958e-05	4.34973	102	228	11	17153	F6PLS3,F6PP44,F6TUG7,F6X0I3,F6YWN2,F6ZF70,F7AX62,F7B2I2,F7BBW9,H2XNI9,H2Y3K9
GO:BP	small molecule metabolic process	GO:0044281	0.000105427	3.97705	542	228	24	17153	A0A1W2WEA2,F6PNS6,F6PP44,F6PZN0,F6RE18,F6SNC6,F6SU61,F6T060,F6UJG6,F6VR09,F6WXR3,F6X0I3,F6XLK3,F6YDF4,F6YYG7,F6ZF70,F7AQA9,F7AX62,F7BA03,F7BBJ9,F7BBQ5,H2XY03,H2Y3K9,L7N0S7
GO:BP	organic substance metabolic process	GO:0071704	0.00014615	3.8352	3631	228	81	17153	A0A1W2WEA2,A0A1W2WKT4,A0A1W2WQ35,A0A1W3JNV5,F6PNS6,F6PP44,F6PTZ3,F6PV45,F6PZN0,F6Q0U4,F6Q9P9,F6QX34,F6R0J7,F6RE18,F6RGQ1,F6RKM9,F6RRL3,F6SNC6,F6SSM8,F6SU61,F6T060,F6TD21,F6TFY3,F6UHH9,F6UJG6,F6UQ90,F6UZS7,F6VFA0,F6VR09,F6VYC6,F6WAR5,F6WXR3,F6WYW5,F6X0I3,F6XIQ9,F6XKA2,F6XKY1,F6XLK3,F6XMA0,F6XQM9,F6Y8H4,F6YDF4,F6YEG0,F6YGK4,F6YQL6,F6YR71,F6YRR0,F6YYG7,F6Z1E3,F6Z3T2,F6Z423,F6ZBB5,F6ZBX3,F6ZDC7,F6ZF7…
GO:BP	organonitrogen compound biosynthetic process	GO:1901566	0.000177756	3.75018	684	228	27	17153	A0A1W2WEA2,A0A1W2WKT4,A0A1W2WQ35,A0A1W3JNV5,F6Q9P9,F6RE18,F6RGQ1,F6RRL3,F6SSM8,F6UQ90,F6VFA0,F6VYC6,F6WAR5,F6XKY1,F6XQM9,F6YRR0,F6Z1E3,F6Z423,F7AMR5,F7AMW5,F7BBJ9,F7BBQ5,F7BH30,H2XLC6,H2XSQ8,H2XY03,L7N0S7
GO:BP	protein folding	GO:0006457	0.000183516	3.73633	72	228	9	17153	F6Q0U4,F6QX34,F6TFY3,F6WYW5,F6XMA0,F6YR71,F7B8G8,F7BEF3,H2XVY7
GO:BP	protein maturation	GO:0051604	0.000256813	3.59038	121	228	11	17153	F6PTZ3,F6Q0U4,F6QX34,F6TFY3,F6WYW5,F6XMA0,F6Y8H4,F6YR71,F7B8G8,F7BEF3,H2XVY7
GO:BP	carboxylic acid metabolic process	GO:0019752	0.000683937	3.16498	255	228	15	17153	F6PP44,F6SU61,F6T060,F6UJG6,F6VR09,F6WXR3,F6XLK3,F6YDF4,F6YYG7,F6ZF70,F7AQA9,F7BA03,F7BBJ9,H2XY03,H2Y3K9
GO:BP	oxoacid metabolic process	GO:0043436	0.000718042	3.14385	256	228	15	17153	F6PP44,F6SU61,F6T060,F6UJG6,F6VR09,F6WXR3,F6XLK3,F6YDF4,F6YYG7,F6ZF70,F7AQA9,F7BA03,F7BBJ9,H2XY03,H2Y3K9
GO:BP	primary metabolic process	GO:0044238	0.00286295	2.54319	3389	228	73	17153	A0A1W2WEA2,A0A1W2WKT4,A0A1W2WQ35,A0A1W3JNV5,F6PP44,F6PTZ3,F6PV45,F6PZN0,F6Q0U4,F6Q9P9,F6QX34,F6R0J7,F6RE18,F6RGQ1,F6RKM9,F6RRL3,F6SSM8,F6SU61,F6T060,F6TD21,F6TFY3,F6UHH9,F6UJG6,F6UQ90,F6UZS7,F6VFA0,F6VR09,F6VYC6,F6WAR5,F6WXR3,F6WYW5,F6XIQ9,F6XKA2,F6XKY1,F6XMA0,F6XQM9,F6Y8H4,F6YDF4,F6YEG0,F6YQL6,F6YR71,F6YRR0,F6YYG7,F6Z1E3,F6Z3T2,F6Z423,F6ZBX3,F6ZDC7,F6ZF70,F7A1R5,F7A5J2,F7AJP1,F7AMR5,F7AMW5,F7AQA…
GO:BP	organic acid metabolic process	GO:0006082	0.00290399	2.53701	287	228	15	17153	F6PP44,F6SU61,F6T060,F6UJG6,F6VR09,F6WXR3,F6XLK3,F6YDF4,F6YYG7,F6ZF70,F7AQA9,F7BA03,F7BBJ9,H2XY03,H2Y3K9
GO:BP	biosynthetic process	GO:0009058	0.00341266	2.46691	2073	228	51	17153	A0A1W2WEA2,A0A1W2WKT4,A0A1W2WQ35,A0A1W3JNV5,F6PNS6,F6PTZ3,F6Q0U4,F6Q9P9,F6QX34,F6RE18,F6RGQ1,F6RRL3,F6SSM8,F6TFY3,F6UHH9,F6UJG6,F6UQ90,F6VFA0,F6VYC6,F6WAR5,F6WYW5,F6XIQ9,F6XKA2,F6XKY1,F6XMA0,F6XQM9,F6Y8H4,F6YGK4,F6YQL6,F6YR71,F6YRR0,F6Z1E3,F6Z423,F6ZUP0,F7A5J2,F7AJP1,F7AMR5,F7AMW5,F7AQA9,F7AWQ7,F7B8G8,F7BBJ9,F7BBQ5,F7BEF3,F7BH30,H2XLC6,H2XSQ8,H2XVY7,H2XY03,H2XZC9,L7N0S7
GO:BP	electron transport chain	GO:0022900	0.00342974	2.46474	37	228	6	17153	F6PLS3,F6TUG7,F6YWN2,F7B2I2,F7BBW9,H2XNI9
GO:BP	protein metabolic process	GO:0019538	0.00348137	2.45825	1461	228	40	17153	A0A1W2WKT4,A0A1W2WQ35,A0A1W3JNV5,F6PTZ3,F6Q0U4,F6Q9P9,F6QX34,F6R0J7,F6RGQ1,F6RRL3,F6SSM8,F6TD21,F6TFY3,F6UQ90,F6VFA0,F6VYC6,F6WAR5,F6WYW5,F6XKY1,F6XMA0,F6XQM9,F6Y8H4,F6YEG0,F6YR71,F6YRR0,F6Z1E3,F6Z3T2,F6Z423,F6ZBX3,F7A1R5,F7AMR5,F7AMW5,F7B8G8,F7BD57,F7BEF3,H2XLC6,H2XSQ8,H2XVY7,Q4H383,Q4H3L5
GO:BP	barbed-end actin filament capping	GO:0051016	0.00370202	2.43156	4	228	3	17153	H2XUY4,F6W4W6,F6W9C9
GO:BP	anatomical structure development	GO:0048856	0.00512497	2.29031	301	228	15	17153	A0A1W2WEA2,A0A1W2WKT4,F6QX34,F6RN60,H2XUY4,F6UK45,F6VFA0,F6YGK4,F6Z1E3,F6Z423,F7A5J2,F7AMW5,F7AX62,H2XN50,H2Y3H5
GO:BP	protein depolymerization	GO:0051261	0.0055815	2.25325	12	228	4	17153	H2XUY4,F6UYD9,F6W4W6,F6W9C9
GO:BP	negative regulation of supramolecular fiber organization	GO:1902904	0.0055815	2.25325	12	228	4	17153	H2XUY4,F6W4W6,F6W9C9,F7AV11
GO:BP	regulation of cytoskeleton organization	GO:0051493	0.00732169	2.13539	42	228	6	17153	F6PYR8,H2XUY4,F6W4W6,F6W9C9,F7AV11,H2XV39
GO:BP	negative regulation of cytoskeleton organization	GO:0051494	0.00797818	2.0981	13	228	4	17153	H2XUY4,F6W4W6,F6W9C9,F7AV11
GO:BP	actomyosin structure organization	GO:0031032	0.00797818	2.0981	13	228	4	17153	F6QX34,F6V2S0,F6YUL2,F7AV11
GO:BP	developmental process	GO:0032502	0.00881057	2.055	354	228	16	17153	A0A1W2WEA2,A0A1W2WKT4,F6QX34,F6RN60,H2XUY4,F6UK45,F6VFA0,F6WI66,F6YGK4,F6Z1E3,F6Z423,F7A5J2,F7AMW5,F7AX62,H2XN50,H2Y3H5
GO:BP	organelle organization	GO:0006996	0.00925178	2.03377	566	228	21	17153	F6PYR8,F6Q041,F6QX34,F6RKM9,F6RN60,H2XUY4,F6TEZ1,F6V2S0,F6W4W6,F6W9C9,F6WN97,F6XH64,F6YUL2,F7AEV2,F7AUJ3,F7AV11,H2XN50,H2XV39,H2XXR8,L7N0T5,Q86SC5
GO:BP	aerobic respiration	GO:0009060	0.00963658	2.01608	44	228	6	17153	F6TUG7,F6YWN2,F6ZF70,F7B2I2,F7BBW9,H2Y3K9
GO:BP	regulation of actin filament organization	GO:0110053	0.0101818	1.99218	27	228	5	17153	F6PYR8,H2XUY4,F6W4W6,F6W9C9,F7AV11
GO:BP	cell adhesion	GO:0007155	0.0106186	1.97393	117	228	9	17153	F6PH03,F6Q5K0,F6T2M3,F6TM19,F6TXJ2,F6WH63,F6WWV8,F7AEC5,F7BIS6
GO:BP	actin filament polymerization	GO:0030041	0.0122617	1.91145	28	228	5	17153	F6PYR8,H2XUY4,F6W4W6,F6W9C9,F7AEV2
GO:BP	actin polymerization or depolymerization	GO:0008154	0.0146566	1.83397	29	228	5	17153	F6PYR8,H2XUY4,F6W4W6,F6W9C9,F7AEV2
GO:BP	purine nucleotide metabolic process	GO:0006163	0.0148078	1.82951	122	228	9	17153	A0A1W2WEA2,F6PP44,F6RE18,F6ZF70,F7AX62,F7BBJ9,F7BBQ5,H2Y3K9,L7N0S7
GO:BP	monocarboxylic acid metabolic process	GO:0032787	0.0168368	1.77374	124	228	9	17153	F6PP44,F6SU61,F6T060,F6UJG6,F6VR09,F6WXR3,F6ZF70,F7BA03,F7BBJ9
GO:BP	regulation of supramolecular fiber organization	GO:1902903	0.0205212	1.6878	31	228	5	17153	F6PYR8,H2XUY4,F6W4W6,F6W9C9,F7AV11
GO:BP	regulation of actin cytoskeleton organization	GO:0032956	0.0205212	1.6878	31	228	5	17153	F6PYR8,H2XUY4,F6W4W6,F6W9C9,F7AV11
GO:BP	regulation of actin filament-based process	GO:0032970	0.0205212	1.6878	31	228	5	17153	F6PYR8,H2XUY4,F6W4W6,F6W9C9,F7AV11
GO:BP	amino acid metabolic process	GO:0006520	0.0216294	1.66496	159	228	10	17153	F6Q9P9,F6UQ90,F6VYC6,F6XIQ9,F6YDF4,F6YYG7,F6Z423,F7AJP1,F7AQA9,H2XY03
GO:BP	purine-containing compound metabolic process	GO:0072521	0.0243893	1.6128	130	228	9	17153	A0A1W2WEA2,F6PP44,F6RE18,F6ZF70,F7AX62,F7BBJ9,F7BBQ5,H2Y3K9,L7N0S7
GO:BP	cellular respiration	GO:0045333	0.025437	1.59453	52	228	6	17153	F6TUG7,F6YWN2,F6ZF70,F7B2I2,F7BBW9,H2Y3K9
GO:BP	homeostatic process	GO:0042592	0.0342514	1.46532	106	228	8	17153	A0A1W2WKT4,F6ST26,F6VFA0,F7A1R5,F7AMW5,H2XNA4,H2XY07,H2Y2A4
GO:BP	organic substance biosynthetic process	GO:1901576	0.0437467	1.35905	2041	228	47	17153	A0A1W2WEA2,A0A1W2WKT4,A0A1W2WQ35,A0A1W3JNV5,F6PNS6,F6PTZ3,F6Q0U4,F6Q9P9,F6QX34,F6RE18,F6RGQ1,F6RRL3,F6SSM8,F6TFY3,F6UHH9,F6UJG6,F6UQ90,F6VFA0,F6VYC6,F6WAR5,F6WYW5,F6XKA2,F6XKY1,F6XMA0,F6XQM9,F6Y8H4,F6YGK4,F6YQL6,F6YR71,F6YRR0,F6Z1E3,F6Z423,F6ZUP0,F7A5J2,F7AMR5,F7AMW5,F7AWQ7,F7B8G8,F7BBJ9,F7BBQ5,F7BEF3,F7BH30,H2XLC6,H2XSQ8,H2XVY7,H2XY03,L7N0S7
GO:BP	gene expression	GO:0010467	0.0444911	1.35173	1410	228	36	17153	A0A1W2WKT4,A0A1W2WQ35,A0A1W3JNV5,F6PTZ3,F6Q0U4,F6Q9P9,F6QX34,F6RGQ1,F6RRL3,F6SSM8,F6TFY3,F6UHH9,F6UQ90,F6VFA0,F6VYC6,F6WAR5,F6WYW5,F6XKA2,F6XKY1,F6XMA0,F6XQM9,F6Y8H4,F6YGK4,F6YQL6,F6YR71,F6YRR0,F6Z1E3,F6Z423,F6ZUP0,F7A5J2,F7AMR5,F7AMW5,F7B8G8,F7BEF3,H2XSQ8,H2XVY7
GO:CC	cytoplasm	GO:0005737	1.1561e-17	16.937	2213	228	83	17153	F6PKL1,F6PLS3,F6PMM3,F6PN41,F6PNS6,F6PP44,F6PZN0,F6Q5K0,F6Q9P9,F6QY24,F6RE18,F6RGQ1,F6RN60,F6RRL3,F6S202,H2XUY4,F6SJ40,F6SNC6,F6SSM8,F6SSP0,F6SU61,F6TFY3,F6TG24,F6TUG7,F6UHH9,F6UK45,F6UYD9,F6UZS7,F6V8Q9,F6VF77,F6VFA0,F6VGC6,F6VNG2,F6VR09,F6W1H2,F6W4W6,F6WAR5,F6WI66,F6WXR3,F6WYW5,F6X0I3,F6XKA2,F6XKY1,F6XLK3,F6XMP8,F6XQM9,F6XTZ6,F6Y6V2,F6Y8H4,F6YEG0,F6YGK4,F6YHS8,F6YQT3,F6YR71,F6YUL2,F6YWN2,F6ZBB5,…
GO:CC	intracellular anatomical structure	GO:0005622	2.39624e-17	16.6205	3624	228	109	17153	A0A1W2WKT4,A0A1W2WQ35,A0A1W3JNV5,F6PKL1,F6PLS3,F6PMM3,F6PN41,F6PNS6,F6PP44,F6PZN0,F6Q5K0,F6Q9P9,F6QY24,F6R9G4,F6R9M9,F6RE18,F6RGQ1,F6RKM9,F6RN60,F6RRL3,F6S202,H2XUY4,F6SJ40,F6SNC6,F6SSM8,F6SSP0,F6SU61,F6TEZ1,F6TFY3,F6TG24,F6TUG7,F6UGK1,F6UHH9,F6UK45,F6UV18,F6UYD9,F6UZS7,F6V2S0,F6V8Q9,F6VF77,F6VFA0,F6VGC6,F6VNG2,F6VR09,F6W1H2,F6W4W6,F6W9C9,F6WAR5,F6WI66,F6WWV8,F6WXR3,F6WYW5,F6X0I3,F6XH64,F6XKA2,F6…
GO:CC	actin cytoskeleton	GO:0015629	1.55835e-11	10.8073	65	228	14	17153	F6R9G4,F6R9M9,H2XUY4,F6TEZ1,F6V2S0,F6W4W6,F6W9C9,F6YUL2,F7AEV2,H2XN50,H2XTV2,H2XWY7,H2XZY7,H2Y265
GO:CC	cytosol	GO:0005829	1.23626e-09	8.90789	267	228	22	17153	F6PMM3,F6PNS6,F6PP44,F6RRL3,F6SNC6,F6SSM8,F6VFA0,F6VGC6,F6WAR5,F6X0I3,F6XKY1,F6XMP8,F6XQM9,F6YGK4,F6ZDC7,F7AMW5,F7AX62,F7BEF3,H2XSQ8,H2XVY7,H2Y2A4,H2Y3K9
GO:CC	non-membrane-bounded organelle	GO:0043228	1.50013e-09	8.82387	854	228	39	17153	A0A1W2WKT4,A0A1W2WQ35,A0A1W3JNV5,F6R9G4,F6R9M9,F6RGQ1,F6RRL3,H2XUY4,F6SSM8,F6TEZ1,F6UGK1,F6UK45,F6UV18,F6V2S0,F6VF77,F6VFA0,F6VNG2,F6W4W6,F6W9C9,F6WAR5,F6WI66,F6WWV8,F6XMP8,F6YRR0,F6YUL2,F6Z1E3,F7A5J2,F7AEV2,F7AMR5,F7AMW5,F7B0Q2,F7BKE7,H2XN50,H2XSQ8,H2XTV2,H2XWY7,H2XZY7,H2Y265,L7N0T5
GO:CC	intracellular non-membrane-bounded organelle	GO:0043232	1.50013e-09	8.82387	854	228	39	17153	A0A1W2WKT4,A0A1W2WQ35,A0A1W3JNV5,F6R9G4,F6R9M9,F6RGQ1,F6RRL3,H2XUY4,F6SSM8,F6TEZ1,F6UGK1,F6UK45,F6UV18,F6V2S0,F6VF77,F6VFA0,F6VNG2,F6W4W6,F6W9C9,F6WAR5,F6WI66,F6WWV8,F6XMP8,F6YRR0,F6YUL2,F6Z1E3,F7A5J2,F7AEV2,F7AMR5,F7AMW5,F7B0Q2,F7BKE7,H2XN50,H2XSQ8,H2XTV2,H2XWY7,H2XZY7,H2Y265,L7N0T5
GO:CC	protein-containing complex	GO:0032991	4.31459e-09	8.36506	1414	228	51	17153	A0A1W2WKT4,F6PMM3,F6Q5K0,F6QY24,F6R9G4,F6R9M9,F6RE18,F6RGQ1,F6RKM9,F6RN60,F6RRL3,H2XUY4,F6SSM8,F6SSP0,F6ST26,F6TEZ1,F6TUG7,F6U9X5,F6UHH9,F6UK45,F6UZS7,F6VFA0,F6W1H2,F6W9C9,F6WAR5,F6XKY1,F6XMP8,F6XTZ6,F6Y8H4,F6YHS8,F6YQL6,F6YRR0,F6YUL2,F6ZBB5,F7AEV2,F7AMW5,F7AUJ3,F7B2I2,F7BBJ9,F7BEF3,F7BKE7,F7BKT8,H2XNI9,H2XRC1,H2XSQ8,H2XTV2,H2XVY7,H2XWY7,H2XZY7,H2Y265,L7N0S7
GO:CC	intracellular organelle	GO:0043229	6.68881e-09	8.17465	2956	228	80	17153	A0A1W2WKT4,A0A1W2WQ35,A0A1W3JNV5,F6PLS3,F6PMM3,F6PZN0,F6Q9P9,F6QY24,F6R9G4,F6R9M9,F6RE18,F6RGQ1,F6RKM9,F6RN60,F6RRL3,H2XUY4,F6SSM8,F6SSP0,F6SU61,F6TEZ1,F6TFY3,F6TG24,F6TUG7,F6UGK1,F6UHH9,F6UK45,F6UV18,F6V2S0,F6VF77,F6VFA0,F6VGC6,F6VNG2,F6VR09,F6W1H2,F6W4W6,F6W9C9,F6WAR5,F6WI66,F6WWV8,F6WXR3,F6WYW5,F6XH64,F6XKA2,F6XMP8,F6Y8H4,F6YEG0,F6YGK4,F6YQT3,F6YRR0,F6YUL2,F6YWN2,F6Z1E3,F6Z3T2,F6Z423,F6ZF70,F6…
GO:CC	organelle	GO:0043226	7.35373e-09	8.13349	3019	228	81	17153	A0A1W2WKT4,A0A1W2WQ35,A0A1W3JNV5,F6PLS3,F6PMM3,F6PZN0,F6Q9P9,F6QY24,F6R9G4,F6R9M9,F6RE18,F6RGQ1,F6RKM9,F6RN60,F6RRL3,H2XUY4,F6SSM8,F6SSP0,F6SU61,F6TEZ1,F6TFY3,F6TG24,F6TUG7,F6UGK1,F6UHH9,F6UK45,F6UV18,F6V2S0,F6VF77,F6VFA0,F6VGC6,F6VNG2,F6VR09,F6W1H2,F6W4W6,F6W9C9,F6WAR5,F6WI66,F6WN97,F6WWV8,F6WXR3,F6WYW5,F6XH64,F6XKA2,F6XMP8,F6Y8H4,F6YEG0,F6YGK4,F6YQT3,F6YRR0,F6YUL2,F6YWN2,F6Z1E3,F6Z3T2,F6Z423,F6…
GO:CC	cytoskeleton	GO:0005856	1.22746e-07	6.91099	371	228	23	17153	F6R9G4,F6R9M9,H2XUY4,F6TEZ1,F6UGK1,F6UK45,F6UV18,F6V2S0,F6VF77,F6VNG2,F6W4W6,F6W9C9,F6WWV8,F6YUL2,F7AEV2,F7B0Q2,F7BKE7,H2XN50,H2XTV2,H2XWY7,H2XZY7,H2Y265,L7N0T5
GO:CC	cellular_component	GO:0005575	2.76416e-07	6.55844	6541	228	131	17153	A0A1W2WKT4,A0A1W2WQ35,A0A1W3JNV5,F6PH03,F6PKL1,F6PLS3,F6PMM3,F6PN41,F6PNS6,F6PP44,F6PTZ3,F6PZN0,F6Q5K0,F6Q9P9,F6QY24,F6R9G4,F6R9M9,F6RE18,F6RGQ1,F6RKM9,F6RN60,F6RRL3,F6S202,H2XUY4,F6SJ40,F6SNC6,F6SSM8,F6SSP0,F6ST26,F6SU61,F6T0U0,F6T2M3,F6TEZ1,F6TFY3,F6TG24,F6TUG7,F6TXJ2,F6U9X5,F6UGK1,F6UHH9,F6UK45,F6UV18,F6UYD9,F6UZS7,F6V2S0,F6V8Q9,F6VF77,F6VFA0,F6VGC6,F6VNG2,F6VR09,F6W1H2,F6W4W6,F6W9C9,F6WAR5,F6…
GO:CC	cellular anatomical entity	GO:0110165	7.60477e-07	6.11891	6417	228	128	17153	A0A1W2WKT4,A0A1W2WQ35,A0A1W3JNV5,F6PH03,F6PKL1,F6PLS3,F6PMM3,F6PN41,F6PNS6,F6PP44,F6PTZ3,F6PZN0,F6Q5K0,F6Q9P9,F6QY24,F6R9G4,F6R9M9,F6RE18,F6RGQ1,F6RKM9,F6RN60,F6RRL3,F6S202,H2XUY4,F6SJ40,F6SNC6,F6SSM8,F6SSP0,F6ST26,F6SU61,F6T0U0,F6T2M3,F6TEZ1,F6TFY3,F6TG24,F6TUG7,F6TXJ2,F6UGK1,F6UHH9,F6UK45,F6UV18,F6UYD9,F6UZS7,F6V2S0,F6V8Q9,F6VF77,F6VFA0,F6VGC6,F6VNG2,F6VR09,F6W1H2,F6W4W6,F6W9C9,F6WAR5,F6WI66,F6…
GO:CC	mitochondrion	GO:0005739	7.20169e-06	5.14257	353	228	20	17153	F6PLS3,F6Q9P9,F6RE18,F6RGQ1,F6SU61,F6TUG7,F6VR09,F6WXR3,F6Y8H4,F6YEG0,F6YQT3,F6YWN2,F6ZF70,F7B2I2,F7BBJ9,F7BBW9,H2XLR3,H2XNI9,H2XRC1,H2Y2A4
GO:CC	ribosomal subunit	GO:0044391	1.35987e-05	4.8665	61	228	9	17153	A0A1W2WKT4,F6RGQ1,F6RRL3,F6SSM8,F6VFA0,F6WAR5,F6YRR0,F7AMW5,H2XSQ8
GO:CC	ribosome	GO:0005840	1.59334e-05	4.79769	152	228	13	17153	A0A1W2WKT4,A0A1W2WQ35,A0A1W3JNV5,F6RGQ1,F6RRL3,F6SSM8,F6VFA0,F6WAR5,F6YRR0,F6Z1E3,F7AMR5,F7AMW5,H2XSQ8
GO:CC	supramolecular complex	GO:0099080	3.50008e-05	4.45592	136	228	12	17153	F6UGK1,F6UK45,F6UV18,F6VF77,F6VNG2,F6WI66,F6XMP8,F7B0Q2,H2XN50,H2XTV2,H2XZY7,L7N0T5
GO:CC	large ribosomal subunit	GO:0015934	5.19458e-05	4.28445	36	228	7	17153	F6RGQ1,F6RRL3,F6SSM8,F6VFA0,F6WAR5,F6YRR0,H2XSQ8
GO:CC	supramolecular polymer	GO:0099081	6.88017e-05	4.1624	95	228	10	17153	F6UGK1,F6UK45,F6UV18,F6VF77,F6VNG2,F7B0Q2,H2XN50,H2XTV2,H2XZY7,L7N0T5
GO:CC	supramolecular fiber	GO:0099512	6.88017e-05	4.1624	95	228	10	17153	F6UGK1,F6UK45,F6UV18,F6VF77,F6VNG2,F7B0Q2,H2XN50,H2XTV2,H2XZY7,L7N0T5
GO:CC	oxidoreductase complex	GO:1990204	9.5652e-05	4.01931	25	228	6	17153	F6TUG7,F6UZS7,F6ZBB5,F7B2I2,F7BBJ9,H2XNI9
GO:CC	myosin complex	GO:0016459	0.00015636	3.80588	27	228	6	17153	F6R9G4,F6R9M9,F6YUL2,H2XWY7,H2XZY7,H2Y265
GO:CC	mitochondrial protein-containing complex	GO:0098798	0.000229903	3.63845	63	228	8	17153	F6RE18,F6RGQ1,F6TUG7,F6Y8H4,F7B2I2,F7BBJ9,H2XNI9,H2XRC1
GO:CC	cytosolic ribosome	GO:0022626	0.000372014	3.42944	31	228	6	17153	F6RRL3,F6SSM8,F6VFA0,F6WAR5,F7AMW5,H2XSQ8
GO:CC	mitochondrial envelope	GO:0005740	0.000853603	3.06874	125	228	10	17153	F6PLS3,F6RE18,F6TUG7,F6WXR3,F6Y8H4,F6YEG0,F6YWN2,F7B2I2,H2XNI9,H2XRC1
GO:CC	cytosolic large ribosomal subunit	GO:0022625	0.000877592	3.05671	21	228	5	17153	F6RRL3,F6SSM8,F6VFA0,F6WAR5,H2XSQ8
GO:CC	inner mitochondrial membrane protein complex	GO:0098800	0.00150842	2.82148	39	228	6	17153	F6RE18,F6TUG7,F6Y8H4,F7B2I2,H2XNI9,H2XRC1
GO:CC	envelope	GO:0031975	0.00225131	2.64756	170	228	11	17153	F6PLS3,F6RE18,F6TUG7,F6VGC6,F6WXR3,F6Y8H4,F6YEG0,F6YWN2,F7B2I2,H2XNI9,H2XRC1
GO:CC	organelle envelope	GO:0031967	0.00225131	2.64756	170	228	11	17153	F6PLS3,F6RE18,F6TUG7,F6VGC6,F6WXR3,F6Y8H4,F6YEG0,F6YWN2,F7B2I2,H2XNI9,H2XRC1
GO:CC	ribonucleoprotein complex	GO:1990904	0.00347826	2.45864	283	228	14	17153	A0A1W2WKT4,F6PMM3,F6RGQ1,F6RRL3,F6SSM8,F6U9X5,F6UHH9,F6VFA0,F6WAR5,F6XKY1,F6XMP8,F6YRR0,F7AMW5,H2XSQ8
GO:CC	myosin II complex	GO:0016460	0.00581485	2.23546	6	228	3	17153	F6R9G4,F6R9M9,H2XZY7
GO:CC	membrane protein complex	GO:0098796	0.00857278	2.06688	269	228	13	17153	F6Q5K0,F6QY24,F6RE18,F6SSP0,F6ST26,F6TUG7,F6W1H2,F6Y8H4,F7B2I2,F7BKT8,H2XNI9,H2XRC1,L7N0S7
GO:CC	mitochondrial respirasome	GO:0005746	0.0103829	1.98368	18	228	4	17153	F6TUG7,F7B2I2,H2XNI9,H2XRC1
GO:CC	respiratory chain complex I	GO:0045271	0.0159634	1.79687	8	228	3	17153	F6TUG7,F7B2I2,H2XNI9
GO:CC	mitochondrial respiratory chain complex I	GO:0005747	0.0159634	1.79687	8	228	3	17153	F6TUG7,F7B2I2,H2XNI9
GO:CC	NADH dehydrogenase complex	GO:0030964	0.0159634	1.79687	8	228	3	17153	F6TUG7,F7B2I2,H2XNI9
GO:CC	respiratory chain complex	GO:0098803	0.0160998	1.79318	20	228	4	17153	F6TUG7,F7B2I2,H2XNI9,H2XRC1
GO:CC	mitochondrial membrane	GO:0031966	0.0161645	1.79144	112	228	8	17153	F6RE18,F6TUG7,F6WXR3,F6Y8H4,F6YWN2,F7B2I2,H2XNI9,H2XRC1
GO:CC	polymeric cytoskeletal fiber	GO:0099513	0.0164187	1.78466	84	228	7	17153	F6UGK1,F6UK45,F6UV18,F6VF77,F6VNG2,F7B0Q2,L7N0T5
GO:CC	mitochondrial inner membrane	GO:0005743	0.0176926	1.75221	85	228	7	17153	F6RE18,F6TUG7,F6Y8H4,F6YWN2,F7B2I2,H2XNI9,H2XRC1
GO:CC	F-actin capping protein complex	GO:0008290	0.0227282	1.64344	2	228	2	17153	H2XUY4,F6W9C9
GO:CC	intermediate filament	GO:0005882	0.0227282	1.64344	2	228	2	17153	F6UGK1,F6VNG2
GO:CC	intermediate filament cytoskeleton	GO:0045111	0.0227282	1.64344	2	228	2	17153	F6UGK1,F6VNG2
GO:CC	glycerol-3-phosphate dehydrogenase complex	GO:0009331	0.0227282	1.64344	2	228	2	17153	F6UZS7,F6ZBB5
GO:CC	respirasome	GO:0070469	0.0238055	1.62332	22	228	4	17153	F6TUG7,F7B2I2,H2XNI9,H2XRC1
GO:CC	organelle inner membrane	GO:0019866	0.0271261	1.56661	91	228	7	17153	F6RE18,F6TUG7,F6Y8H4,F6YWN2,F7B2I2,H2XNI9,H2XRC1
KEGG	KEGG root term	KEGG:00000	1.56394e-25	24.8058	1177	228	69	17153	A0A1W2WEA2,A0A1W2WKT4,A0A1W2WQ35,A0A1W3JEA6,A0A1W3JNV5,A0A1W5B7N8,F6PKL1,F6PN41,F6PP44,F6PV45,F6PZ06,F6QWS2,F6RRL3,F6SDC9,H2XUY4,F6SSP0,F6SXN2,F6T060,F6T2M3,F6TEZ1,F6TT18,F6TUG7,F6U9F4,F6U9X5,F6UQ90,F6UV18,F6UYD9,F6UZS7,F6VFA0,F6VYC6,F6W8I3,F6W9C9,F6WAR5,F6X0I3,F6X211,F6XCK4,F6XIQ9,F6XLK3,F6XTY4,F6YCN8,F6YDF4,F6YRR0,F6YWN2,F6YYG7,F6Z1E3,F6Z423,F6ZBB5,F7A5J2,F7ADR7,F7AEV2,F7AJP1,F7AMR5,F7AWQ7,F7B0…
KEGG	Motor proteins	KEGG:04814	1.54862e-11	10.8101	46	228	12	17153	F6SDC9,H2XUY4,F6TT18,F6UV18,F6W9C9,F6YCN8,F7B0Q2,H2XTV2,H2XWY7,H2XZY7,H2Y265,L7N0T5
KEGG	Ribosome	KEGG:03010	6.30686e-07	6.20019	69	228	10	17153	A0A1W2WKT4,A0A1W2WQ35,A0A1W3JNV5,F6RRL3,F6U9X5,F6VFA0,F6WAR5,F6YRR0,F6Z1E3,F7AMR5
KEGG	Metabolic pathways	KEGG:01100	1.46026e-06	5.83557	424	228	22	17153	A0A1W2WEA2,A0A1W5B7N8,F6PP44,F6PV45,F6SXN2,F6T060,F6TUG7,F6U9F4,F6X0I3,F6XCK4,F6XIQ9,F6XLK3,F6YDF4,F6YWN2,F6YYG7,F7ADR7,F7AJP1,F7AWQ7,F7BBW9,F7BD57,F7BH30,L7N0S7
KEGG	Carbon metabolism	KEGG:01200	0.000158124	3.801	35	228	6	17153	F6PP44,F6U9F4,F6X0I3,F6XIQ9,F6YYG7,F7AJP1
KEGG	Arginine and proline metabolism	KEGG:00330	0.00035765	3.44654	24	228	5	17153	A0A1W5B7N8,F6XIQ9,F6YDF4,F7AJP1,F7BH30
KEGG	Endocytosis	KEGG:04144	0.00069652	3.15707	66	228	7	17153	H2XUY4,F6TEZ1,F6UYD9,F6W8I3,F6W9C9,F7AEV2,Q7YT82
KEGG	Cysteine and methionine metabolism	KEGG:00270	0.00127104	2.89584	16	228	4	17153	F6XCK4,F6XIQ9,F6XLK3,F7AJP1
KEGG	Glycolysis / Gluconeogenesis	KEGG:00010	0.00164484	2.78388	17	228	4	17153	A0A1W5B7N8,F6PP44,F6X0I3,F6XLK3
KEGG	Fatty acid degradation	KEGG:00071	0.00164484	2.78388	17	228	4	17153	A0A1W5B7N8,F6T060,F6X0I3,F7ADR7
KEGG	2-Oxocarboxylic acid metabolism	KEGG:01210	0.00676036	2.17003	10	228	3	17153	F6U9F4,F6XIQ9,F7AJP1
KEGG	Biosynthesis of amino acids	KEGG:01230	0.00682633	2.16581	24	228	4	17153	F6PP44,F6U9F4,F6XIQ9,F7AJP1
KEGG	Oxidative phosphorylation	KEGG:00190	0.00819283	2.08657	45	228	5	17153	F6PN41,F6TUG7,F6YWN2,F7BBW9,L7N0S7
KEGG	Phenylalanine, tyrosine and tryptophan biosynthesis	KEGG:00400	0.0136227	1.86574	3	228	2	17153	F6XIQ9,F7AJP1
KEGG	Pyruvate metabolism	KEGG:00620	0.0197153	1.7052	14	228	3	17153	A0A1W5B7N8,F6X0I3,F6XLK3
KEGG	Alanine, aspartate and glutamate metabolism	KEGG:00250	0.0197153	1.7052	14	228	3	17153	F6XIQ9,F6YDF4,F7AJP1
KEGG	Aminoacyl-tRNA biosynthesis	KEGG:00970	0.0197153	1.7052	14	228	3	17153	F6UQ90,F6VYC6,F6Z423
KEGG	Tyrosine metabolism	KEGG:00350	0.0297415	1.52664	16	228	3	17153	F6X0I3,F6XIQ9,F7AJP1
KEGG	Arginine biosynthesis	KEGG:00220	0.044616	1.35051	5	228	2	17153	F6XIQ9,F7AJP1
KEGG	mTOR signaling pathway	KEGG:04150	0.045215	1.34472	39	228	4	17153	F7AMR5,Q4H383,Q4H3L5,Q7YT82
