## Supplementary material for "Proteome analysis reveals common players between the physiological neurodegeneration of the ascidian *Ciona intestinalis* and the pathological neurodegeneration in humans": Table S6

### Sheet: vertices
name	is_neuronal	comm_id	R	Rdef	P	wmd_score	d
F6PIZ2_CIOIN	FALSE	1	R1	ULTRA PERIPHERAL NODES	0	-1.13379	1
F6PL95_CIOIN	FALSE	2	R1	ULTRA PERIPHERAL NODES	0	-0.566671	2
F6PNS6_CIOIN	FALSE	2	R1	ULTRA PERIPHERAL NODES	0	0.101191	4
F6Q5K0_CIOIN	TRUE	3	R1	ULTRA PERIPHERAL NODES	0	-0.150012	2
F6QLN4_CIOIN	FALSE	4	R2	PERIPHERAL NODES	0.197531	0.0846537	18
F6R9G4_CIOIN	FALSE	5	R5	PROVINCIAL HUBS	0	1	5
F6R9M9_CIOIN	FALSE	5	R5	PROVINCIAL HUBS	0	1	5
F6RE18_CIOIN	FALSE	2	R6	CONNECTOR HUBS	0.459184	1.77085	14
F6S5A6_CIOIN	FALSE	2	R1	ULTRA PERIPHERAL NODES	0	-0.566671	2
F6SID0_CIOIN	FALSE	6	R6	CONNECTOR HUBS	0.5	0.936987	12
F6ST26_CIOIN	FALSE	7	R1	ULTRA PERIPHERAL NODES	0	0	1
F6SVM4_CIOIN	FALSE	6	R2	PERIPHERAL NODES	0.444444	0.0986302	12
F6TJY9_CIOIN	FALSE	4	R2	PERIPHERAL NODES	0.340265	0.45713	23
F6TNN9_CIOIN	FALSE	8	R1	ULTRA PERIPHERAL NODES	0	0	1
F6TUR1_CIOIN	FALSE	9	R1	ULTRA PERIPHERAL NODES	0	-1.41421	1
F6U1L2_CIOIN	FALSE	1	R1	ULTRA PERIPHERAL NODES	0	0.362813	4
F6U222_CIOIN	FALSE	1	R1	ULTRA PERIPHERAL NODES	0	-0.634922	2
F6U3T3_CIOIN	TRUE	10	R1	ULTRA PERIPHERAL NODES	0	-0.57735	1
F6U5F1_CIOIN	FALSE	2	R1	ULTRA PERIPHERAL NODES	0	-0.900602	1
F6V2S0_CIOIN	FALSE	3	R1	ULTRA PERIPHERAL NODES	0	-0.825064	1
F6VC80_CIOIN	FALSE	2	R1	ULTRA PERIPHERAL NODES	0	-0.900602	1
F6VR09_CIOIN	FALSE	1	R5	PROVINCIAL HUBS	0	1.36055	6
F6WI66_CIOIN	FALSE	2	R1	ULTRA PERIPHERAL NODES	0	-0.900602	1
F6XMP8_CIOIN	FALSE	6	R1	ULTRA PERIPHERAL NODES	0	-0.739727	2
F6XMT9_CIOIN	FALSE	6	R1	ULTRA PERIPHERAL NODES	0	-0.739727	2
F6XQM9_CIOIN	FALSE	4	R2	PERIPHERAL NODES	0.132653	-0.474061	14
F6XTZ6_CIOIN	FALSE	4	R2	PERIPHERAL NODES	0.124444	-0.287823	15
F6YGR5_CIOIN	FALSE	11	R1	ULTRA PERIPHERAL NODES	0	0	1
F6YMZ5_CIOIN	FALSE	4	R2	PERIPHERAL NODES	0.329861	0.643368	24
F6YNJ1_CIOIN	TRUE	9	R1	ULTRA PERIPHERAL NODES	0	0	2
F6YQT3_CIOIN	FALSE	1	R1	ULTRA PERIPHERAL NODES	0	-1.13379	1
F6Z761_CIOIN	FALSE	2	R1	ULTRA PERIPHERAL NODES	0	0.769054	6
F6ZDC7_CIOIN	FALSE	2	R1	ULTRA PERIPHERAL NODES	0	0.101191	4
F6ZJB9_CIOIN	TRUE	2	R1	ULTRA PERIPHERAL NODES	0	-0.900602	1
F6ZKI9_CIOIN	FALSE	4	R2	PERIPHERAL NODES	0.340265	0.45713	23
F7AQA9_CIOIN	FALSE	2	R1	ULTRA PERIPHERAL NODES	0	-0.23274	3
F7AZD3_CIOIN	FALSE	2	R1	ULTRA PERIPHERAL NODES	0	0.435122	5
F7B1Z2_CIOIN	FALSE	8	R1	ULTRA PERIPHERAL NODES	0	0	1
F7B580_CIOIN	FALSE	4	R1	ULTRA PERIPHERAL NODES	0	-2.70892	1
F7B898_CIOIN	FALSE	6	R1	ULTRA PERIPHERAL NODES	0	-0.739727	2
F7BA03_CIOIN	FALSE	1	R1	ULTRA PERIPHERAL NODES	0	-0.136055	3
F7BBQ5_CIOIN	FALSE	2	R1	ULTRA PERIPHERAL NODES	0	-0.900602	1
H2XNI9_CIOIN	TRUE	2	R1	ULTRA PERIPHERAL NODES	0	0.769054	6
H2XQC1_CIOIN	FALSE	11	R1	ULTRA PERIPHERAL NODES	0	0	1
H2XRE2_CIOIN	FALSE	9	R1	ULTRA PERIPHERAL NODES	0	0	2
H2XSQ8_CIOIN	TRUE	4	R2	PERIPHERAL NODES	0.18	0.45713	20
H2XWE4_CIOIN	FALSE	4	R2	PERIPHERAL NODES	0.4224	0.45713	25
H2Y169_CIOIN	FALSE	12	R1	ULTRA PERIPHERAL NODES	0	0	1
H2Y1D9_CIOIN	FALSE	7	R1	ULTRA PERIPHERAL NODES	0	0	1
LOC100175325	FALSE	4	R2	PERIPHERAL NODES	0.099723	0.45713	19
LOC100175404	FALSE	13	R1	ULTRA PERIPHERAL NODES	0	0	2
LOC100175596	FALSE	5	R1	ULTRA PERIPHERAL NODES	0	-1	3
LOC100176037	FALSE	5	R1	ULTRA PERIPHERAL NODES	0	-1	3
LOC100176155	TRUE	3	R5	PROVINCIAL HUBS	0	1.87515	5
LOC100176441	FALSE	2	R1	ULTRA PERIPHERAL NODES	0	-0.23274	3
LOC100176488	FALSE	14	R2	PERIPHERAL NODES	0.444444	-0.645497	3
LOC100176531	FALSE	2	R1	ULTRA PERIPHERAL NODES	0	-0.23274	3
LOC100176555	FALSE	2	R1	ULTRA PERIPHERAL NODES	0	0.101191	4
LOC100176760	FALSE	6	R1	ULTRA PERIPHERAL NODES	0	0.0986302	4
LOC100176828	FALSE	13	R1	ULTRA PERIPHERAL NODES	0	-1.11803	1
LOC100176941	FALSE	4	R2	PERIPHERAL NODES	0.104938	0.270892	18
LOC100177066	FALSE	2	R1	ULTRA PERIPHERAL NODES	0	-0.900602	1
LOC100177118	FALSE	4	R2	PERIPHERAL NODES	0.176871	0.643368	21
LOC100177411	FALSE	14	R1	ULTRA PERIPHERAL NODES	0	-0.645497	2
LOC100177458	FALSE	4	R2	PERIPHERAL NODES	0.099723	0.45713	19
LOC100177507	FALSE	4	R2	PERIPHERAL NODES	0.185	0.45713	20
LOC100177596	FALSE	6	R2	PERIPHERAL NODES	0.46875	0.517809	8
LOC100177845	FALSE	1	R5	PROVINCIAL HUBS	0	1.36055	6
LOC100178081	FALSE	13	R1	ULTRA PERIPHERAL NODES	0	-1.11803	1
LOC100179175	FALSE	9	R5	PROVINCIAL HUBS	0	1.41421	3
LOC100179315	FALSE	2	R5	PROVINCIAL HUBS	0	2.10478	10
LOC100179388	TRUE	5	R1	ULTRA PERIPHERAL NODES	0	0	4
LOC100179556	FALSE	2	R1	ULTRA PERIPHERAL NODES	0	-0.566671	2
LOC100179683	FALSE	6	R5	PROVINCIAL HUBS	0	0.936987	6
LOC100180056	FALSE	1	R1	ULTRA PERIPHERAL NODES	0	0.86168	5
LOC100180404	FALSE	12	R1	ULTRA PERIPHERAL NODES	0	0	1
LOC100181027	FALSE	2	R1	ULTRA PERIPHERAL NODES	0	-0.566671	2
LOC100181154	FALSE	1	R1	ULTRA PERIPHERAL NODES	0	-1.13379	1
LOC100181337	FALSE	2	R5	PROVINCIAL HUBS	0	1.43692	8
LOC100181478	FALSE	14	R1	ULTRA PERIPHERAL NODES	0	-0.645497	2
LOC100181712	FALSE	4	R2	PERIPHERAL NODES	0.3648	0.643368	25
LOC100181830	FALSE	2	R5	PROVINCIAL HUBS	0	2.77264	12
LOC100182056	FALSE	3	R1	ULTRA PERIPHERAL NODES	0	-0.150012	2
LOC100182767	FALSE	6	R6	CONNECTOR HUBS	0.568047	0.936987	13
LOC100182802	FALSE	6	R1	ULTRA PERIPHERAL NODES	0	-1.15891	1
LOC100183052	FALSE	2	R5	PROVINCIAL HUBS	1.11022e-16	1.10298	7
LOC100183090	FALSE	2	R1	ULTRA PERIPHERAL NODES	0	0.769054	6
LOC100183335	FALSE	13	R5	PROVINCIAL HUBS	0	1.11803	3
LOC100183367	FALSE	14	R6	CONNECTOR HUBS	0.375	1.29099	4
LOC100183452	FALSE	4	R1	ULTRA PERIPHERAL NODES	0	-2.70892	1
LOC100183843	FALSE	14	R1	ULTRA PERIPHERAL NODES	0	-0.645497	2
LOC100184240	FALSE	6	R1	ULTRA PERIPHERAL NODES	0	-1.15891	1
LOC100184395	FALSE	5	R1	ULTRA PERIPHERAL NODES	0	-1	3
LOC100184673	FALSE	6	R2	PERIPHERAL NODES	0.48	0.0986302	10
LOC100184688	FALSE	2	R1	ULTRA PERIPHERAL NODES	0	-0.900602	1
LOC100184857	FALSE	4	R2	PERIPHERAL NODES	0.411243	0.643368	26
LOC100184986	FALSE	2	R1	ULTRA PERIPHERAL NODES	0	-0.900602	1
LOC100185096	FALSE	6	R1	ULTRA PERIPHERAL NODES	0	0.0986302	4
LOC100185196	TRUE	13	R1	ULTRA PERIPHERAL NODES	0	0	2
LOC100185367	FALSE	4	R2	PERIPHERAL NODES	0.318182	0.45713	22
LOC100185471	FALSE	2	R5	PROVINCIAL HUBS	1.11022e-16	1.10298	7
LOC100185648	FALSE	1	R1	ULTRA PERIPHERAL NODES	0	-0.634922	2
LOC100185663	TRUE	3	R1	ULTRA PERIPHERAL NODES	0	0.525041	3
LOC100185739	FALSE	2	R1	ULTRA PERIPHERAL NODES	0	-0.900602	1
LOC100185811	FALSE	14	R6	CONNECTOR HUBS	0.48	1.29099	5
LOC100185831	FALSE	6	R1	ULTRA PERIPHERAL NODES	0	-1.15891	1
LOC100185850	FALSE	13	R5	PROVINCIAL HUBS	0	1.11803	3
LOC100186137	FALSE	2	R1	ULTRA PERIPHERAL NODES	0	-0.566671	2
LOC100186181	FALSE	4	R2	PERIPHERAL NODES	0.5	-1.40525	12
LOC100186361	FALSE	4	R2	PERIPHERAL NODES	0.099723	0.45713	19
LOC100186938	FALSE	2	R1	ULTRA PERIPHERAL NODES	0	-0.23274	3
LOC100187164	FALSE	2	R1	ULTRA PERIPHERAL NODES	0	-0.566671	2
LOC100187178	FALSE	5	R5	PROVINCIAL HUBS	0	1	5
LOC100187210	FALSE	9	R1	ULTRA PERIPHERAL NODES	0	0	2
LOC101242316	FALSE	1	R1	ULTRA PERIPHERAL NODES	0	0.86168	5
LOC101243418	FALSE	4	R2	PERIPHERAL NODES	0.095	0.643368	20
LOC108949278	FALSE	4	R2	PERIPHERAL NODES	0.117188	-0.101584	16
LOC113474124	FALSE	6	R1	ULTRA PERIPHERAL NODES	0	0.0986302	4
Rap1b	TRUE	3	R1	ULTRA PERIPHERAL NODES	0	-0.825064	1
Txnrd3	FALSE	2	R1	ULTRA PERIPHERAL NODES	0	-0.900602	1
act	FALSE	3	R5	PROVINCIAL HUBS	0	1.20009	4
adh3	FALSE	15	R1	ULTRA PERIPHERAL NODES	0	0	1
bco	FALSE	15	R1	ULTRA PERIPHERAL NODES	0	0	1
cirgg1	FALSE	6	R2	PERIPHERAL NODES	0.5	-0.739727	4
erk1/2	TRUE	10	R5	PROVINCIAL HUBS	0	1.1547	2
mapkk1/2	TRUE	10	R1	ULTRA PERIPHERAL NODES	0	-0.57735	1
r27a	FALSE	6	R6	CONNECTOR HUBS	0.444444	2.6137	30
rhoc	TRUE	3	R1	ULTRA PERIPHERAL NODES	0	-0.825064	1
thbsb	FALSE	3	R1	ULTRA PERIPHERAL NODES	0	-0.825064	1
