## Supplementary material for "Proteome analysis reveals common players between the physiological neurodegeneration of the ascidian *Ciona intestinalis* and the pathological neurodegeneration in humans": Table S7

### Sheet: vertices MetL-SetL
name	is_neuronal	comm_id	R	Rdef	P	wmd_score	d
Cibeta-catenin	TRUE	1	R1	ULTRA PERIPHERAL NODES	0	0.408248	3
F6PL95_CIOIN	FALSE	2	R1	ULTRA PERIPHERAL NODES	0	-0.812352	3
F6QLN4_CIOIN	FALSE	3	R1	ULTRA PERIPHERAL NODES	0	0.240258	15
F6R8V3_CIOIN	FALSE	3	R1	ULTRA PERIPHERAL NODES	1.11022e-16	0.0940141	14
F6R955_CIOIN	FALSE	4	R5	PROVINCIAL HUBS	0	1.10096	4
F6RGQ1_CIOIN	FALSE	3	R2	PERIPHERAL NODES	0.375	-1.07594	8
F6SI87_CIOIN	FALSE	5	R1	ULTRA PERIPHERAL NODES	0	-0.641941	1
F6SID0_CIOIN	FALSE	3	R2	PERIPHERAL NODES	0.132653	-0.0522301	14
F6SVM4_CIOIN	FALSE	3	R1	ULTRA PERIPHERAL NODES	0	-0.198474	12
F6SZU4_CIOIN	FALSE	6	R1	ULTRA PERIPHERAL NODES	0	0	1
F6TJY9_CIOIN	FALSE	3	R5	PROVINCIAL HUBS	0	0.971479	20
F6TZA7_CIOIN	TRUE	1	R1	ULTRA PERIPHERAL NODES	0	0.408248	3
F6U5F1_CIOIN	FALSE	2	R1	ULTRA PERIPHERAL NODES	0	-1.53828	1
F6V899_CIOIN	TRUE	7	R1	ULTRA PERIPHERAL NODES	0	-0.57735	1
F6VC80_CIOIN	FALSE	8	R2	PERIPHERAL NODES	0.444444	-0.514496	3
F6VF77_CIOIN	TRUE	7	R1	ULTRA PERIPHERAL NODES	0	-0.57735	1
F6VGC6_CIOIN	FALSE	9	R1	ULTRA PERIPHERAL NODES	0	0	1
F6VZ27_CIOIN	FALSE	10	R1	ULTRA PERIPHERAL NODES	0	0	1
F6WDZ2_CIOIN	FALSE	11	R5	PROVINCIAL HUBS	0	1.22474	3
F6XMT9_CIOIN	FALSE	12	R2	PERIPHERAL NODES	0.5	-0.57735	2
F6Y8H4_CIOIN	FALSE	13	R1	ULTRA PERIPHERAL NODES	0	0	1
F6YEG0_CIOIN	TRUE	14	R1	ULTRA PERIPHERAL NODES	0	0	1
F6YFY0_CIOIN	FALSE	3	R2	PERIPHERAL NODES	0.277008	0.386502	19
F6YGR5_CIOIN	FALSE	15	R1	ULTRA PERIPHERAL NODES	0	0	1
F6YHS8_CIOIN	FALSE	16	R2	PERIPHERAL NODES	0.5	0	4
F6YIL9_CIOIN	FALSE	17	R5	PROVINCIAL HUBS	0	1	3
F6YLI3_CIOIN	FALSE	8	R1	ULTRA PERIPHERAL NODES	0	0	3
F6YMZ5_CIOIN	FALSE	3	R5	PROVINCIAL HUBS	0	0.971479	20
F6YNJ1_CIOIN	TRUE	5	R5	PROVINCIAL HUBS	0	2.05421	4
F6YR71_CIOIN	FALSE	5	R1	ULTRA PERIPHERAL NODES	0	-0.641941	1
F6Z761_CIOIN	FALSE	2	R1	ULTRA PERIPHERAL NODES	1.11022e-16	0.639511	7
F6ZF70_CIOIN	FALSE	2	R1	ULTRA PERIPHERAL NODES	0	0.276545	6
F7A1R5_CIOIN	TRUE	3	R1	ULTRA PERIPHERAL NODES	0	-1.80716	1
F7A3K2_CIOIN	FALSE	18	R1	ULTRA PERIPHERAL NODES	0	0	1
F7AJ84_CIOIN	FALSE	10	R1	ULTRA PERIPHERAL NODES	0	0	1
F7AZD3_CIOIN	FALSE	8	R6	CONNECTOR HUBS	0.345679	2.05798	9
F7B580_CIOIN	FALSE	8	R2	PERIPHERAL NODES	0.444444	-1.02899	3
F7B898_CIOIN	FALSE	12	R5	PROVINCIAL HUBS	0	1.1547	2
F7BA18_CIOIN	FALSE	11	R1	ULTRA PERIPHERAL NODES	0	0	2
F7BAT7_CIOIN	FALSE	13	R1	ULTRA PERIPHERAL NODES	0	0	1
F7BBQ5_CIOIN	FALSE	11	R1	ULTRA PERIPHERAL NODES	0	-1.22474	1
H2XNV5_CIOIN	FALSE	4	R1	ULTRA PERIPHERAL NODES	0	-1.3762	1
H2XQC1_CIOIN	FALSE	15	R1	ULTRA PERIPHERAL NODES	0	0	1
H2XQE7_CIOIN	FALSE	18	R1	ULTRA PERIPHERAL NODES	0	0	1
H2XRE2_CIOIN	FALSE	5	R1	ULTRA PERIPHERAL NODES	0	-0.641941	1
H2XVY7_CIOIN	FALSE	5	R2	PERIPHERAL NODES	0.5	-0.641941	2
H2XWE4_CIOIN	FALSE	3	R5	PROVINCIAL HUBS	0	1.26397	22
H2XYL3_CIOIN	FALSE	2	R1	ULTRA PERIPHERAL NODES	1.11022e-16	0.639511	7
H2Y3K9_CIOIN	FALSE	2	R1	ULTRA PERIPHERAL NODES	0	-0.0864204	5
L7N0R5_CIOIN	FALSE	19	R1	ULTRA PERIPHERAL NODES	0	-0.377964	2
LOC100174998	FALSE	2	R2	PERIPHERAL NODES	0.375	0.276545	8
LOC100175883	FALSE	20	R1	ULTRA PERIPHERAL NODES	0	0	1
LOC100176278	FALSE	8	R3	NON-HUB CONNECTOR NODES	0.666667	-1.02899	3
LOC100176531	FALSE	8	R1	ULTRA PERIPHERAL NODES	0	0	3
LOC100176760	FALSE	16	R2	PERIPHERAL NODES	0.444444	0	3
LOC100176828	FALSE	17	R1	ULTRA PERIPHERAL NODES	0	-1	1
LOC100176948	FALSE	4	R1	ULTRA PERIPHERAL NODES	0	-0.550482	2
LOC100177066	FALSE	2	R1	ULTRA PERIPHERAL NODES	0	-0.0864204	5
LOC100177118	FALSE	3	R2	PERIPHERAL NODES	0.110727	0.386502	17
LOC100177411	FALSE	1	R1	ULTRA PERIPHERAL NODES	0	-0.816497	2
LOC100177458	FALSE	3	R1	ULTRA PERIPHERAL NODES	1.11022e-16	0.0940141	14
LOC100177507	FALSE	3	R2	PERIPHERAL NODES	0.110727	0.386502	17
LOC100177596	FALSE	3	R2	PERIPHERAL NODES	0.165289	-0.490962	11
LOC100177845	FALSE	19	R5	PROVINCIAL HUBS	0	1.60635	5
LOC100178081	FALSE	17	R1	ULTRA PERIPHERAL NODES	0	0	2
LOC100178564	FALSE	21	R1	ULTRA PERIPHERAL NODES	0	0	1
LOC100178583	FALSE	8	R6	CONNECTOR HUBS	0.5	1.02899	10
LOC100178673	FALSE	8	R2	PERIPHERAL NODES	0.48	0	5
LOC100178719	FALSE	2	R1	ULTRA PERIPHERAL NODES	0	0.276545	6
LOC100179175	FALSE	5	R1	ULTRA PERIPHERAL NODES	0	0.256776	2
LOC100179388	TRUE	4	R1	ULTRA PERIPHERAL NODES	0	0.275241	3
LOC100179536	FALSE	3	R2	PERIPHERAL NODES	0.110727	0.386502	17
LOC100179870	FALSE	3	R2	PERIPHERAL NODES	0.124444	0.0940141	15
LOC100180220	FALSE	3	R1	ULTRA PERIPHERAL NODES	1.11022e-16	0.0940141	14
LOC100180692	FALSE	19	R1	ULTRA PERIPHERAL NODES	0	-1.0394	1
LOC100181154	FALSE	20	R1	ULTRA PERIPHERAL NODES	0	0	1
LOC100181337	FALSE	2	R1	ULTRA PERIPHERAL NODES	1.11022e-16	0.639511	7
LOC100181431	FALSE	5	R2	PERIPHERAL NODES	0.5	0.256776	4
LOC100181450	FALSE	3	R2	PERIPHERAL NODES	0.132653	-0.0522301	14
LOC100181512	FALSE	2	R1	ULTRA PERIPHERAL NODES	0	-0.0864204	5
LOC100181655	FALSE	19	R1	ULTRA PERIPHERAL NODES	0	0.283473	3
LOC100181830	FALSE	2	R5	PROVINCIAL HUBS	0.24	2.8173	15
LOC100182056	FALSE	22	R1	ULTRA PERIPHERAL NODES	0	0	1
LOC100182436	FALSE	21	R1	ULTRA PERIPHERAL NODES	0	0	1
LOC100182767	FALSE	3	R1	ULTRA PERIPHERAL NODES	0	-0.0522301	13
LOC100182780	TRUE	17	R1	ULTRA PERIPHERAL NODES	0	-1	1
LOC100182802	FALSE	3	R1	ULTRA PERIPHERAL NODES	0	-1.80716	1
LOC100182844	FALSE	9	R1	ULTRA PERIPHERAL NODES	0	0	1
LOC100183019	FALSE	3	R5	PROVINCIAL HUBS	0.0831758	1.26397	23
LOC100183027	FALSE	3	R5	PROVINCIAL HUBS	0	1.11772	21
LOC100183052	FALSE	2	R2	PERIPHERAL NODES	0.21875	0.639511	8
LOC100183090	FALSE	8	R2	PERIPHERAL NODES	0.32	0.514496	5
LOC100183335	FALSE	17	R5	PROVINCIAL HUBS	0	1	3
LOC100183367	FALSE	1	R5	PROVINCIAL HUBS	0	1.63299	4
LOC100183843	FALSE	1	R1	ULTRA PERIPHERAL NODES	0	-0.816497	2
LOC100183862	FALSE	7	R5	PROVINCIAL HUBS	0	1.1547	2
LOC100184020	FALSE	2	R1	ULTRA PERIPHERAL NODES	0	0.276545	6
LOC100184240	FALSE	3	R1	ULTRA PERIPHERAL NODES	0	-1.80716	1
LOC100184395	FALSE	4	R1	ULTRA PERIPHERAL NODES	0	-0.550482	2
LOC100184396	TRUE	8	R1	ULTRA PERIPHERAL NODES	0	-1.02899	1
LOC100184477	FALSE	2	R2	PERIPHERAL NODES	0.48	-0.812352	5
LOC100184857	FALSE	3	R5	PROVINCIAL HUBS	0.0831758	1.26397	23
LOC100184965	FALSE	2	R5	PROVINCIAL HUBS	0	1.00248	8
LOC100184967	FALSE	19	R2	PERIPHERAL NODES	0.444444	-0.377964	3
LOC100184986	FALSE	2	R1	ULTRA PERIPHERAL NODES	0	-1.17532	2
LOC100185196	TRUE	17	R1	ULTRA PERIPHERAL NODES	0	-1	1
LOC100185261	FALSE	2	R1	ULTRA PERIPHERAL NODES	0	0.276545	6
LOC100185648	FALSE	19	R1	ULTRA PERIPHERAL NODES	0	-1.0394	1
LOC100185831	FALSE	3	R1	ULTRA PERIPHERAL NODES	0	-1.80716	1
LOC100185850	FALSE	17	R5	PROVINCIAL HUBS	0	1	3
LOC100185939	FALSE	6	R1	ULTRA PERIPHERAL NODES	0	0	1
LOC100186137	FALSE	2	R1	ULTRA PERIPHERAL NODES	0	-1.53828	1
LOC100186938	FALSE	2	R1	ULTRA PERIPHERAL NODES	0	-0.449386	4
LOC100187168	FALSE	14	R1	ULTRA PERIPHERAL NODES	0	0	1
LOC100187178	FALSE	4	R5	PROVINCIAL HUBS	0	1.10096	4
LOC101242316	FALSE	19	R5	PROVINCIAL HUBS	0	0.944911	4
LOC101243511	FALSE	2	R1	ULTRA PERIPHERAL NODES	0	-1.17532	2
LOC108949278	FALSE	3	R1	ULTRA PERIPHERAL NODES	1.11022e-16	0.0940141	14
LOC113474124	FALSE	16	R2	PERIPHERAL NODES	0.444444	0	3
MCM7	FALSE	11	R1	ULTRA PERIPHERAL NODES	0	0	2
ci-cadherin	TRUE	1	R1	ULTRA PERIPHERAL NODES	0	-0.816497	2
cirgg1	FALSE	3	R1	ULTRA PERIPHERAL NODES	0	-1.36843	4
r27a	FALSE	3	R5	PROVINCIAL HUBS	0.204142	1.41021	26
thbsb	FALSE	22	R1	ULTRA PERIPHERAL NODES	0	0	1
yb1/2/3	FALSE	12	R1	ULTRA PERIPHERAL NODES	0	-0.57735	1
