## Supplementary material for "Proteome analysis reveals common players between the physiological neurodegeneration of the ascidian *Ciona intestinalis* and the pathological neurodegeneration in humans": Table S8

### Sheet: vertices MetL-SwL New
name	is_neuronal	comm_id	R	Rdef	P	wmd_score	d
Cibeta-catenin	TRUE	1	R5	PROVINCIAL HUBS	0	0.948683	3
F6PMM3_CIOIN	FALSE	2	R1	ULTRA PERIPHERAL NODES	0	0	1
F6PNS6_CIOIN	FALSE	3	R6	CONNECTOR HUBS	0.48	0.750939	5
F6Q5K0_CIOIN	TRUE	1	R5	PROVINCIAL HUBS	0	1.89737	4
F6Q9P9_CIOIN	TRUE	3	R2	PERIPHERAL NODES	0.444444	-0.300376	3
F6R9G4_CIOIN	FALSE	4	R5	PROVINCIAL HUBS	0	1.40481	6
F6R9M9_CIOIN	FALSE	4	R5	PROVINCIAL HUBS	0	1.40481	6
F6RE18_CIOIN	FALSE	5	R6	CONNECTOR HUBS	0.59375	1.877	16
F6RGQ1_CIOIN	FALSE	6	R2	PERIPHERAL NODES	0.512397	-1.06084	11
F6RKM9_CIOIN	FALSE	7	R1	ULTRA PERIPHERAL NODES	0	0	2
F6SNC6_CIOIN	FALSE	3	R1	ULTRA PERIPHERAL NODES	0	-0.300376	2
F6SSM8_CIOIN	FALSE	6	R5	PROVINCIAL HUBS	0.110727	0.624026	17
F6ST26_CIOIN	FALSE	8	R5	PROVINCIAL HUBS	0	1.1547	2
F6UT21_CIOIN	FALSE	9	R1	ULTRA PERIPHERAL NODES	0	-1.15549	1
F6V899_CIOIN	TRUE	10	R1	ULTRA PERIPHERAL NODES	0	-0.57735	1
F6VF77_CIOIN	TRUE	10	R1	ULTRA PERIPHERAL NODES	0	-0.57735	1
F6VGC6_CIOIN	FALSE	11	R1	ULTRA PERIPHERAL NODES	0	0	1
F6VR09_CIOIN	FALSE	12	R1	ULTRA PERIPHERAL NODES	0	0	2
F6WI66_CIOIN	FALSE	5	R1	ULTRA PERIPHERAL NODES	0	-1.26494	1
F6XH64_CIOIN	FALSE	13	R1	ULTRA PERIPHERAL NODES	0	0	1
F6XKY1_CIOIN	FALSE	6	R2	PERIPHERAL NODES	0.124444	0.24961	15
F6XQM9_CIOIN	FALSE	6	R1	ULTRA PERIPHERAL NODES	0	-0.499221	10
F6XTZ6_CIOIN	FALSE	6	R1	ULTRA PERIPHERAL NODES	0	-0.124805	12
F6Y6V2_CIOIN	FALSE	1	R1	ULTRA PERIPHERAL NODES	0	-0.948683	1
F6YHS8_CIOIN	FALSE	14	R1	ULTRA PERIPHERAL NODES	0	0.322749	3
F6YR71_CIOIN	FALSE	15	R1	ULTRA PERIPHERAL NODES	0	-0.57735	1
F6ZDC7_CIOIN	FALSE	16	R1	ULTRA PERIPHERAL NODES	0	0.289587	5
F6ZF70_CIOIN	FALSE	16	R5	PROVINCIAL HUBS	0	0.737129	6
F7A429_CIOIN	FALSE	16	R6	CONNECTOR HUBS	0.40625	0.737129	8
F7A606_CIOIN	FALSE	15	R5	PROVINCIAL HUBS	0	1.1547	2
F7AMW5_CIOIN	FALSE	6	R5	PROVINCIAL HUBS	0.253968	0.998441	21
F7AQA9_CIOIN	FALSE	16	R1	ULTRA PERIPHERAL NODES	0	-0.157956	4
F7AX62_CIOIN	FALSE	16	R1	ULTRA PERIPHERAL NODES	0	0.289587	5
F7B2I2_CIOIN	FALSE	5	R1	ULTRA PERIPHERAL NODES	0	0.530458	5
F7BA03_CIOIN	FALSE	12	R1	ULTRA PERIPHERAL NODES	0	0	2
F7BBJ9_CIOIN	FALSE	16	R2	PERIPHERAL NODES	0.44898	0.289587	7
F7BBQ5_CIOIN	FALSE	5	R1	ULTRA PERIPHERAL NODES	0	-1.26494	1
H2XJH2_CIOIN	FALSE	14	R2	PERIPHERAL NODES	0.375	0.322749	4
H2XNI9_CIOIN	TRUE	5	R1	ULTRA PERIPHERAL NODES	0	0.530458	5
H2XNV5_CIOIN	FALSE	4	R2	PERIPHERAL NODES	0.444444	-0.893971	3
H2XSQ8_CIOIN	TRUE	6	R1	ULTRA PERIPHERAL NODES	0	0.436818	15
H2XVY7_CIOIN	FALSE	17	R2	PERIPHERAL NODES	0.277778	0	6
H2XW16_CIOIN	TRUE	9	R5	PROVINCIAL HUBS	0	0.641941	3
H2XY07_CIOIN	FALSE	8	R1	ULTRA PERIPHERAL NODES	0	-0.57735	1
H2Y1D9_CIOIN	FALSE	8	R1	ULTRA PERIPHERAL NODES	0	-0.57735	1
H2Y3K9_CIOIN	FALSE	16	R2	PERIPHERAL NODES	0.375	-0.605499	4
LOC100174998	FALSE	16	R5	PROVINCIAL HUBS	0	1.63221	8
LOC100175325	FALSE	6	R1	ULTRA PERIPHERAL NODES	0	0.436818	15
LOC100175551	FALSE	18	R1	ULTRA PERIPHERAL NODES	0	0	2
LOC100175596	FALSE	4	R1	ULTRA PERIPHERAL NODES	0	-0.319275	3
LOC100175883	FALSE	12	R1	ULTRA PERIPHERAL NODES	0	0	2
LOC100175959	FALSE	6	R1	ULTRA PERIPHERAL NODES	0	0.0624026	13
LOC100176037	FALSE	4	R1	ULTRA PERIPHERAL NODES	0	-0.893971	2
LOC100176155	TRUE	1	R5	PROVINCIAL HUBS	0	0.948683	3
LOC100176278	FALSE	5	R3	NON-HUB CONNECTOR NODES	0.722222	-0.816089	6
LOC100176441	FALSE	16	R1	ULTRA PERIPHERAL NODES	0	-1.05304	2
LOC100176488	FALSE	17	R2	PERIPHERAL NODES	0.277778	0	6
LOC100176531	FALSE	16	R1	ULTRA PERIPHERAL NODES	0	-1.50058	1
LOC100176555	FALSE	5	R1	ULTRA PERIPHERAL NODES	0	0.0816089	4
LOC100176724	FALSE	17	R1	ULTRA PERIPHERAL NODES	0	0	5
LOC100176948	FALSE	4	R1	ULTRA PERIPHERAL NODES	0	-0.893971	2
LOC100178377	FALSE	1	R1	ULTRA PERIPHERAL NODES	0	-0.948683	1
LOC100178403	FALSE	18	R1	ULTRA PERIPHERAL NODES	0	0	2
LOC100178583	FALSE	3	R6	CONNECTOR HUBS	0.58	1.80225	10
LOC100178673	FALSE	16	R1	ULTRA PERIPHERAL NODES	0	0.289587	5
LOC100178719	FALSE	5	R1	ULTRA PERIPHERAL NODES	0	0.530458	5
LOC100179260	TRUE	9	R5	PROVINCIAL HUBS	0	0.641941	3
LOC100179315	FALSE	16	R5	PROVINCIAL HUBS	0.197531	1.63221	9
LOC100179388	TRUE	4	R5	PROVINCIAL HUBS	0	0.830116	5
LOC100179536	FALSE	6	R2	PERIPHERAL NODES	0.207612	0.436818	17
LOC100179556	FALSE	16	R1	ULTRA PERIPHERAL NODES	0	-0.605499	3
LOC100179683	FALSE	14	R1	ULTRA PERIPHERAL NODES	0	0.322749	3
LOC100180056	FALSE	12	R1	ULTRA PERIPHERAL NODES	0	0	2
LOC100181027	FALSE	5	R1	ULTRA PERIPHERAL NODES	0	-0.816089	2
LOC100181104	FALSE	14	R1	ULTRA PERIPHERAL NODES	0	-1.61374	1
LOC100181431	FALSE	17	R1	ULTRA PERIPHERAL NODES	0	0	5
LOC100181478	FALSE	17	R1	ULTRA PERIPHERAL NODES	0	0	5
LOC100181712	FALSE	6	R5	PROVINCIAL HUBS	0	0.811233	17
LOC100182056	FALSE	1	R1	ULTRA PERIPHERAL NODES	0	0	2
LOC100182145	TRUE	9	R1	ULTRA PERIPHERAL NODES	0	-0.256776	2
LOC100182514	FALSE	7	R1	ULTRA PERIPHERAL NODES	0	0	2
LOC100182844	FALSE	11	R1	ULTRA PERIPHERAL NODES	0	0	1
LOC100183027	FALSE	6	R5	PROVINCIAL HUBS	0	0.811233	17
LOC100183239	FALSE	3	R1	ULTRA PERIPHERAL NODES	0	-0.300376	2
LOC100183452	FALSE	6	R1	ULTRA PERIPHERAL NODES	0	-2.18409	1
LOC100183764	FALSE	19	R1	ULTRA PERIPHERAL NODES	0	0	2
LOC100183862	FALSE	10	R5	PROVINCIAL HUBS	0	1.1547	2
LOC100183886	FALSE	14	R1	ULTRA PERIPHERAL NODES	0	-0.645497	2
LOC100184395	FALSE	4	R1	ULTRA PERIPHERAL NODES	0	-0.893971	2
LOC100184396	TRUE	3	R1	ULTRA PERIPHERAL NODES	0	-1.35169	1
LOC100184673	FALSE	6	R1	ULTRA PERIPHERAL NODES	0	-1.62247	4
LOC100184688	FALSE	3	R1	ULTRA PERIPHERAL NODES	0	-0.300376	2
LOC100184857	FALSE	6	R5	PROVINCIAL HUBS	0.253968	0.998441	21
LOC100184965	FALSE	16	R5	PROVINCIAL HUBS	0.21875	1.18467	8
LOC100185096	FALSE	14	R5	PROVINCIAL HUBS	0	1.29099	4
LOC100185196	TRUE	18	R1	ULTRA PERIPHERAL NODES	0	0	2
LOC100185367	FALSE	6	R5	PROVINCIAL HUBS	0.277008	0.624026	19
LOC100185471	FALSE	5	R5	PROVINCIAL HUBS	0	0.979306	6
LOC100185478	TRUE	4	R1	ULTRA PERIPHERAL NODES	0	0.25542	4
LOC100185811	FALSE	17	R2	PERIPHERAL NODES	0.408163	0	7
LOC100186137	FALSE	16	R1	ULTRA PERIPHERAL NODES	0	-1.05304	2
LOC100186181	FALSE	6	R2	PERIPHERAL NODES	0.31405	-0.686428	11
LOC100186345	FALSE	6	R5	PROVINCIAL HUBS	0	0.624026	16
LOC100186361	FALSE	6	R1	ULTRA PERIPHERAL NODES	0	0.436818	15
LOC100186938	FALSE	16	R1	ULTRA PERIPHERAL NODES	0	-1.50058	1
LOC100187210	FALSE	15	R1	ULTRA PERIPHERAL NODES	0	-0.57735	1
LOC101242999	FALSE	9	R1	ULTRA PERIPHERAL NODES	0	-0.256776	2
LOC101243418	FALSE	6	R5	PROVINCIAL HUBS	0.193906	0.811233	19
LOC104265886	FALSE	13	R1	ULTRA PERIPHERAL NODES	0	0	1
MCM7	FALSE	7	R1	ULTRA PERIPHERAL NODES	0	0	2
Rap1b	TRUE	1	R1	ULTRA PERIPHERAL NODES	0	-0.948683	1
Txnrd3	FALSE	16	R1	ULTRA PERIPHERAL NODES	0	-0.605499	3
adh3	FALSE	19	R1	ULTRA PERIPHERAL NODES	0	0	2
bco	FALSE	19	R1	ULTRA PERIPHERAL NODES	0	0	2
capza	FALSE	9	R2	PERIPHERAL NODES	0.5	-1.15549	2
capzb	FALSE	9	R6	CONNECTOR HUBS	0.32	1.54066	5
ci-cadherin	TRUE	1	R1	ULTRA PERIPHERAL NODES	0	0	2
ciatpsyna	FALSE	5	R2	PERIPHERAL NODES	0.46875	-0.36724	8
cirgg1	FALSE	6	R1	ULTRA PERIPHERAL NODES	0	-2.18409	1
erk1/2	TRUE	20	R1	ULTRA PERIPHERAL NODES	0	0	1
mapkk1/2	TRUE	20	R1	ULTRA PERIPHERAL NODES	0	0	1
rhoc	TRUE	1	R1	ULTRA PERIPHERAL NODES	0	0	2
rngi	TRUE	2	R1	ULTRA PERIPHERAL NODES	0	0	1
thbsb	FALSE	1	R1	ULTRA PERIPHERAL NODES	0	-0.948683	1
